# Synthetic genomic dissection of enhancer context sensitivity and synergy

**DOI:** 10.1101/2025.08.13.669251

**Authors:** Raquel Ordoñez, André M. Ribeiro-dos-Santos, Colleen McLoughlin, Gwen Ellis, Hannah J. Ashe, Nerea Berastegui Zufiaurre, Ran Brosh, Milosz Majewski, Kelly Barriball, Brendan Camellato, Jef D. Boeke, Matthew T. Maurano

## Abstract

Noncoding disease and trait-associated genetic variation is frequently interpreted in the context of genomic regulatory elements such as DNase I hypersensitive sites (DHSs). But while most DHSs lie within a few kilobases of another DHS, regulatory elements are typically analyzed individually without accounting for their neighbors. We characterize multiple heterotypic DHS combinations from different critical mESC regulator loci, all delivered in a constant chromosomal context replacing the *Sox2* Locus Control Region (LCR). We employ an optimized high-throughput multiplexed delivery pipeline enabling analysis of 213 distinct payloads in 641 mouse embryonic stem cell (mESC) clones. We identify widespread examples of context-dependent enhancers which have no activity on their own but can more than double the activity of a neighboring DHS. Enhancers exhibit synergy only with certain partners, and deliveries to the *Igf2*/*H19* locus show that synergy is not constrained to a single genomic context. We further show that synergy between neighboring DHSs decays as a characteristic function of distance, with its influence extending up to 4 kilobases. We fine map this context dependency to the contribution of individual transcription factor recognition sequences. Our approach implicates the specific sequence and architectural features underpinning pervasive genomic context effects, and outlines a direction for modeling the functional impact of noncoding regulatory variation on common human traits and diseases.
