## Supplementary material for "Synthetic genomic dissection of enhancer context sensitivity and synergy": Table S1

Payload.ID	Sample.ID	Assembly.strategy	Fragments	UNS	Delivered	Assembly.Comments
EnhancerCluster_HPRT1RnoCpGspacer_Sox2DHS23andPrdm14DHS52dn	BS27184A	AvrII pooled restriction enzyme cloning	PL334_AvrII (Plasmid) + HPRT1R_hHPRT1R_hHPRT1RnoCpG BAC PCR products: AvrII_231bp oRO_879 + oRO_880, AvrII_1159bp oRO_881 + oRO_882, AvrII_1874bp oRO_883 + oRO_884, AvrII_4837bp oRO_885 + oRO_886	Yes	Yes
EnhancerCluster_HPRT1RnoCpGspacer_Sox2DHS24andSall1DHS52dnAndSall1DHS53dn	BS27183A	AvrII pooled restriction enzyme cloning	PL333_AvrII (Plasmid) + HPRT1R_hHPRT1R_hHPRT1RnoCpG BAC PCR products: AvrII_231bp oRO_879 + oRO_880, AvrII_1159bp oRO_881 + oRO_882, AvrII_1874bp oRO_883 + oRO_884, AvrII_4837bp oRO_885 + oRO_886	Yes	Yes
EnhancerCluster_HPRT1RnoCpGspacer_Sox2DHS24andSox2DHS26	BS24958A	AvrII pooled restriction enzyme cloning	PL316_AvrII (Plasmid) + HPRT1R_hHPRT1R_hHPRT1RnoCpG BAC (AvrII + I-SceI digested)	Yes	Yes	Sox2 DHS26 coordinates are from Brosh Mol Cell 2023
EnhancerCluster_HPRT1Rspacer_Sox2DHS19andSox2DHS24	BS22014A	BsiWI pooled restriction enzyme clonig	PL268_BsiWI (Plasmid) + HPRT1R_hHPRT1R_hHPRT1R BAC PCR products: PCR_85 oGE_163 + oGE_164, PCR_160 oGE_165 + oGE_166, PCR_270 oGE_167 + oGE_168, PCR_339 oGE_203 + oGE_204, PCR_610 oGE_169 + oGE_170, PCR_860 oGE_171 + oGE_172, PCR_1060 oGE_173 + oGE_174, PCR_1260 oGE_175 + oGE_176, PCR_1560 oGE_177 + oGE_178, PCR_1810 oGE_179 + oGE_180, PCR_2010 oGE_181 + oGE_182, PCR_2260 oGE_183 + oGE_184, PCR_2…	No	Yes
EnhancerCluster_HPRT1Rspacer_Sox2DHS23andSox2DHS24	BS19453A	BsiWI restriction enzyme cloning	Sox2_DistalLCR_DHS23dC~spacer~DHS24dT_BsiWI (Plasmid) + HPRT1R_hHPRT1R_HPRT1R BAC (BsiWI digested)	No	Yes
EnhancerCluster_HPRT1Rspacer_Sox2DHS23toSox2DHS24~invertedSpacer	BS19455A	BsiWI restriction enzyme cloning	Sox2_DistalLCR_DHS23dC~spacer~DHS24dT_BsiWI (Plasmid) + Sox2DHS23dCinterveningDHS24dT (PCR product oGE_116 + oGE_117, BsiWI digested)	No	Yes
EnhancerCluster_Igf2_Sall1DHS39dnAndSall1DHS40dn~dCTCFinICR	BS28893A	Yeast Assembly	Sall1DHS39dnAndSall1DHS40dn (PCR product oRO_908 + oRO_909 from PL279) + Igf2_Igf2_dEnh~dCTCFinICR BAC (Ordonez R. et al, Mol Cell 2024)	Yes	Yes
EnhancerCluster_Igf2_Sall1DHS52dnAndSall1DHS53dn~dCTCFinICR	BS28853A	Yeast Assembly	Sall1DHS52dnAndSall1DHS53dn (PCR product oRO_908 + oRO_909 from PL276) + Igf2_Igf2_dEnh~dCTCFinICR BAC (Ordonez R. et al, Mol Cell 2024)	Yes	Yes
EnhancerCluster_Igf2_Sox2DHS23andSox2DHS24~dCTCFinICR	BS28891A	Yeast Assembly	Sox2DHS23andSox2DHS24 (PCR product oRO_908 + oRO_909 from PL210) + Igf2_Igf2_dEnh~dCTCFinICR BAC (Ordonez R. et al, Mol Cell 2024)	Yes	Yes
EnhancerCluster_Igf2_Sox2DHS23toDHS26~dCTCFinICR	BS28852A	Yeast Assembly	Sox2DHS23toDHS26 (PCR product oRO_910 + oRO_913 from Sox2_DistalLCR_DHS23toDHS26 (Brosh Mol Cell 2023)) + Igf2_Igf2_dEnh~dCTCFinICR BAC (Ordonez R. et al, Mol Cell 2024)	Yes	Yes	Full Sox2 DHS23-DHS26 sequence from Brosh Mol Cell 2023
EnhancerCluster_Igf2_Sox2DHS24andSall1DHS39dnAndSall1DHS40dn~dCTCFinICR	BS28854A	Yeast Assembly	Sox2DHS24andSall1DHS39dnAndSall1DHS40dn(PCR product oRO_908 + oRO_909 from PL286) + Igf2_Igf2_dEnh~dCTCFinICR BAC (Ordonez R. et al, Mol Cell 2024)	Yes	Yes
EnhancerCluster_Igf2_Sox2DHS24andSall1DHS52dnAndSall1DHS53dn~dCTCFinICR	BS28892A	Yeast Assembly	Sox2DHS24andSall1DHS52dnAndSall1DHS53dn (PCR product oRO_908 + oRO_915 from PL283) + Igf2_Igf2_dEnh~dCTCFinICR BAC (Ordonez R. et al, Mol Cell 2024)	Yes	Yes
EnhancerCluster_Igf2_Sox2DHS24~dCTCFinICR	BS28890A	Yeast Assembly	Sox2DHS24 (PCR product oRO_908 + oRO_909 from PL204) + Igf2_Igf2_dEnh~dCTCFinICR BAC (Ordonez R. et al, Mol Cell 2024)	Yes	Yes
EnhancerCluster_Nanog_DHS20upToDHS3up	BS27542A	Recombineering	pRO_182_BsiWI (Plasmid) + RP24-73P7 BAC	Yes	Yes
EnhancerCluster_Nanog_DHS48upToDHS37up	BS29464A	Yeast Assembly	pRO_181_C2_BsiWI (Plasmid) + RP24-73P7 BAC	Yes	Yes
EnhancerCluster_Nanog_DHS50dnToDHS65dn	BS29468A	Yeast Assembly	pRO_196_C3_BsiWI (Plasmid) + RP24-73P7 BAC	Yes	Yes
EnhancerCluster_Pair_2xSox2DHS23	BS29108A	Golden Gate Assembly	pINEAPLE_Esp3I (Plasmid) + Sox2DHS23dC-L (Synthetic fragment gbRB_032, PCR product oGE_119 + oGE_121) + Sox2DHS23dC-R (Synthetic fragment gbRB_032, PCR product oGE_122 + oGE_120)	Yes	Yes
EnhancerCluster_Pair_Sox2DHS19extAndSox2DHS24	BS29120A	Golden Gate Assembly	pINEAPLE_Esp3I (Plasmid) + Sox2DHS19-L (PCR product oGE_146 + oGE_145) + Sox2DHS24dT-R (Synthetic fragment gbRB_017, PCR Product oGE_126 + oGE_124)	Yes	Yes
EnhancerCluster_Pair_Sox2DHS23andNanogDHS47up	BS29096A	Golden Gate Assembly	pINEAPLE_Esp3I (Plasmid) + Sox2DHS23dC-L (Synthetic fragment gbRB_032, PCR product oGE_119 + oGE_121) + NanogDHS47up-R (PCR product oGE_128 + oGE_137)	Yes	Yes
EnhancerCluster_Pair_Sox2DHS23andNanogDHS48up	BS29097A	Golden Gate Assembly	pINEAPLE_Esp3I (Plasmid) + Sox2DHS23dC-L (Synthetic fragment gbRB_032, PCR product oGE_119 + oGE_121) + NanogDHS48up-R (PCR product oGE_130 + oGE_138)	Yes	Yes
EnhancerCluster_Pair_Sox2DHS23andNanogDHS55dn	BS29100A	Golden Gate Assembly	pINEAPLE_Esp3I (Plasmid) + Sox2DHS23dC-L (Synthetic fragment gbRB_032, PCR product oGE_119 + oGE_121) + NanogDHS55dn-R (PCR product oGE_132 + oGE_139)	Yes	Yes
EnhancerCluster_Pair_Sox2DHS23andNanogDHS57dn	BS29098A	Golden Gate Assembly	pINEAPLE_Esp3I (Plasmid) + Sox2DHS23dC-L (Synthetic fragment gbRB_032, PCR product oGE_119 + oGE_121) + NanogDHS57dn-R (PCR product oGE_134 + oGE_140)	Yes	Yes
EnhancerCluster_Pair_Sox2DHS23andNanogDHS58dn	BS29099A	Golden Gate Assembly	pINEAPLE_Esp3I (Plasmid) + Sox2DHS23dC-L (Synthetic fragment gbRB_032, PCR product oGE_119 + oGE_121) + NanogDHS58dn-R (PCR product oGE_136 + oGE_141)	Yes	Yes
EnhancerCluster_Pair_Sox2DHS23andPrdm14DHS22dn	BS29423A	Golden Gate Assembly	pINEAPLE_Esp3I (Plasmid) + Sox2DHS23dC-L (Synthetic fragment gbRB_032, PCR product oGE_119 + oGE_121) + Prdm14DHS22dn-R (PCR product oGE_160 + oGE_161)	Yes	Yes
EnhancerCluster_Pair_Sox2DHS23andPrdm14DHS50dn	BS29422A	Golden Gate Assembly	pINEAPLE_Esp3I (Plasmid) + Sox2DHS23dC-L (Synthetic fragment gbRB_032, PCR product oGE_119 + oGE_121) + Prdm14DHS50dn-R (PCR product oGE_157 + oGE_158)	Yes	Yes
EnhancerCluster_Pair_Sox2DHS23andPrdm14DHS52dn	BS29146A	Golden Gate Assembly	pINEAPLE_Esp3I (Plasmid) + Sox2DHS23dC-L (Synthetic fragment gbRB_032, PCR product oGE_119 + oGE_121) + Prdm14DHS52dn-R (PCR product oGE_151 + oGE_152)	Yes	Yes
EnhancerCluster_Pair_Sox2DHS23andPrdm14DHS57dn	BS29421A	Golden Gate Assembly	pINEAPLE_Esp3I (Plasmid) + Sox2DHS23dC-L (Synthetic fragment gbRB_032, PCR product oGE_119 + oGE_121) + Prdm14DHS57dn-R (PCR product oGE_154 + oGE_155)	Yes	Yes
EnhancerCluster_Pair_Sox2DHS23andSall1DHS27dnAndSall1DHS28dn	BS23824A	Golden Gate Assembly	pINEAPLE_Esp3I (Plasmid) + Sox2DHS23dC-L (Synthetic fragment gbRB_032, PCR product oGE_119 + oGE_121) + Sall1DHS27dnAndSall1DHS28dn-R (PCR product oRO_737 + oRO_725)	Yes	Yes
EnhancerCluster_Pair_Sox2DHS23andSall1DHS32dn	BS23823A	Golden Gate Assembly	pINEAPLE_Esp3I (Plasmid) + Sox2DHS23dC-L (Synthetic fragment gbRB_032, PCR product oGE_119 + oGE_121) + Sall1DHS32dn-R (PCR product oRO_735 + oRO_736)	Yes	Yes
EnhancerCluster_Pair_Sox2DHS23andSall1DHS36dnAndSall1DHS37dn	BS23822A	Golden Gate Assembly	pINEAPLE_Esp3I (Plasmid) + Sox2DHS23dC-L (Synthetic fragment gbRB_032, PCR product oGE_119 + oGE_121) + Sall1DHS36dnAndSall1DHS37dn-R (PCR product oRO_733 + oRO_734)	Yes	Yes
EnhancerCluster_Pair_Sox2DHS23andSall1DHS39dnAndSall1DHS40dn	BS23821A	Golden Gate Assembly	pINEAPLE_Esp3I (Plasmid) + Sox2DHS23dC-L (Synthetic fragment gbRB_032, PCR product oGE_119 + oGE_121) + Sall1DHS39dnAndSall1DHS40dn-R (PCR product oRO_718 + oRO_732)	Yes	Yes
EnhancerCluster_Pair_Sox2DHS23andSall1DHS42dn	BS23820A	Golden Gate Assembly	pINEAPLE_Esp3I (Plasmid) + Sox2DHS23dC-L (Synthetic fragment gbRB_032, PCR product oGE_119 + oGE_121) + Sall1DHS42dn-R (PCR product oRO_730 + oRO_731)	Yes	Yes
EnhancerCluster_Pair_Sox2DHS23andSall1DHS46dn	BS23819A	Golden Gate Assembly	pINEAPLE_Esp3I (Plasmid) + Sox2DHS23dC-L (Synthetic fragment gbRB_032, PCR product oGE_119 + oGE_121) + Sall1DHS46dn-R (PCR product oRO_728 + oRO_729)	Yes	Yes
EnhancerCluster_Pair_Sox2DHS23andSall1DHS52dnAndSall1DHS53dn	BS23818A	Golden Gate Assembly	pINEAPLE_Esp3I (Plasmid) + Sox2DHS23dC-L (Synthetic fragment gbRB_032, PCR product oGE_119 + oGE_121) + Sall1DHS52dnAndSall1DHS53dn-R (PCR product oRO_726 + oRO_727)	Yes	Yes
EnhancerCluster_Pair_Sox2DHS23andSox2DHS24	BS29095A	Golden Gate Assembly	pINEAPLE_Esp3I (Plasmid) + Sox2DHS23dC-L (Synthetic fragment gbRB_032, PCR product oGE_119 + oGE_121) + Sox2DHS24dT-R (Synthetic fragment gbRB_017, PCR Product oGE_126 + oGE_124)	Yes	Yes
EnhancerCluster_Pair_Sox2DHS24andNanogDHS47up	BS29102A	Golden Gate Assembly	pINEAPLE_Esp3I (Plasmid) + Sox2DHS24dT-L (Synthetic fragment gbRB_017, PCR product oGE_123 + oGE_125) + NanogDHS47up-R (PCR product oGE_128 + oGE_137)	Yes	Yes
EnhancerCluster_Pair_Sox2DHS24andNanogDHS48up	BS29103A	Golden Gate Assembly	pINEAPLE_Esp3I (Plasmid) + Sox2DHS24dT-L (Synthetic fragment gbRB_017, PCR product oGE_123 + oGE_125) + NanogDHS48up-R (PCR product oGE_130 + oGE_138)	Yes	Yes
EnhancerCluster_Pair_Sox2DHS24andNanogDHS55dn	BS29107A	Golden Gate Assembly	pINEAPLE_Esp3I (Plasmid) + Sox2DHS24dT-L (Synthetic fragment gbRB_017, PCR product oGE_123 + oGE_125) + NanogDHS55dn-R (PCR product oGE_132 + oGE_139)	Yes	Yes
EnhancerCluster_Pair_Sox2DHS24andNanogDHS57dn	BS29410A	Golden Gate Assembly	pINEAPLE_Esp3I (Plasmid) + Sox2DHS24dT-L (Synthetic fragment gbRB_017, PCR product oGE_123 + oGE_125) + NanogDHS57dn-R (PCR product oGE_134 + oGE_140)	Yes	Yes
EnhancerCluster_Pair_Sox2DHS24andNanogDHS58dn	BS29411A	Golden Gate Assembly	pINEAPLE_Esp3I (Plasmid) + Sox2DHS24dT-L (Synthetic fragment gbRB_017, PCR product oGE_123 + oGE_125) + NanogDHS58dn-R (PCR product oGE_136 + oGE_141)	Yes	Yes
EnhancerCluster_Pair_Sox2DHS24andPrdm14DHS22dn	BS29153A	Golden Gate Assembly	pINEAPLE_Esp3I (Plasmid) + Sox2DHS24dT-L (Synthetic fragment gbRB_017, PCR product oGE_123 + oGE_125) + Prdm14DHS22dn-R (PCR product oGE_160 + oGE_161)	Yes	Yes
EnhancerCluster_Pair_Sox2DHS24andPrdm14DHS50dn	BS29152A	Golden Gate Assembly	pINEAPLE_Esp3I (Plasmid) + Sox2DHS24dT-L (Synthetic fragment gbRB_017, PCR product oGE_123 + oGE_125) + Prdm14DHS50dn-R (PCR product oGE_157 + oGE_158)	Yes	Yes
EnhancerCluster_Pair_Sox2DHS24andPrdm14DHS52dn	BS29150A	Golden Gate Assembly	pINEAPLE_Esp3I (Plasmid) + Sox2DHS24dT-L (Synthetic fragment gbRB_017, PCR product oGE_123 + oGE_125) + Prdm14DHS52dn-R (PCR product oGE_151 + oGE_152)	Yes	Yes
EnhancerCluster_Pair_Sox2DHS24andPrdm14DHS57dn	BS29151A	Golden Gate Assembly	pINEAPLE_Esp3I (Plasmid) + Sox2DHS24dT-L (Synthetic fragment gbRB_017, PCR product oGE_123 + oGE_125) + Prdm14DHS57dn-R (PCR product oGE_154 + oGE_155)	Yes	Yes
EnhancerCluster_Pair_Sox2DHS24andSall1DHS27dnAndSall1DHS28dn	BS29169A	Golden Gate Assembly	pINEAPLE_Esp3I (Plasmid) + Sox2DHS24dT-L (Synthetic fragment gbRB_017, PCR product oGE_123 + oGE_125) + Sall1DHS27dnAndSall1DHS28dn-R (PCR product oRO_737 + oRO_725)	Yes	Yes
EnhancerCluster_Pair_Sox2DHS24andSall1DHS32dn	BS29168A	Golden Gate Assembly	pINEAPLE_Esp3I (Plasmid) + Sox2DHS24dT-L (Synthetic fragment gbRB_017, PCR product oGE_123 + oGE_125) + Sall1DHS32dn-R (PCR product oRO_735 + oRO_736)	Yes	Yes
EnhancerCluster_Pair_Sox2DHS24andSall1DHS36dnAndSall1DHS37dn	BS29433A	Golden Gate Assembly	pINEAPLE_Esp3I (Plasmid) + Sox2DHS24dT-L (Synthetic fragment gbRB_017, PCR product oGE_123 + oGE_125) + Sall1DHS36dnAndSall1DHS37dn-R (PCR product oRO_733 + oRO_734)	Yes	Yes
EnhancerCluster_Pair_Sox2DHS24andSall1DHS39dnAndSall1DHS40dn	BS29432A	Golden Gate Assembly	pINEAPLE_Esp3I (Plasmid) + Sox2DHS24dT-L (Synthetic fragment gbRB_017, PCR product oGE_123 + oGE_125) + Sall1DHS39dnAndSall1DHS40dn-R (PCR product oRO_718 + oRO_732)	Yes	Yes
EnhancerCluster_Pair_Sox2DHS24andSall1DHS42dn	BS29431A	Golden Gate Assembly	pINEAPLE_Esp3I (Plasmid) + Sox2DHS24dT-L (Synthetic fragment gbRB_017, PCR product oGE_123 + oGE_125) + Sall1DHS42dn-R (PCR product oRO_730 + oRO_731)	Yes	Yes
EnhancerCluster_Pair_Sox2DHS24andSall1DHS46dn	BS29164A	Golden Gate Assembly	pINEAPLE_Esp3I (Plasmid) + Sox2DHS24dT-L (Synthetic fragment gbRB_017, PCR product oGE_123 + oGE_125) + Sall1DHS46dn-R (PCR product oRO_728 + oRO_729)	Yes	Yes
EnhancerCluster_Pair_Sox2DHS24andSall1DHS52dnAndSall1DHS53dn	BS29430A	Golden Gate Assembly	pINEAPLE_Esp3I (Plasmid) + Sox2DHS24dT-L (Synthetic fragment gbRB_017, PCR product oGE_123 + oGE_125) + Sall1DHS52dnAndSall1DHS53dn-R (PCR product oRO_726 + oRO_727)	Yes	Yes
EnhancerCluster_Pair_Sox2DHS24andSox2DHS23	BS29409A	Golden Gate Assembly	pINEAPLE_Esp3I (Plasmid) + Sox2DHS24dT-L (Synthetic fragment gbRB_017, PCR product oGE_123 + oGE_125) + Sox2DHS23dC-R (Synthetic fragment gbRB_032, PCR product oGE_122 + oGE_120)	Yes	Yes
EnhancerCluster_RP11~158F22spacer_Sox2DHS19andSox2DHS24	BS24968A	AvrII pooled restriction enzyme cloning	PL320_AvrII (Plasmid) + RP11-158F22 BAC (AvrII + NotI digested)	Yes	Yes
EnhancerCluster_Sall1_DHS53~52~46~42~40~39~37~36~32~28~27	BS28875A	Golden Gate Assembly	pINEAPLE_Esp3I (Plasmid) + Sall1DHS52dnAndSall1DHS53dn_Collapsed (PCR product oRO_712+oRO_713) + Sall1DHS46dn_Collapsed (PCR product oRO_714+oRO_715) + Sall1DHS42dn_Collapsed (PCR product oRO_716+oRO_717) + Sall1DHS39dnAndSall1DHS40dn_Collapsed (PCR product oRO_718+oRO_719) + Sall1DHS36dnAndSall1DHS37dn_Collapsed (PCR product oRO_720+oRO_721) + Sall1DHS32dn_Collapsed (PCR product oRO_722+oRO_723)…	Yes	Yes
EnhancerCluster_Sall1_DHS55dnToDHS27dn	BS27544A	Recombineering	pRO_185_BsiWI (Plasmid) + RP23-246N17 BAC	Yes	Yes
EnhancerCluster_Single_NanogDHS47up	BS29090A	Golden Gate Assembly	pINEAPLE_Esp3I (Plasmid) + NanogDHS47up-single (PCR product oGE_127 + oGE_137)	Yes	Yes
EnhancerCluster_Single_NanogDHS48up	BS29091A	Golden Gate Assembly	pINEAPLE_Esp3I (Plasmid) + NanogDHS48up-single (PCR product oGE_129 + oGE_138)	Yes	Yes
EnhancerCluster_Single_NanogDHS55dn	BS29094A	Golden Gate Assembly	pINEAPLE_Esp3I (Plasmid) + NanogDHS55dn-single (PCR product oGE_131 + oGE_139)	Yes	Yes
EnhancerCluster_Single_NanogDHS57dn	BS29092A	Golden Gate Assembly	pINEAPLE_Esp3I (Plasmid) + NanogDHS57dn-single (PCR product oGE_133 + oGE_140)	Yes	Yes
EnhancerCluster_Single_NanogDHS58dn	BS29093A	Golden Gate Assembly	pINEAPLE_Esp3I (Plasmid) + NanogDHS58dn-single (PCR product oGE_135 + oGE_141)	Yes	Yes
EnhancerCluster_Single_Prdm14DHS22dn	BS29145A	Golden Gate Assembly	pINEAPLE_Esp3I (Plasmid) + Prdm14DHS22dn-single (PCR product oGE_159 + oGE_161)	Yes	Yes
EnhancerCluster_Single_Prdm14DHS50dn	BS29144A	Golden Gate Assembly	pINEAPLE_Esp3I (Plasmid) + Prdm14DHS50dn-single (PCR product oGE_156 + oGE_158)	Yes	Yes
EnhancerCluster_Single_Prdm14DHS52dn	BS29420A	Golden Gate Assembly	pINEAPLE_Esp3I (Plasmid) + Prdm14DHS52dn-single (PCR product oGE_150 + oGE_152)	Yes	Yes
EnhancerCluster_Single_Prdm14DHS57dn	BS29143A	Golden Gate Assembly	pINEAPLE_Esp3I (Plasmid) + Prdm14DHS57dn-single (PCR product oGE_153 + oGE_155)	Yes	Yes
EnhancerCluster_Single_Sall1DHS27dnAndSall1DHS28dn	BS29162A	Golden Gate Assembly	pINEAPLE_Esp3I (Plasmid) + Sall1DHS27dnAndSall1DHS28dn-single (PCR product oRO_743+oRO_725)	Yes	Yes
EnhancerCluster_Single_Sall1DHS32dn	BS29429A	Golden Gate Assembly	pINEAPLE_Esp3I (Plasmid) + Sall1DHS32dn-single (PCR product oRO_742 + oRO_736)	Yes	Yes
EnhancerCluster_Single_Sall1DHS36dnAndSall1DHS37dn	BS29160A	Golden Gate Assembly	pINEAPLE_Esp3I (Plasmid) + Sall1DHS36dnAndSall1DHS37dn-single (PCR product oRO_741 + oRO_734)	Yes	Yes
EnhancerCluster_Single_Sall1DHS39dnAndSall1DHS40dn	BS29428A	Golden Gate Assembly	pINEAPLE_Esp3I (Plasmid) + Sall1DHS39dnAndSall1DHS40dn-single (PCR product oRO_740 + oRO_732)	Yes	Yes
EnhancerCluster_Single_Sall1DHS42dn	BS29427A	Golden Gate Assembly	pINEAPLE_Esp3I (Plasmid) + Sall1DHS42dn-single (PCR product oRO_739 + oRO_731)	Yes	Yes
EnhancerCluster_Single_Sall1DHS46dn	BS29425A	Golden Gate Assembly	pINEAPLE_Esp3I (Plasmid) + Sall1DHS46dn-single (PCR product oRO_738 + oRO_729)	Yes	Yes
EnhancerCluster_Single_Sall1DHS52dnAndSall1DHS53dn	BS29424A	Golden Gate Assembly	pINEAPLE_Esp3I (Plasmid) + Sall1DHS52dnAndSall1DHS53dn-single (PCR product oRO_712 + oRO_727)	Yes	Yes
EnhancerCluster_Single_Sox2DHS19ext	BS29119A	Golden Gate Assembly	pINEAPLE_Esp3I (Plasmid) + Sox2DHS19-single (PCR product oGE_146 + oGE_144)	Yes	Yes
EnhancerCluster_Single_Sox2DHS23	BS29088A	Golden Gate Assembly	pINEAPLE_Esp3I (Plasmid) + Sox2DHS23dC-single (Synthetic fragment gbRB032, PCR product oGE_119 + oGE_120)	Yes	Yes
EnhancerCluster_Single_Sox2DHS24	BS29089A	Golden Gate Assembly	pINEAPLE_Esp3I (Plasmid) + Sox2DHS24dT-single (Synthetic fragment gbRB017, PCR product oGE_123 + oGE_124)	Yes	Yes
EnhancerCluster_TF_Sox2DHS19~d3TFBSandSox2DHS24	BS29134A	Golden Gate Assembly	pINEAPLE_Esp3I (Plasmid) + Sox2DHS19~d3TFBS-L (Synthetic fragment gbGE_010, PCR product oGE_146 + oGE_145) + Sox2DHS24dT-R (Synthetic fragment gbRB_017, PCR Product oGE_126 + oGE_124)	Yes	Yes
EnhancerCluster_TF_Sox2DHS23andDHS24~d4TFBS	BS29118A	Golden Gate Assembly	pINEAPLE_Esp3I (Plasmid) + Sox2DHS23dC-L (Synthetic fragment gbRB_032, PCR product oGE_119 + oGE_121) + Sox2DHS24dT~d4TFBS (Synthetic fragment gbRB_018, PCR Product oGE_126 + oGE_124)	Yes	Yes
EnhancerCluster_TF_Sox2DHS23andDHS24~dESRRA	BS29111A	Golden Gate Assembly	pINEAPLE_Esp3I (Plasmid) + Sox2DHS23dC-L (Synthetic fragment gbRB_032, PCR product oGE_119 + oGE_121) + Sox2DHS24dT~dESRRA (Synthetic fragment gbRB_023, PCR Product oGE_126 + oGE_124)	Yes	Yes
EnhancerCluster_TF_Sox2DHS23andDHS24~dESRRAandESRRB	BS29412A	Golden Gate Assembly	pINEAPLE_Esp3I (Plasmid) + Sox2DHS23dC-L (Synthetic fragment gbRB_032, PCR product oGE_119 + oGE_121) + Sox2DHS24dT~dESRRAandESRRB (Synthetic fragment gbRB_025, PCR Product oGE_126 + oGE_124)	Yes	Yes
EnhancerCluster_TF_Sox2DHS23andDHS24~dESRRAandForkhead	BS29116A	Golden Gate Assembly	pINEAPLE_Esp3I (Plasmid) + Sox2DHS23dC-L (Synthetic fragment gbRB_032, PCR product oGE_119 + oGE_121) + Sox2DHS24dT~dESRRAandFH (Synthetic fragment gbRB_029, PCR Product oGE_126 + oGE_124)	Yes	Yes
EnhancerCluster_TF_Sox2DHS23andDHS24~dESRRAandNuclearreceptorandSox	BS29413A	Golden Gate Assembly	pINEAPLE_Esp3I (Plasmid) + Sox2DHS23dC-L (Synthetic fragment gbRB_032, PCR product oGE_119 + oGE_121) + Sox2DHS24dT~dESRRAandNRandSox (Synthetic fragment gbRB_028, PCR Product oGE_126 + oGE_124)	Yes	Yes
EnhancerCluster_TF_Sox2DHS23andDHS24~dESRRB	BS29109A	Golden Gate Assembly	pINEAPLE_Esp3I (Plasmid) + Sox2DHS23dC-L (Synthetic fragment gbRB_032, PCR product oGE_119 + oGE_121) + Sox2DHS24dT~dESRRB (Synthetic fragment gbRB_021, PCR Product oGE_126 + oGE_124)	Yes	Yes
EnhancerCluster_TF_Sox2DHS23andDHS24~dESRRBandESRRAandForkhead	BS29117A	Golden Gate Assembly	pINEAPLE_Esp3I (Plasmid) + Sox2DHS23dC-L (Synthetic fragment gbRB_032, PCR product oGE_119 + oGE_121) + Sox2DHS24dT~dESRRBandESRRAandFH (Synthetic fragment gbRB_030, PCR Product oGE_126 + oGE_124)	Yes	Yes
EnhancerCluster_TF_Sox2DHS23andDHS24~dESRRBandForkhead	BS29114A	Golden Gate Assembly	pINEAPLE_Esp3I (Plasmid) + Sox2DHS23dC-L (Synthetic fragment gbRB_032, PCR product oGE_119 + oGE_121) + Sox2DHS24dT~dESRRBandFH (Synthetic fragment gbRB_027, PCR Product oGE_126 + oGE_124)	Yes	Yes
EnhancerCluster_TF_Sox2DHS23andDHS24~dForkhead	BS29112A	Golden Gate Assembly	pINEAPLE_Esp3I (Plasmid) + Sox2DHS23dC-L (Synthetic fragment gbRB_032, PCR product oGE_119 + oGE_121) + Sox2DHS24dT~dFH (Synthetic fragment gbRB_024, PCR Product oGE_126 + oGE_124)	Yes	Yes
EnhancerCluster_TF_Sox2DHS23andDHS24~dNuclearreceptorAndSOX	BS29110A	Golden Gate Assembly	pINEAPLE_Esp3I (Plasmid) + Sox2DHS23dC-L (Synthetic fragment gbRB_032, PCR product oGE_119 + oGE_121) + Sox2DHS24dT~dNRandSox (Synthetic fragment gbRB_022, PCR Product oGE_126 + oGE_124)	Yes	Yes
EnhancerCluster_TF_Sox2DHS23andSox2DHS24~2xNuclearreceptorandSoxE	BS29139A	Golden Gate Assembly	pINEAPLE_Esp3I (Plasmid) + Sox2DHS23dC-L (Synthetic fragment gbRB_032, PCR product oGE_119 + oGE_121) + Sox2DHS24dT~2xNRandSoxE-L (Synthetic fragment gbRB_011) + Sox2DHS24dT~2xNRandSoxE/F-R (Synthetic fragment gbRB_017, PCR Product oGE_147 + oGE_124)	Yes	Yes
EnhancerCluster_TF_Sox2DHS23andSox2DHS24~2xNuclearreceptorandSoxF	BS29418A	Golden Gate Assembly	pINEAPLE_Esp3I (Plasmid) + Sox2DHS23dC-L (Synthetic fragment gbRB_032, PCR product oGE_119 + oGE_121) + Sox2DHS24dT~2xNRandSoxF-L (Synthetic fragment gbRB_012) + Sox2DHS24dT~2xNRandSoxE/F-R (Synthetic fragment gbRB_017, PCR Product oGE_147 + oGE_124)	Yes	Yes
EnhancerCluster_TF_Sox2DHS23andSox2DHS24~2xNuclearreceptorandSoxG	BS29419A	Golden Gate Assembly	pINEAPLE_Esp3I (Plasmid) + Sox2DHS23dC-L (Synthetic fragment gbRB_032, PCR product oGE_119 + oGE_121) + Sox2DHS24dT~2xNRandSoxG-L (Synthetic fragment gbRB_017, PCR product oGE_123 + oGE_148) + Sox2DHS24dT~2xNRandSoxG-R (Synthetic fragment gbRB_013)	Yes	Yes
EnhancerCluster_TF_Sox2DHS23~NuclearreceptorandSoxA	BS29122A	Golden Gate Assembly	pINEAPLE_Esp3I (Plasmid) + Sox2DHS23~NuclearreceptorandSoxA-single (Synthetic fragment gbGE_007, PCR product oGE_119 + oGE_120)	Yes	Yes
EnhancerCluster_TF_Sox2DHS23~NuclearreceptorandSoxAandSox2DHS24	BS29126A	Golden Gate Assembly	pINEAPLE_Esp3I (Plasmid) + Sox2DHS23~NuclearreceptorandSoxA-L (Synthetic fragment gbGE_007, PCR product oGE_119 + oGE_121) + Sox2DHS24dT-R (Synthetic fragment gbRB_017, PCR Product oGE_126 + oGE_124)	Yes	Yes
EnhancerCluster_TF_Sox2DHS23~NuclearreceptorandSoxAandSox2DHS24~dNuclearreceptorandSox	BS29130A	Golden Gate Assembly	pINEAPLE_Esp3I (Plasmid) + Sox2DHS23~NuclearreceptorandSoxA-L (Synthetic fragment gbGE_007, PCR product oGE_119 + oGE_121) + Sox2DHS24dT~dNRandSox (Synthetic fragment gbRB_022, PCR Product oGE_126 + oGE_124)	Yes	Yes
EnhancerCluster_TF_Sox2DHS23~NuclearreceptorandSoxB	BS29414A	Golden Gate Assembly	pINEAPLE_Esp3I (Plasmid) + Sox2DHS23~NuclearreceptorandSoxB-single (Synthetic fragment gbGE_008, PCR product oGE_119 + oGE_120)	Yes	Yes
EnhancerCluster_TF_Sox2DHS23~NuclearreceptorandSoxBandSox2DHS24	BS29127A	Golden Gate Assembly	pINEAPLE_Esp3I (Plasmid) + Sox2DHS23~NuclearreceptorandSoxB-L (Synthetic fragment gbGE_008, PCR product oGE_119 + oGE_121) + Sox2DHS24dT-R (Synthetic fragment gbRB_017, PCR Product oGE_126 + oGE_124)	Yes	Yes
EnhancerCluster_TF_Sox2DHS23~NuclearreceptorandSoxBandSox2DHS24~dNuclearreceptorandSox	BS29131A	Golden Gate Assembly	pINEAPLE_Esp3I (Plasmid) + Sox2DHS23~NuclearreceptorandSoxB-L (Synthetic fragment gbGE_008, PCR product oGE_119 + oGE_121) + Sox2DHS24dT~dNRandSox (Synthetic fragment gbRB_022, PCR Product oGE_126 + oGE_124)	Yes	Yes
EnhancerCluster_TF_Sox2DHS23~NuclearreceptorandSoxC	BS29415A	Golden Gate Assembly	pINEAPLE_Esp3I (Plasmid) + Sox2DHS23~NuclearreceptorandSoxC-single (Synthetic fragment gbGE_006, PCR product oGE_119 + oGE_120)	Yes	Yes
EnhancerCluster_TF_Sox2DHS23~NuclearreceptorandSoxCandSox2DHS24	BS29128A	Golden Gate Assembly	pINEAPLE_Esp3I (Plasmid) + Sox2DHS23~NuclearreceptorandSoxC-L (Synthetic fragment gbGE_006, PCR product oGE_119 + oGE_121) + Sox2DHS24dT-R (Synthetic fragment gbRB_017, PCR Product oGE_126 + oGE_124)	Yes	Yes
EnhancerCluster_TF_Sox2DHS23~NuclearreceptorandSoxCandSox2DHS24~dNuclearreceptorandSox	BS29132A	Golden Gate Assembly	pINEAPLE_Esp3I (Plasmid) + Sox2DHS23~NuclearreceptorandSoxC-L (Synthetic fragment gbGE_006, PCR product oGE_119 + oGE_121) + Sox2DHS24dT~dNRandSox (Synthetic fragment gbRB_022, PCR Product oGE_126 + oGE_124)	Yes	Yes
EnhancerCluster_TF_Sox2DHS23~NuclearreceptorandSoxD	BS29416A	Golden Gate Assembly	pINEAPLE_Esp3I (Plasmid) + Sox2DHS23~NuclearreceptorandSoxD-single (Synthetic fragment gbGE_009, PCR product oGE_119 + oGE_120)	Yes	Yes
EnhancerCluster_TF_Sox2DHS23~NuclearreceptorandSoxDandSox2DHS24	BS29129A	Golden Gate Assembly	pINEAPLE_Esp3I (Plasmid) + Sox2DHS23~NuclearreceptorandSoxD-L (Synthetic fragment gbGE_009, PCR product oGE_119 + oGE_121) + Sox2DHS24dT-R (Synthetic fragment gbRB_017, PCR Product oGE_126 + oGE_124)	Yes	Yes
EnhancerCluster_TF_Sox2DHS23~NuclearreceptorandSoxDandSox2DHS24~dNuclearreceptorandSox	BS29133A	Golden Gate Assembly	pINEAPLE_Esp3I (Plasmid) + Sox2DHS23~NuclearreceptorandSoxD-L (Synthetic fragment gbGE_009, PCR product oGE_119 + oGE_121) + Sox2DHS24dT~dNRandSox (Synthetic fragment gbRB_022, PCR Product oGE_126 + oGE_124)	Yes	Yes
EnhancerCluster_TF_Sox2DHS24~2xNuclearreceptorandSoxE	BS29135A	Golden Gate Assembly	pINEAPLE_Esp3I (Plasmid) + Sox2DHS24dT~2xNRandSoxE-L (Synthetic fragment gbRB_011) + Sox2DHS24dT~2xNRandSoxE/F-R (Synthetic fragment gbRB_017, PCR Product oGE_147 + oGE_124)	Yes	Yes
EnhancerCluster_TF_Sox2DHS24~2xNuclearreceptorandSoxF	BS29136A	Golden Gate Assembly	pINEAPLE_Esp3I (Plasmid) + Sox2DHS24dT~2xNRandSoxF-L (Synthetic fragment gbRB_012) + Sox2DHS24dT~2xNRandSoxE/F-R (Synthetic fragment gbRB_017, PCR Product oGE_147 + oGE_124)	Yes	Yes
EnhancerCluster_TF_Sox2DHS24~2xNuclearreceptorandSoxG	BS29137A	Golden Gate Assembly	pINEAPLE_Esp3I (Plasmid) + Sox2DHS24dT~2xNRandSoxG-L (Synthetic fragment gbRB_017, PCR product oGE_123 + oGE_148) + Sox2DHS24dT~2xNRandSoxG-R (Synthetic fragment gbRB_013)	Yes	Yes
Prdm14_Prdm14_DHS52~31~22	BS18115A	Golden Gate Assembly	pRB051_pLM1110_Esp3l (Plasmid) + Prdm14DHS52dn_Esp3I (PCR product oGE_041 + oGE_042) + Prdm14DHS31dn_Esp3I (PCR product oGE_047 + oGE_048) + Prdm14DHS22dn_Esp3I (PCR product oGE_051 + oGE_052)	No	Yes
Prdm14_Prdm14_DHS52~48~41~31short~30~22	BS18249A	Golden Gate Assembly	pRB051_pLM1110_Esp3l (Plasmid) + Prdm14DHS52dn (PCR product oGE_041 + oGE_065) + Prdm14DHS48dn~41dn (PCR product oGE_066 + oGE_067) + Prdm14DHS31dn~30dn (PCR product oGE_068 + oGE_050) + Prdm14DHS22dn (PCR product oGE_051 + oGE_052)	No	Yes
Prdm14_Prdm14_DHS66dnToDHS22dn	BS29466A	Yeast Assembly	pRO_184_C1_BsiWI (Plasmid) + RP23-400F17 BAC	Yes	Yes
Prdm14_Prdm14_DHS66~41~22	BS18250A	Golden Gate Assembly	pRB051_pLM1110_Esp3l (Plasmid) + Prdm14DHS66dn (PCR product oGE_071 + oGE_072) + Prdm14DHS41dn (PCR product oGE_045 + oGE_046) + Prdm14DHS22dn (PCR product oGE_051 + oGE_052)	No	Yes
Sox2_DistalLCR_DHS19andDHS20andDHS23	BS19452A	Golden Gate Assembly	pINEAPLE_Esp3I (Plasmid) + Sox2DHS19-L (PCR product oRB_585 + oRB_595) + Sox2DHS20-M (PCR Product oGE_105 + oGE_106) + Sox2DHS24-R (PCR Product oGE_089 + oGE_082)	No	Yes	Sox2 DHS19 and Sox2 DHS23 coordinates are from Brosh Mol Cell 2023
Sox2_DistalLCR_DHS19andDHS20andDHS24	BS19247A	Golden Gate Assembly	pINEAPLE_Esp3I (Plasmid) + Sox2DHS19-L (PCR product oRB_585 + oRB_595) + Sox2DHS20-M (PCR Product oGE_105 + oGE_106) + Sox2DHS23-R (PCR Product oGE_118 + oGE_080)	No	Yes	Sox2 DHS19 and Sox2 DHS24 coordinates are from Brosh Mol Cell 2023
Sox2_DistalLCR_DHS19andDHS23	BS19117A	Golden Gate Assembly	pINEAPLE_Esp3I (Plasmid) + Sox2DHS19-L (PCR product oRB_585 + oRB_595) + Sox2DHS23-R (PCR Product oGE_085 + oGE_080)	No	Yes	Sox2 DHS19 and Sox2 DHS23 coordinates are from Brosh Mol Cell 2023
Sox2_DistalLCR_DHS19andDHS24	BS18963A	Golden Gate Assembly	pINEAPLE_Esp3I (Plasmid) + Sox2DHS19-L (PCR product oRB_585 + oRB_595) + Sox2DHS24-R (PCR Product oGE_081 + oGE_082)	No	Yes	Sox2 DHS19 and Sox2 DHS24 coordinates are from Brosh Mol Cell 2023
Sox2_DistalLCR_DHS20andDHS23	BS19451A	Golden Gate Assembly	pINEAPLE_Esp3I (Plasmid) + Sox2DHS20-L (PCR product oRB_587 + oGE_083) + Sox2DHS23-R (PCR Product oGE_085 + oGE_080)	No	Yes	Sox2 DHS23 coordinates are from Brosh Mol Cell 2023
Sox2_DistalLCR_DHS20andDHS24	BS18964A	Golden Gate Assembly	pINEAPLE_Esp3I (Plasmid) + Sox2DHS20-L (PCR product oRB_587 + oGE_083) + Sox2DHS24-R (PCR Product oGE_081 + oGE_082)	No	Yes	Sox2 DHS24 coordinates are from Brosh Mol Cell 2023
Sox2_DistalLCR_DHS23dC~dFoxc1andZIC3andDHS24dT	BS18735A	Golden Gate Assembly	pRB051_pLM1110_Esp3l (Plasmid) + Sox2DHS23dC~dFoxc1andZIC3andDHS24dT (Synthetic fragment gbGE_003, PCR product oRB_570 + oRB_571) + Sox2DHS24-R (PCR product oRB_568 + oRB_569)	No	Yes
Sox2_DistalLCR_DHS23dC~dFoxc1andZIC3andHOXC11andLhx8andZIC4andTFAP2CandDHS24dT	BS18731A	Golden Gate Assembly	pRB051_pLM1110_Esp3l (Plasmid) + Sox2DHS23dC~dFoxc1andZIC3andHOXC11andLhx8andZIC4andTFAP2C (Synthetic fragment gbGE_004, PCR product oRB_570 + oRB_571) + Sox2DHS24-R (PCR product oRB_568 + oRB_569)	No	Yes
Sox2_DistalLCR_DHS23dC~dHOXC11andLhx8andZIC4andTFAP2CandDHS24dT	BS18732A	Golden Gate Assembly	pRB051_pLM1110_Esp3l (Plasmid) + Sox2DHS23dC~dHOXC11andLhx8andZIC4andTFAP2C (Synthetic fragment gbGE_005, PCR product oRB_570 + oRB_571) + Sox2DHS24-R (PCR product oRB_568 + oRB_569)	No	Yes
Sox2_DistalLCR_truncDHS23~dTBX21andESRRAandFoxc1andDHS24dT	BS18734A	Golden Gate Assembly	pRB051_pLM1110_Esp3l (Plasmid) + Sox2DHS23.3-23.8 and DHS24dT (PCR product oGE_087 + oRB_569)	No	Yes
Sox2_DistalLCR_truncDHS23~dTBX21andESRRAandFoxc1andZIC3andDHS24dT	BS18733A	Golden Gate Assembly	pRB051_pLM1110_Esp3l (Plasmid) + Sox2DHS23.5-23.8 and DHS24dT (PCR product oGE_086 + oRB_569)	No	Yes
EnhancerCluster_HPRT1Rspacer_Sox2DHS19ext~AvrII~Sox2DHS24	BS24339A	Golden Gate Assembly	pINEAPLE_Esp3I (Plasmid) + Sox2DHS19-L_AvrII (PCR product oGE_146 + oRO_810) + Sox2DHS24dT-R_AvrII (Synthetic fragment gbRB_017, PCR product oRO_811 + oGE_124)	Yes	No
EnhancerCluster_HPRT1Rspacer_Sox2DHS19ext~BsiWI~Sox2DHS24	BS29154A	Golden Gate Assembly	pINEAPLE_Esp3I (Plasmid) + Sox2DHS19-L_BsiWI (PCR product oRB_585 + oGE_162) + Sox2DHS24dT-R_BsiWI (Synthetic fragment gbRB_017, PCR product oGE_114 + oRB_569)	No	No
EnhancerCluster_HPRT1Rspacer_Sox2DHS23~AvrII~Prdm14DHS52dn	BS27096A	Golden Gate Assembly	pINEAPLE_Esp3I (Plasmid) + Sox2DHS23dC-L_AvrII (Synthetic fragment gbRB_032, PCR product oGE_119 + oGE_143) + Prdm14DHS52dn-R_AvrII (PCR product oRO_877 + oGE_152)	Yes	No
EnhancerCluster_HPRT1Rspacer_Sox2DHS24~AvrII~Sall1DHS52dnAndSall1DHS53dn	BS27094A	Golden Gate Assembly	pINEAPLE_Esp3I (Plasmid) + Sox2DHS24dT-L_AvrII (Synthetic fragment gbRB_017, PCR product oGE_123 + oRO_809) + Sall1DHS52dnAndSall1DHS53dn-R_AvrII (PCR product oRO_876 + oRO_727)	Yes	No
EnhancerCluster_HPRT1Rspacer_Sox2DHS24~AvrII~Sox2DHS26	BS24331A	Golden Gate Assembly	pINEAPLE_Esp3I (Plasmid) + Sox2DHS24dT-L_AvrII (Synthetic fragment gbRB_017, PCR product oGE_123 + oRO_809) + Sox2DHS26-R_AvrII (Synthetic fragment gbRB_034, PCR product oRO_814 + oRO_813)	Yes	No
EnhancerCluster_Nanog_DHS20upToDHS3up_EntryVector	NA	Golden Gate Assembly	pLM1110_BsaI (Plasmid) + Nanog-5_HAL (PCR producto RO_843 + oRO_844) + Nanog-5_HAR (PCR product oRO_845 + oRO_846)	Yes	No
EnhancerCluster_Nanog_DHS48upToDHS37up_EntryVector	NA	Golden Gate Assembly	pLM1110_BsaI (Plasmid) + Nanog-45_HAL (PCR product oRO_839 + oRO_840) + Nanog-45_HAR (PCR product oRO_841 + oRO_842)	Yes	No
EnhancerCluster_Nanog_DHS50dnToDHS65dn_EntryVector3	NA	Golden Gate Assembly	pLM1110_BsaI (Plasmid) + Nanog-60_HAL3 (PCR product oRO_905 + oRO_906) + Nanog-60_HAR (PCR product oRO_849 + oRO_850)	Yes	No
EnhancerCluster_Prdm14_DHS66dnToDHS22dn_EntryVector	NA	Golden Gate Assembly	pLM1110_BsaI (Plasmid) + Prdm14SE_HAL (PCR product oRO_851 + oRO_852) + Prdm14SE_HAR (PCR product oRO_853 + oRO_854)	Yes	No
EnhancerCluster_Sall1_DHS55dnToDHS27dn_EntryVector	NA	Golden Gate Assembly	pLM1110_BsaI (Plasmid) + Sall1SE_HAL (PCR product oRO_855 + oRO_856) + Sall1SE_HAR (PCR product oRO_857 + oRO_858)	Yes	No
Sox2_DistalLCR_DHS23dC~spacer~DHS24dT	NA	Golden Gate Assembly	pINEAPLE_Esp3I (Plasmid) + Sox2DHS23dC-L_BsiWI (Synthetic fragment gbRB_032, PCR product oGE_094 + oGE_115) + Sox2DHS24dT-R_BsiWI (Synthetic fragment gbRB_017, PCR product oGE_114 + oRB_569)	No	No
