## Supplementary material for "Synthetic genomic dissection of enhancer context sensitivity and synergy": Table S2

#chrom	chromStart	chromEnd	name	score	strand
chr3	34734858	34735361	EnhancerCluster_Single_Sox2DHS19ext	0	+
chr3	34734858	34735361	EnhancerCluster_Pair_Sox2DHS19extAndSox2DHS24	0	+
chr3	34757573	34758349	EnhancerCluster_Pair_Sox2DHS19extAndSox2DHS24	0	+
chr3	34758362	34758539	EnhancerCluster_Pair_Sox2DHS19extAndSox2DHS24	0	+
chr3	34755958	34756616	EnhancerCluster_Single_Sox2DHS23	0	+
chr3	34756621	34757088	EnhancerCluster_Single_Sox2DHS23	0	+
chr3	34757573	34758349	EnhancerCluster_Single_Sox2DHS24	0	+
chr3	34758362	34758539	EnhancerCluster_Single_Sox2DHS24	0	+
chr3	34755704	34757573	EnhancerCluster_Pair_2xSox2DHS23	0	+
chr3	34755958	34756616	EnhancerCluster_Pair_Sox2DHS23andSox2DHS24	0	+
chr3	34756621	34757088	EnhancerCluster_Pair_Sox2DHS23andSox2DHS24	0	+
chr3	34757573	34758349	EnhancerCluster_Pair_Sox2DHS23andSox2DHS24	0	+
chr3	34758362	34758539	EnhancerCluster_Pair_Sox2DHS23andSox2DHS24	0	+
chr3	34755958	34756616	EnhancerCluster_Pair_Sox2DHS23andNanogDHS47up	0	+
chr3	34756621	34757088	EnhancerCluster_Pair_Sox2DHS23andNanogDHS47up	0	+
chr6	122660440	122661440	EnhancerCluster_Pair_Sox2DHS23andNanogDHS47up	0	+
chr3	34755958	34756616	EnhancerCluster_TF_Sox2DHS23andDHS24~dESRRA	0	+
chr3	34756621	34757088	EnhancerCluster_TF_Sox2DHS23andDHS24~dESRRA	0	+
chr3	34757573	34758145	EnhancerCluster_TF_Sox2DHS23andDHS24~dESRRA	0	+
chr3	34758164	34758349	EnhancerCluster_TF_Sox2DHS23andDHS24~dESRRA	0	+
chr3	34758362	34758539	EnhancerCluster_TF_Sox2DHS23andDHS24~dESRRA	0	+
chr3	34755958	34756616	EnhancerCluster_TF_Sox2DHS23andDHS24~dESRRAandESRRB	0	+
chr3	34756621	34757088	EnhancerCluster_TF_Sox2DHS23andDHS24~dESRRAandESRRB	0	+
chr3	34757573	34757957	EnhancerCluster_TF_Sox2DHS23andDHS24~dESRRAandESRRB	0	+
chr3	34757969	34758145	EnhancerCluster_TF_Sox2DHS23andDHS24~dESRRAandESRRB	0	+
chr3	34758164	34758349	EnhancerCluster_TF_Sox2DHS23andDHS24~dESRRAandESRRB	0	+
chr3	34758362	34758539	EnhancerCluster_TF_Sox2DHS23andDHS24~dESRRAandESRRB	0	+
chr3	34755958	34756616	EnhancerCluster_TF_Sox2DHS23andDHS24~dESRRAandForkhead	0	+
chr3	34756621	34757088	EnhancerCluster_TF_Sox2DHS23andDHS24~dESRRAandForkhead	0	+
chr3	34757573	34758145	EnhancerCluster_TF_Sox2DHS23andDHS24~dESRRAandForkhead	0	+
chr3	34758164	34758186	EnhancerCluster_TF_Sox2DHS23andDHS24~dESRRAandForkhead	0	+
chr3	34758215	34758349	EnhancerCluster_TF_Sox2DHS23andDHS24~dESRRAandForkhead	0	+
chr3	34758362	34758539	EnhancerCluster_TF_Sox2DHS23andDHS24~dESRRAandForkhead	0	+
chr3	34755958	34756616	EnhancerCluster_TF_Sox2DHS23andDHS24~dESRRB	0	+
chr3	34756621	34757088	EnhancerCluster_TF_Sox2DHS23andDHS24~dESRRB	0	+
chr3	34757573	34757957	EnhancerCluster_TF_Sox2DHS23andDHS24~dESRRB	0	+
chr3	34757969	34758349	EnhancerCluster_TF_Sox2DHS23andDHS24~dESRRB	0	+
chr3	34758362	34758539	EnhancerCluster_TF_Sox2DHS23andDHS24~dESRRB	0	+
chr3	34755958	34756616	EnhancerCluster_TF_Sox2DHS23andDHS24~dESRRBandForkhead	0	+
chr3	34756621	34757088	EnhancerCluster_TF_Sox2DHS23andDHS24~dESRRBandForkhead	0	+
chr3	34757573	34757957	EnhancerCluster_TF_Sox2DHS23andDHS24~dESRRBandForkhead	0	+
chr3	34757969	34758186	EnhancerCluster_TF_Sox2DHS23andDHS24~dESRRBandForkhead	0	+
chr3	34758215	34758349	EnhancerCluster_TF_Sox2DHS23andDHS24~dESRRBandForkhead	0	+
chr3	34758362	34758539	EnhancerCluster_TF_Sox2DHS23andDHS24~dESRRBandForkhead	0	+
chr3	34755958	34756616	EnhancerCluster_TF_Sox2DHS23andDHS24~dESRRBandESRRAandForkhead	0	+
chr3	34756621	34757088	EnhancerCluster_TF_Sox2DHS23andDHS24~dESRRBandESRRAandForkhead	0	+
chr3	34757573	34757957	EnhancerCluster_TF_Sox2DHS23andDHS24~dESRRBandESRRAandForkhead	0	+
chr3	34757969	34758145	EnhancerCluster_TF_Sox2DHS23andDHS24~dESRRBandESRRAandForkhead	0	+
chr3	34758164	34758186	EnhancerCluster_TF_Sox2DHS23andDHS24~dESRRBandESRRAandForkhead	0	+
chr3	34758215	34758349	EnhancerCluster_TF_Sox2DHS23andDHS24~dESRRBandESRRAandForkhead	0	+
chr3	34758362	34758539	EnhancerCluster_TF_Sox2DHS23andDHS24~dESRRBandESRRAandForkhead	0	+
chr3	34755958	34756616	EnhancerCluster_TF_Sox2DHS23andDHS24~dNuclearreceptorAndSOX	0	+
chr3	34756621	34757088	EnhancerCluster_TF_Sox2DHS23andDHS24~dNuclearreceptorAndSOX	0	+
chr3	34757573	34758060	EnhancerCluster_TF_Sox2DHS23andDHS24~dNuclearreceptorAndSOX	0	+
chr3	34758089	34758349	EnhancerCluster_TF_Sox2DHS23andDHS24~dNuclearreceptorAndSOX	0	+
chr3	34758362	34758539	EnhancerCluster_TF_Sox2DHS23andDHS24~dNuclearreceptorAndSOX	0	+
chr3	34734858	34735361	EnhancerCluster_HPRT1Rspacer_Sox2DHS19andSox2DHS24	0	+
chr3	34757573	34758349	EnhancerCluster_HPRT1Rspacer_Sox2DHS19andSox2DHS24	0	+
chr3	34758362	34758539	EnhancerCluster_HPRT1Rspacer_Sox2DHS19andSox2DHS24	0	+
chr3	34755958	34756616	EnhancerCluster_HPRT1Rspacer_Sox2DHS23andSox2DHS24	0	+
chr3	34756621	34757088	EnhancerCluster_HPRT1Rspacer_Sox2DHS23andSox2DHS24	0	+
chr3	34757573	34758349	EnhancerCluster_HPRT1Rspacer_Sox2DHS23andSox2DHS24	0	+
chr3	34758362	34758539	EnhancerCluster_HPRT1Rspacer_Sox2DHS23andSox2DHS24	0	+
chr3	34755958	34756616	EnhancerCluster_HPRT1Rspacer_Sox2DHS23toSox2DHS24~invertedSpacer	0	+
chr3	34756621	34757088	EnhancerCluster_HPRT1Rspacer_Sox2DHS23toSox2DHS24~invertedSpacer	0	+
chr3	34757088	34757573	EnhancerCluster_HPRT1Rspacer_Sox2DHS23toSox2DHS24~invertedSpacer	0	-
chr3	34757573	34758349	EnhancerCluster_HPRT1Rspacer_Sox2DHS23toSox2DHS24~invertedSpacer	0	+
chr3	34758362	34758539	EnhancerCluster_HPRT1Rspacer_Sox2DHS23toSox2DHS24~invertedSpacer	0	+
chr3	34734858	34735361	EnhancerCluster_HPRT1Rspacer_Sox2DHS19ext~AvrII~Sox2DHS24	0	+
chr3	34757573	34758349	EnhancerCluster_HPRT1Rspacer_Sox2DHS19ext~AvrII~Sox2DHS24	0	+
chr3	34758362	34758539	EnhancerCluster_HPRT1Rspacer_Sox2DHS19ext~AvrII~Sox2DHS24	0	+
chr3	34734858	34735361	EnhancerCluster_HPRT1Rspacer_Sox2DHS19ext~BsiWI~Sox2DHS24	0	+
chr3	34757573	34758349	EnhancerCluster_HPRT1Rspacer_Sox2DHS19ext~BsiWI~Sox2DHS24	0	+
chr3	34758362	34758539	EnhancerCluster_HPRT1Rspacer_Sox2DHS19ext~BsiWI~Sox2DHS24	0	+
chr3	34755958	34756616	EnhancerCluster_HPRT1Rspacer_Sox2DHS23~AvrII~Prdm14DHS52dn	0	+
chr3	34756621	34757088	EnhancerCluster_HPRT1Rspacer_Sox2DHS23~AvrII~Prdm14DHS52dn	0	+
chr1	13074529	13075076	EnhancerCluster_HPRT1Rspacer_Sox2DHS23~AvrII~Prdm14DHS52dn	0	+
chr3	34757573	34758349	EnhancerCluster_HPRT1Rspacer_Sox2DHS24~AvrII~Sall1DHS52dnAndSall1DHS53dn	0	+
chr3	34758362	34758539	EnhancerCluster_HPRT1Rspacer_Sox2DHS24~AvrII~Sall1DHS52dnAndSall1DHS53dn	0	+
chr8	88991161	88992560	EnhancerCluster_HPRT1Rspacer_Sox2DHS24~AvrII~Sall1DHS52dnAndSall1DHS53dn	0	+
chr3	34757573	34758349	EnhancerCluster_HPRT1Rspacer_Sox2DHS24~AvrII~Sox2DHS26	0	+
chr3	34758362	34758539	EnhancerCluster_HPRT1Rspacer_Sox2DHS24~AvrII~Sox2DHS26	0	+
chr3	34760215	34761631	EnhancerCluster_HPRT1Rspacer_Sox2DHS24~AvrII~Sox2DHS26	0	+
chr3	34757573	34758349	EnhancerCluster_HPRT1RnoCpGspacer_Sox2DHS24andSox2DHS26	0	+
chr3	34758362	34758539	EnhancerCluster_HPRT1RnoCpGspacer_Sox2DHS24andSox2DHS26	0	+
chr3	34760215	34761631	EnhancerCluster_HPRT1RnoCpGspacer_Sox2DHS24andSox2DHS26	0	+
chr3	34755958	34756616	EnhancerCluster_HPRT1RnoCpGspacer_Sox2DHS23andPrdm14DHS52dn	0	+
chr3	34756621	34757088	EnhancerCluster_HPRT1RnoCpGspacer_Sox2DHS23andPrdm14DHS52dn	0	+
chr1	13074529	13075076	EnhancerCluster_HPRT1RnoCpGspacer_Sox2DHS23andPrdm14DHS52dn	0	+
chr3	34757573	34758349	EnhancerCluster_HPRT1RnoCpGspacer_Sox2DHS24andSall1DHS52dnAndSall1DHS53dn	0	+
chr3	34758362	34758539	EnhancerCluster_HPRT1RnoCpGspacer_Sox2DHS24andSall1DHS52dnAndSall1DHS53dn	0	+
chr8	88991161	88992560	EnhancerCluster_HPRT1RnoCpGspacer_Sox2DHS24andSall1DHS52dnAndSall1DHS53dn	0	+
chr3	34734858	34735361	EnhancerCluster_RP11~158F22spacer_Sox2DHS19andSox2DHS24	0	+
chr3	34757573	34758349	EnhancerCluster_RP11~158F22spacer_Sox2DHS19andSox2DHS24	0	+
chr3	34758362	34758539	EnhancerCluster_RP11~158F22spacer_Sox2DHS19andSox2DHS24	0	+
chr3	34755958	34756616	EnhancerCluster_Pair_Sox2DHS24andSox2DHS23	0	+
chr3	34756621	34757088	EnhancerCluster_Pair_Sox2DHS24andSox2DHS23	0	+
chr3	34757573	34758349	EnhancerCluster_Pair_Sox2DHS24andSox2DHS23	0	+
chr3	34758362	34758539	EnhancerCluster_Pair_Sox2DHS24andSox2DHS23	0	+
chr3	34755958	34756616	EnhancerCluster_TF_Sox2DHS23andDHS24~d4TFBS	0	+
chr3	34756621	34757088	EnhancerCluster_TF_Sox2DHS23andDHS24~d4TFBS	0	+
chr3	34757573	34757957	EnhancerCluster_TF_Sox2DHS23andDHS24~d4TFBS	0	+
chr3	34757969	34758060	EnhancerCluster_TF_Sox2DHS23andDHS24~d4TFBS	0	+
chr3	34758089	34758145	EnhancerCluster_TF_Sox2DHS23andDHS24~d4TFBS	0	+
chr3	34758164	34758186	EnhancerCluster_TF_Sox2DHS23andDHS24~d4TFBS	0	+
chr3	34758215	34758349	EnhancerCluster_TF_Sox2DHS23andDHS24~d4TFBS	0	+
chr3	34758362	34758539	EnhancerCluster_TF_Sox2DHS23andDHS24~d4TFBS	0	+
chr3	34755958	34756616	EnhancerCluster_TF_Sox2DHS23andDHS24~dESRRAandNuclearreceptorandSox	0	+
chr3	34756621	34757088	EnhancerCluster_TF_Sox2DHS23andDHS24~dESRRAandNuclearreceptorandSox	0	+
chr3	34757573	34758060	EnhancerCluster_TF_Sox2DHS23andDHS24~dESRRAandNuclearreceptorandSox	0	+
chr3	34758089	34758145	EnhancerCluster_TF_Sox2DHS23andDHS24~dESRRAandNuclearreceptorandSox	0	+
chr3	34758164	34758349	EnhancerCluster_TF_Sox2DHS23andDHS24~dESRRAandNuclearreceptorandSox	0	+
chr3	34758362	34758539	EnhancerCluster_TF_Sox2DHS23andDHS24~dESRRAandNuclearreceptorandSox	0	+
chr3	34755958	34756616	EnhancerCluster_TF_Sox2DHS23andDHS24~dForkhead	0	+
chr3	34756621	34757088	EnhancerCluster_TF_Sox2DHS23andDHS24~dForkhead	0	+
chr3	34757573	34758186	EnhancerCluster_TF_Sox2DHS23andDHS24~dForkhead	0	+
chr3	34758215	34758349	EnhancerCluster_TF_Sox2DHS23andDHS24~dForkhead	0	+
chr3	34758362	34758539	EnhancerCluster_TF_Sox2DHS23andDHS24~dForkhead	0	+
chr6	122660440	122661440	EnhancerCluster_Single_NanogDHS47up	0	+
chr6	122659500	122660000	EnhancerCluster_Single_NanogDHS48up	0	+
chr6	122764600	122765560	EnhancerCluster_Single_NanogDHS57dn	0	+
chr6	122766120	122766880	EnhancerCluster_Single_NanogDHS58dn	0	+
chr6	122762440	122764260	EnhancerCluster_Single_NanogDHS55dn	0	+
chr3	34755958	34756616	EnhancerCluster_Pair_Sox2DHS23andNanogDHS48up	0	+
chr3	34756621	34757088	EnhancerCluster_Pair_Sox2DHS23andNanogDHS48up	0	+
chr6	122659500	122660000	EnhancerCluster_Pair_Sox2DHS23andNanogDHS48up	0	+
chr3	34755958	34756616	EnhancerCluster_Pair_Sox2DHS23andNanogDHS57dn	0	+
chr3	34756621	34757088	EnhancerCluster_Pair_Sox2DHS23andNanogDHS57dn	0	+
chr6	122764600	122765560	EnhancerCluster_Pair_Sox2DHS23andNanogDHS57dn	0	+
chr3	34755958	34756616	EnhancerCluster_Pair_Sox2DHS23andNanogDHS58dn	0	+
chr3	34756621	34757088	EnhancerCluster_Pair_Sox2DHS23andNanogDHS58dn	0	+
chr6	122766120	122766880	EnhancerCluster_Pair_Sox2DHS23andNanogDHS58dn	0	+
chr3	34755958	34756616	EnhancerCluster_Pair_Sox2DHS23andNanogDHS55dn	0	+
chr3	34756621	34757088	EnhancerCluster_Pair_Sox2DHS23andNanogDHS55dn	0	+
chr6	122762440	122764260	EnhancerCluster_Pair_Sox2DHS23andNanogDHS55dn	0	+
chr3	34757573	34758349	EnhancerCluster_Pair_Sox2DHS24andNanogDHS47up	0	+
chr3	34758362	34758539	EnhancerCluster_Pair_Sox2DHS24andNanogDHS47up	0	+
chr6	122660440	122661440	EnhancerCluster_Pair_Sox2DHS24andNanogDHS47up	0	+
chr3	34757573	34758349	EnhancerCluster_Pair_Sox2DHS24andNanogDHS48up	0	+
chr3	34758362	34758539	EnhancerCluster_Pair_Sox2DHS24andNanogDHS48up	0	+
chr6	122659500	122660000	EnhancerCluster_Pair_Sox2DHS24andNanogDHS48up	0	+
chr3	34757573	34758349	EnhancerCluster_Pair_Sox2DHS24andNanogDHS57dn	0	+
chr3	34758362	34758539	EnhancerCluster_Pair_Sox2DHS24andNanogDHS57dn	0	+
chr6	122764600	122765560	EnhancerCluster_Pair_Sox2DHS24andNanogDHS57dn	0	+
chr3	34757573	34758349	EnhancerCluster_Pair_Sox2DHS24andNanogDHS58dn	0	+
chr3	34758362	34758539	EnhancerCluster_Pair_Sox2DHS24andNanogDHS58dn	0	+
chr6	122766120	122766880	EnhancerCluster_Pair_Sox2DHS24andNanogDHS58dn	0	+
chr3	34757573	34758349	EnhancerCluster_Pair_Sox2DHS24andNanogDHS55dn	0	+
chr3	34758362	34758539	EnhancerCluster_Pair_Sox2DHS24andNanogDHS55dn	0	+
chr6	122762440	122764260	EnhancerCluster_Pair_Sox2DHS24andNanogDHS55dn	0	+
chr1	13074529	13075076	EnhancerCluster_Single_Prdm14DHS52dn	0	+
chr1	13069722	13069970	EnhancerCluster_Single_Prdm14DHS57dn	0	+
chr1	13076298	13076612	EnhancerCluster_Single_Prdm14DHS50dn	0	+
chr1	13103593	13104803	EnhancerCluster_Single_Prdm14DHS22dn	0	+
chr3	34755958	34756616	EnhancerCluster_Pair_Sox2DHS23andPrdm14DHS52dn	0	+
chr3	34756621	34757088	EnhancerCluster_Pair_Sox2DHS23andPrdm14DHS52dn	0	+
chr1	13074529	13075076	EnhancerCluster_Pair_Sox2DHS23andPrdm14DHS52dn	0	+
chr3	34755958	34756616	EnhancerCluster_Pair_Sox2DHS23andPrdm14DHS57dn	0	+
chr3	34756621	34757088	EnhancerCluster_Pair_Sox2DHS23andPrdm14DHS57dn	0	+
chr1	13069722	13069970	EnhancerCluster_Pair_Sox2DHS23andPrdm14DHS57dn	0	+
chr3	34755958	34756616	EnhancerCluster_Pair_Sox2DHS23andPrdm14DHS50dn	0	+
chr3	34756621	34757088	EnhancerCluster_Pair_Sox2DHS23andPrdm14DHS50dn	0	+
chr1	13076298	13076612	EnhancerCluster_Pair_Sox2DHS23andPrdm14DHS50dn	0	+
chr3	34755958	34756616	EnhancerCluster_Pair_Sox2DHS23andPrdm14DHS22dn	0	+
chr3	34756621	34757088	EnhancerCluster_Pair_Sox2DHS23andPrdm14DHS22dn	0	+
chr1	13103593	13104803	EnhancerCluster_Pair_Sox2DHS23andPrdm14DHS22dn	0	+
chr3	34757573	34758349	EnhancerCluster_Pair_Sox2DHS24andPrdm14DHS52dn	0	+
chr3	34758362	34758539	EnhancerCluster_Pair_Sox2DHS24andPrdm14DHS52dn	0	+
chr1	13074529	13075076	EnhancerCluster_Pair_Sox2DHS24andPrdm14DHS52dn	0	+
chr3	34757573	34758349	EnhancerCluster_Pair_Sox2DHS24andPrdm14DHS57dn	0	+
chr3	34758362	34758539	EnhancerCluster_Pair_Sox2DHS24andPrdm14DHS57dn	0	+
chr1	13069722	13069970	EnhancerCluster_Pair_Sox2DHS24andPrdm14DHS57dn	0	+
chr3	34757573	34758349	EnhancerCluster_Pair_Sox2DHS24andPrdm14DHS50dn	0	+
chr3	34758362	34758539	EnhancerCluster_Pair_Sox2DHS24andPrdm14DHS50dn	0	+
chr1	13076298	13076612	EnhancerCluster_Pair_Sox2DHS24andPrdm14DHS50dn	0	+
chr3	34757573	34758349	EnhancerCluster_Pair_Sox2DHS24andPrdm14DHS22dn	0	+
chr3	34758362	34758539	EnhancerCluster_Pair_Sox2DHS24andPrdm14DHS22dn	0	+
chr1	13103593	13104803	EnhancerCluster_Pair_Sox2DHS24andPrdm14DHS22dn	0	+
chr3	34755958	34756616	EnhancerCluster_TF_Sox2DHS23~NuclearreceptorandSoxA	0	+
chr3	34756621	34757088	EnhancerCluster_TF_Sox2DHS23~NuclearreceptorandSoxA	0	+
chr3	34755958	34756616	EnhancerCluster_TF_Sox2DHS23~NuclearreceptorandSoxB	0	+
chr3	34756621	34757088	EnhancerCluster_TF_Sox2DHS23~NuclearreceptorandSoxB	0	+
chr3	34755958	34756616	EnhancerCluster_TF_Sox2DHS23~NuclearreceptorandSoxC	0	+
chr3	34756621	34757088	EnhancerCluster_TF_Sox2DHS23~NuclearreceptorandSoxC	0	+
chr3	34755958	34756616	EnhancerCluster_TF_Sox2DHS23~NuclearreceptorandSoxD	0	+
chr3	34756621	34757088	EnhancerCluster_TF_Sox2DHS23~NuclearreceptorandSoxD	0	+
chr3	34755958	34756616	EnhancerCluster_TF_Sox2DHS23~NuclearreceptorandSoxAandSox2DHS24	0	+
chr3	34756621	34757088	EnhancerCluster_TF_Sox2DHS23~NuclearreceptorandSoxAandSox2DHS24	0	+
chr3	34757573	34758349	EnhancerCluster_TF_Sox2DHS23~NuclearreceptorandSoxAandSox2DHS24	0	+
chr3	34758362	34758539	EnhancerCluster_TF_Sox2DHS23~NuclearreceptorandSoxAandSox2DHS24	0	+
chr3	34755958	34756616	EnhancerCluster_TF_Sox2DHS23~NuclearreceptorandSoxBandSox2DHS24	0	+
chr3	34756621	34757088	EnhancerCluster_TF_Sox2DHS23~NuclearreceptorandSoxBandSox2DHS24	0	+
chr3	34757573	34758349	EnhancerCluster_TF_Sox2DHS23~NuclearreceptorandSoxBandSox2DHS24	0	+
chr3	34758362	34758539	EnhancerCluster_TF_Sox2DHS23~NuclearreceptorandSoxBandSox2DHS24	0	+
chr3	34755958	34756616	EnhancerCluster_TF_Sox2DHS23~NuclearreceptorandSoxCandSox2DHS24	0	+
chr3	34756621	34757088	EnhancerCluster_TF_Sox2DHS23~NuclearreceptorandSoxCandSox2DHS24	0	+
chr3	34757573	34758349	EnhancerCluster_TF_Sox2DHS23~NuclearreceptorandSoxCandSox2DHS24	0	+
chr3	34758362	34758539	EnhancerCluster_TF_Sox2DHS23~NuclearreceptorandSoxCandSox2DHS24	0	+
chr3	34755958	34756616	EnhancerCluster_TF_Sox2DHS23~NuclearreceptorandSoxDandSox2DHS24	0	+
chr3	34756621	34757088	EnhancerCluster_TF_Sox2DHS23~NuclearreceptorandSoxDandSox2DHS24	0	+
chr3	34757573	34758349	EnhancerCluster_TF_Sox2DHS23~NuclearreceptorandSoxDandSox2DHS24	0	+
chr3	34758362	34758539	EnhancerCluster_TF_Sox2DHS23~NuclearreceptorandSoxDandSox2DHS24	0	+
chr3	34755958	34756616	EnhancerCluster_TF_Sox2DHS23~NuclearreceptorandSoxAandSox2DHS24~dNuclearreceptorandSox	0	+
chr3	34756621	34757088	EnhancerCluster_TF_Sox2DHS23~NuclearreceptorandSoxAandSox2DHS24~dNuclearreceptorandSox	0	+
chr3	34757573	34758349	EnhancerCluster_TF_Sox2DHS23~NuclearreceptorandSoxAandSox2DHS24~dNuclearreceptorandSox	0	+
chr3	34758362	34758539	EnhancerCluster_TF_Sox2DHS23~NuclearreceptorandSoxAandSox2DHS24~dNuclearreceptorandSox	0	+
chr3	34755958	34756616	EnhancerCluster_TF_Sox2DHS23~NuclearreceptorandSoxBandSox2DHS24~dNuclearreceptorandSox	0	+
chr3	34756621	34757088	EnhancerCluster_TF_Sox2DHS23~NuclearreceptorandSoxBandSox2DHS24~dNuclearreceptorandSox	0	+
chr3	34757573	34758349	EnhancerCluster_TF_Sox2DHS23~NuclearreceptorandSoxBandSox2DHS24~dNuclearreceptorandSox	0	+
chr3	34758362	34758539	EnhancerCluster_TF_Sox2DHS23~NuclearreceptorandSoxBandSox2DHS24~dNuclearreceptorandSox	0	+
chr3	34755958	34756616	EnhancerCluster_TF_Sox2DHS23~NuclearreceptorandSoxCandSox2DHS24~dNuclearreceptorandSox	0	+
chr3	34756621	34757088	EnhancerCluster_TF_Sox2DHS23~NuclearreceptorandSoxCandSox2DHS24~dNuclearreceptorandSox	0	+
chr3	34757573	34758349	EnhancerCluster_TF_Sox2DHS23~NuclearreceptorandSoxCandSox2DHS24~dNuclearreceptorandSox	0	+
chr3	34758362	34758539	EnhancerCluster_TF_Sox2DHS23~NuclearreceptorandSoxCandSox2DHS24~dNuclearreceptorandSox	0	+
chr3	34755958	34756616	EnhancerCluster_TF_Sox2DHS23~NuclearreceptorandSoxDandSox2DHS24~dNuclearreceptorandSox	0	+
chr3	34756621	34757088	EnhancerCluster_TF_Sox2DHS23~NuclearreceptorandSoxDandSox2DHS24~dNuclearreceptorandSox	0	+
chr3	34757573	34758349	EnhancerCluster_TF_Sox2DHS23~NuclearreceptorandSoxDandSox2DHS24~dNuclearreceptorandSox	0	+
chr3	34758362	34758539	EnhancerCluster_TF_Sox2DHS23~NuclearreceptorandSoxDandSox2DHS24~dNuclearreceptorandSox	0	+
chr3	34734858	34735014	EnhancerCluster_TF_Sox2DHS19~d3TFBSandSox2DHS24	0	+
chr3	34735023	34735139	EnhancerCluster_TF_Sox2DHS19~d3TFBSandSox2DHS24	0	+
chr3	34735153	34735255	EnhancerCluster_TF_Sox2DHS19~d3TFBSandSox2DHS24	0	+
chr3	34735275	34735361	EnhancerCluster_TF_Sox2DHS19~d3TFBSandSox2DHS24	0	+
chr3	34758089	34758349	EnhancerCluster_TF_Sox2DHS19~d3TFBSandSox2DHS24	0	+
chr3	34758362	34758539	EnhancerCluster_TF_Sox2DHS19~d3TFBSandSox2DHS24	0	+
chr3	34757573	34758349	EnhancerCluster_TF_Sox2DHS24~2xNuclearreceptorandSoxE	0	+
chr3	34758362	34758539	EnhancerCluster_TF_Sox2DHS24~2xNuclearreceptorandSoxE	0	+
chr3	34757573	34758349	EnhancerCluster_TF_Sox2DHS24~2xNuclearreceptorandSoxF	0	+
chr3	34758362	34758539	EnhancerCluster_TF_Sox2DHS24~2xNuclearreceptorandSoxF	0	+
chr3	34757573	34758349	EnhancerCluster_TF_Sox2DHS24~2xNuclearreceptorandSoxG	0	+
chr3	34758362	34758539	EnhancerCluster_TF_Sox2DHS24~2xNuclearreceptorandSoxG	0	+
chr3	34755958	34756616	EnhancerCluster_TF_Sox2DHS23andSox2DHS24~2xNuclearreceptorandSoxE	0	+
chr3	34756621	34757088	EnhancerCluster_TF_Sox2DHS23andSox2DHS24~2xNuclearreceptorandSoxE	0	+
chr3	34757573	34758349	EnhancerCluster_TF_Sox2DHS23andSox2DHS24~2xNuclearreceptorandSoxE	0	+
chr3	34758362	34758539	EnhancerCluster_TF_Sox2DHS23andSox2DHS24~2xNuclearreceptorandSoxE	0	+
chr3	34755958	34756616	EnhancerCluster_TF_Sox2DHS23andSox2DHS24~2xNuclearreceptorandSoxF	0	+
chr3	34756621	34757088	EnhancerCluster_TF_Sox2DHS23andSox2DHS24~2xNuclearreceptorandSoxF	0	+
chr3	34757573	34758349	EnhancerCluster_TF_Sox2DHS23andSox2DHS24~2xNuclearreceptorandSoxF	0	+
chr3	34758362	34758539	EnhancerCluster_TF_Sox2DHS23andSox2DHS24~2xNuclearreceptorandSoxF	0	+
chr3	34755958	34756616	EnhancerCluster_TF_Sox2DHS23andSox2DHS24~2xNuclearreceptorandSoxG	0	+
chr3	34756621	34757088	EnhancerCluster_TF_Sox2DHS23andSox2DHS24~2xNuclearreceptorandSoxG	0	+
chr3	34757573	34758349	EnhancerCluster_TF_Sox2DHS23andSox2DHS24~2xNuclearreceptorandSoxG	0	+
chr3	34758362	34758539	EnhancerCluster_TF_Sox2DHS23andSox2DHS24~2xNuclearreceptorandSoxG	0	+
chr6	122659501	122670763	EnhancerCluster_Nanog_DHS48upToDHS37up	0	.
chr6	122686555	122706060	EnhancerCluster_Nanog_DHS20upToDHS3up	0	.
chr6	122757705	122773389	EnhancerCluster_Nanog_DHS50dnToDHS65dn	0	.
chr8	88988921	89017148	EnhancerCluster_Sall1_DHS55dnToDHS27dn	0	.
chr8	88991161	88992560	EnhancerCluster_Sall1_DHS53~52~46~42~40~39~37~36~32~28~27	0	+
chr8	88997241	88997740	EnhancerCluster_Sall1_DHS53~52~46~42~40~39~37~36~32~28~27	0	+
chr8	89002041	89003253	EnhancerCluster_Sall1_DHS53~52~46~42~40~39~37~36~32~28~27	0	+
chr8	89003438	89004814	EnhancerCluster_Sall1_DHS53~52~46~42~40~39~37~36~32~28~27	0	+
chr8	89006428	89007863	EnhancerCluster_Sall1_DHS53~52~46~42~40~39~37~36~32~28~27	0	+
chr8	89012088	89012730	EnhancerCluster_Sall1_DHS53~52~46~42~40~39~37~36~32~28~27	0	+
chr8	89015521	89016955	EnhancerCluster_Sall1_DHS53~52~46~42~40~39~37~36~32~28~27	0	+
chr8	88991161	88992560	EnhancerCluster_Single_Sall1DHS52dnAndSall1DHS53dn	0	+
chr8	88997241	88997740	EnhancerCluster_Single_Sall1DHS46dn	0	+
chr8	89002041	89003253	EnhancerCluster_Single_Sall1DHS42dn	0	+
chr8	89003438	89004814	EnhancerCluster_Single_Sall1DHS39dnAndSall1DHS40dn	0	+
chr8	89006428	89007863	EnhancerCluster_Single_Sall1DHS36dnAndSall1DHS37dn	0	+
chr8	89012088	89012730	EnhancerCluster_Single_Sall1DHS32dn	0	+
chr8	89015521	89016955	EnhancerCluster_Single_Sall1DHS27dnAndSall1DHS28dn	0	+
chr8	88991161	88992560	EnhancerCluster_Pair_Sox2DHS23andSall1DHS52dnAndSall1DHS53dn	0	+
chr3	34755958	34756616	EnhancerCluster_Pair_Sox2DHS23andSall1DHS52dnAndSall1DHS53dn	0	+
chr3	34756621	34757088	EnhancerCluster_Pair_Sox2DHS23andSall1DHS52dnAndSall1DHS53dn	0	+
chr8	88997241	88997740	EnhancerCluster_Pair_Sox2DHS23andSall1DHS46dn	0	+
chr3	34755958	34756616	EnhancerCluster_Pair_Sox2DHS23andSall1DHS46dn	0	+
chr3	34756621	34757088	EnhancerCluster_Pair_Sox2DHS23andSall1DHS46dn	0	+
chr8	89002041	89003253	EnhancerCluster_Pair_Sox2DHS23andSall1DHS42dn	0	+
chr3	34755958	34756616	EnhancerCluster_Pair_Sox2DHS23andSall1DHS42dn	0	+
chr3	34756621	34757088	EnhancerCluster_Pair_Sox2DHS23andSall1DHS42dn	0	+
chr8	89003438	89004814	EnhancerCluster_Pair_Sox2DHS23andSall1DHS39dnAndSall1DHS40dn	0	+
chr3	34755958	34756616	EnhancerCluster_Pair_Sox2DHS23andSall1DHS39dnAndSall1DHS40dn	0	+
chr3	34756621	34757088	EnhancerCluster_Pair_Sox2DHS23andSall1DHS39dnAndSall1DHS40dn	0	+
chr8	89006428	89007863	EnhancerCluster_Pair_Sox2DHS23andSall1DHS36dnAndSall1DHS37dn	0	+
chr3	34755958	34756616	EnhancerCluster_Pair_Sox2DHS23andSall1DHS36dnAndSall1DHS37dn	0	+
chr3	34756621	34757088	EnhancerCluster_Pair_Sox2DHS23andSall1DHS36dnAndSall1DHS37dn	0	+
chr8	89012088	89012730	EnhancerCluster_Pair_Sox2DHS23andSall1DHS32dn	0	+
chr3	34755958	34756616	EnhancerCluster_Pair_Sox2DHS23andSall1DHS32dn	0	+
chr3	34756621	34757088	EnhancerCluster_Pair_Sox2DHS23andSall1DHS32dn	0	+
chr8	89015521	89016955	EnhancerCluster_Pair_Sox2DHS23andSall1DHS27dnAndSall1DHS28dn	0	+
chr3	34755958	34756616	EnhancerCluster_Pair_Sox2DHS23andSall1DHS27dnAndSall1DHS28dn	0	+
chr3	34756621	34757088	EnhancerCluster_Pair_Sox2DHS23andSall1DHS27dnAndSall1DHS28dn	0	+
chr8	88991161	88992560	EnhancerCluster_Pair_Sox2DHS24andSall1DHS52dnAndSall1DHS53dn	0	+
chr3	34757573	34758349	EnhancerCluster_Pair_Sox2DHS24andSall1DHS52dnAndSall1DHS53dn	0	+
chr3	34758362	34758539	EnhancerCluster_Pair_Sox2DHS24andSall1DHS52dnAndSall1DHS53dn	0	+
chr8	88997241	88997740	EnhancerCluster_Pair_Sox2DHS24andSall1DHS46dn	0	+
chr3	34757573	34758349	EnhancerCluster_Pair_Sox2DHS24andSall1DHS46dn	0	+
chr3	34758362	34758539	EnhancerCluster_Pair_Sox2DHS24andSall1DHS46dn	0	+
chr8	89002041	89003253	EnhancerCluster_Pair_Sox2DHS24andSall1DHS42dn	0	+
chr3	34757573	34758349	EnhancerCluster_Pair_Sox2DHS24andSall1DHS42dn	0	+
chr3	34758362	34758539	EnhancerCluster_Pair_Sox2DHS24andSall1DHS42dn	0	+
chr8	89003438	89004814	EnhancerCluster_Pair_Sox2DHS24andSall1DHS39dnAndSall1DHS40dn	0	+
chr3	34757573	34758349	EnhancerCluster_Pair_Sox2DHS24andSall1DHS39dnAndSall1DHS40dn	0	+
chr3	34758362	34758539	EnhancerCluster_Pair_Sox2DHS24andSall1DHS39dnAndSall1DHS40dn	0	+
chr8	89006428	89007863	EnhancerCluster_Pair_Sox2DHS24andSall1DHS36dnAndSall1DHS37dn	0	+
chr3	34757573	34758349	EnhancerCluster_Pair_Sox2DHS24andSall1DHS36dnAndSall1DHS37dn	0	+
chr3	34758362	34758539	EnhancerCluster_Pair_Sox2DHS24andSall1DHS36dnAndSall1DHS37dn	0	+
chr8	89012088	89012730	EnhancerCluster_Pair_Sox2DHS24andSall1DHS32dn	0	+
chr3	34757573	34758349	EnhancerCluster_Pair_Sox2DHS24andSall1DHS32dn	0	+
chr3	34758362	34758539	EnhancerCluster_Pair_Sox2DHS24andSall1DHS32dn	0	+
chr8	89015521	89016955	EnhancerCluster_Pair_Sox2DHS24andSall1DHS27dnAndSall1DHS28dn	0	+
chr3	34757573	34758349	EnhancerCluster_Pair_Sox2DHS24andSall1DHS27dnAndSall1DHS28dn	0	+
chr3	34758362	34758539	EnhancerCluster_Pair_Sox2DHS24andSall1DHS27dnAndSall1DHS28dn	0	+
chr7	142575524	142678070	EnhancerCluster_Igf2_Sall1DHS39dnAndSall1DHS40dn~dCTCFinICR	0	+
chr8	89003438	89004814	EnhancerCluster_Igf2_Sall1DHS39dnAndSall1DHS40dn~dCTCFinICR	0	-
chr7	142575524	142678070	EnhancerCluster_Igf2_Sall1DHS52dnAndSall1DHS53dn~dCTCFinICR	0	+
chr8	88991161	88992560	EnhancerCluster_Igf2_Sall1DHS52dnAndSall1DHS53dn~dCTCFinICR	0	-
chr7	142575524	142678070	EnhancerCluster_Igf2_Sox2DHS23andSox2DHS24~dCTCFinICR	0	+
chr3	34755958	34756616	EnhancerCluster_Igf2_Sox2DHS23andSox2DHS24~dCTCFinICR	0	-
chr3	34756621	34757088	EnhancerCluster_Igf2_Sox2DHS23andSox2DHS24~dCTCFinICR	0	-
chr3	34757573	34758349	EnhancerCluster_Igf2_Sox2DHS23andSox2DHS24~dCTCFinICR	0	-
chr3	34758362	34758539	EnhancerCluster_Igf2_Sox2DHS23andSox2DHS24~dCTCFinICR	0	-
chr7	142575524	142678070	EnhancerCluster_Igf2_Sox2DHS23toDHS26~dCTCFinICR	0	+
chr3	34755705	34762064	EnhancerCluster_Igf2_Sox2DHS23toDHS26~dCTCFinICR	0	-
chr7	142575524	142678070	EnhancerCluster_Igf2_Sox2DHS24~dCTCFinICR	0	+
chr3	34757573	34758349	EnhancerCluster_Igf2_Sox2DHS24~dCTCFinICR	0	-
chr3	34758362	34758539	EnhancerCluster_Igf2_Sox2DHS24~dCTCFinICR	0	-
chr7	142575524	142678070	EnhancerCluster_Igf2_Sox2DHS24andSall1DHS39dnAndSall1DHS40dn~dCTCFinICR	0	+
chr3	34757573	34758349	EnhancerCluster_Igf2_Sox2DHS24andSall1DHS39dnAndSall1DHS40dn~dCTCFinICR	0	-
chr3	34758362	34758539	EnhancerCluster_Igf2_Sox2DHS24andSall1DHS39dnAndSall1DHS40dn~dCTCFinICR	0	-
chr8	89003438	89004814	EnhancerCluster_Igf2_Sox2DHS24andSall1DHS39dnAndSall1DHS40dn~dCTCFinICR	0	-
chr7	142575524	142678070	EnhancerCluster_Igf2_Sox2DHS24andSall1DHS52dnAndSall1DHS53dn~dCTCFinICR	0	+
chr3	34757573	34758349	EnhancerCluster_Igf2_Sox2DHS24andSall1DHS52dnAndSall1DHS53dn~dCTCFinICR	0	-
chr3	34758362	34758539	EnhancerCluster_Igf2_Sox2DHS24andSall1DHS52dnAndSall1DHS53dn~dCTCFinICR	0	-
chr8	88991161	88992560	EnhancerCluster_Igf2_Sox2DHS24andSall1DHS52dnAndSall1DHS53dn~dCTCFinICR	0	-
chr1	13074529	13075076	Prdm14_Prdm14_DHS52~31~22	0	+
chr1	13094503	13095390	Prdm14_Prdm14_DHS52~31~22	0	+
chr1	13103594	13104798	Prdm14_Prdm14_DHS52~31~22	0	+
chr1	13074529	13075076	Prdm14_Prdm14_DHS52~48~41~31short~30~22	0	+
chr1	13078273	13078580	Prdm14_Prdm14_DHS52~48~41~31short~30~22	0	+
chr1	13084475	13085692	Prdm14_Prdm14_DHS52~48~41~31short~30~22	0	+
chr1	13094570	13095390	Prdm14_Prdm14_DHS52~48~41~31short~30~22	0	+
chr1	13095543	13096316	Prdm14_Prdm14_DHS52~48~41~31short~30~22	0	+
chr1	13103594	13104798	Prdm14_Prdm14_DHS52~48~41~31short~30~22	0	+
chr1	13059546	13060280	Prdm14_Prdm14_DHS66~41~22	0	+
chr1	13084475	13085692	Prdm14_Prdm14_DHS66~41~22	0	+
chr1	13103594	13104798	Prdm14_Prdm14_DHS66~41~22	0	+
chr1	13059050	13104836	Prdm14_Prdm14_DHS66dnToDHS22dn	0	+
chr3	34734858	34735272	Sox2_DistalLCR_DHS19andDHS23	0	+
chr3	34755704	34757573	Sox2_DistalLCR_DHS19andDHS23	0	+
chr3	34744267	34746101	Sox2_DistalLCR_DHS20andDHS23	0	+
chr3	34755704	34757573	Sox2_DistalLCR_DHS20andDHS23	0	+
chr3	34734858	34735271	Sox2_DistalLCR_DHS19andDHS24	0	+
chr3	34757573	34758539	Sox2_DistalLCR_DHS19andDHS24	0	+
chr3	34744267	34746101	Sox2_DistalLCR_DHS20andDHS24	0	+
chr3	34757573	34758539	Sox2_DistalLCR_DHS20andDHS24	0	+
chr3	34755958	34756616	Sox2_DistalLCR_DHS23dC~dFoxc1andZIC3andHOXC11andLhx8andZIC4andTFAP2CandDHS24dT	0	+
chr3	34756621	34756669	Sox2_DistalLCR_DHS23dC~dFoxc1andZIC3andHOXC11andLhx8andZIC4andTFAP2CandDHS24dT	0	+
chr3	34756680	34756761	Sox2_DistalLCR_DHS23dC~dFoxc1andZIC3andHOXC11andLhx8andZIC4andTFAP2CandDHS24dT	0	+
chr3	34756776	34756886	Sox2_DistalLCR_DHS23dC~dFoxc1andZIC3andHOXC11andLhx8andZIC4andTFAP2CandDHS24dT	0	+
chr3	34756955	34757088	Sox2_DistalLCR_DHS23dC~dFoxc1andZIC3andHOXC11andLhx8andZIC4andTFAP2CandDHS24dT	0	+
chr3	34757573	34758349	Sox2_DistalLCR_DHS23dC~dFoxc1andZIC3andHOXC11andLhx8andZIC4andTFAP2CandDHS24dT	0	+
chr3	34758362	34758539	Sox2_DistalLCR_DHS23dC~dFoxc1andZIC3andHOXC11andLhx8andZIC4andTFAP2CandDHS24dT	0	+
chr3	34755958	34756616	Sox2_DistalLCR_DHS23dC~dHOXC11andLhx8andZIC4andTFAP2CandDHS24dT	0	+
chr3	34756621	34756886	Sox2_DistalLCR_DHS23dC~dHOXC11andLhx8andZIC4andTFAP2CandDHS24dT	0	+
chr3	34756955	34757088	Sox2_DistalLCR_DHS23dC~dHOXC11andLhx8andZIC4andTFAP2CandDHS24dT	0	+
chr3	34757573	34758349	Sox2_DistalLCR_DHS23dC~dHOXC11andLhx8andZIC4andTFAP2CandDHS24dT	0	+
chr3	34758362	34758539	Sox2_DistalLCR_DHS23dC~dHOXC11andLhx8andZIC4andTFAP2CandDHS24dT	0	+
chr3	34756832	34757088	Sox2_DistalLCR_truncDHS23~dTBX21andESRRAandFoxc1andZIC3andDHS24dT	0	+
chr3	34757573	34758349	Sox2_DistalLCR_truncDHS23~dTBX21andESRRAandFoxc1andZIC3andDHS24dT	0	+
chr3	34758362	34758539	Sox2_DistalLCR_truncDHS23~dTBX21andESRRAandFoxc1andZIC3andDHS24dT	0	+
chr3	34756625	34757088	Sox2_DistalLCR_truncDHS23~dTBX21andESRRAandFoxc1andDHS24dT	0	+
chr3	34757573	34758349	Sox2_DistalLCR_truncDHS23~dTBX21andESRRAandFoxc1andDHS24dT	0	+
chr3	34758362	34758539	Sox2_DistalLCR_truncDHS23~dTBX21andESRRAandFoxc1andDHS24dT	0	+
chr3	34755958	34756616	Sox2_DistalLCR_DHS23dC~dFoxc1andZIC3andDHS24dT	0	+
chr3	34756621	34756669	Sox2_DistalLCR_DHS23dC~dFoxc1andZIC3andDHS24dT	0	+
chr3	34756680	34756761	Sox2_DistalLCR_DHS23dC~dFoxc1andZIC3andDHS24dT	0	+
chr3	34756776	34757088	Sox2_DistalLCR_DHS23dC~dFoxc1andZIC3andDHS24dT	0	+
chr3	34757573	34758349	Sox2_DistalLCR_DHS23dC~dFoxc1andZIC3andDHS24dT	0	+
chr3	34758362	34758539	Sox2_DistalLCR_DHS23dC~dFoxc1andZIC3andDHS24dT	0	+
chr3	34734858	34735272	Sox2_DistalLCR_DHS19andDHS20andDHS23	0	+
chr3	34744267	34746101	Sox2_DistalLCR_DHS19andDHS20andDHS23	0	+
chr3	34755704	34757573	Sox2_DistalLCR_DHS19andDHS20andDHS23	0	+
chr3	34734858	34735272	Sox2_DistalLCR_DHS19andDHS20andDHS24	0	+
chr3	34744267	34746101	Sox2_DistalLCR_DHS19andDHS20andDHS24	0	+
chr3	34757572	34758539	Sox2_DistalLCR_DHS19andDHS20andDHS24	0	+
