## Supplementary material for "Synthetic genomic dissection of enhancer context sensitivity and synergy": Table S3

### Sheet: Sheet1
Delivery.Pool.ID	Payload.IDs
Sox2_DistalLCR_DHS23dCandHPRT1RandDHS24dT pool 4	EnhancerCluster_HPRT1Rspacer_Sox2DHS23andSox2DHS24_BsiWI_555,EnhancerCluster_HPRT1Rspacer_Sox2DHS23andSox2DHS24_BsiWI_750,EnhancerCluster_HPRT1Rspacer_Sox2DHS23andSox2DHS24_BsiWI_1006,EnhancerCluster_HPRT1Rspacer_Sox2DHS23andSox2DHS24_BsiWI_1365,EnhancerCluster_HPRT1Rspacer_Sox2DHS23andSox2DHS24_BsiWI_1470,EnhancerCluster_HPRT1Rspacer_Sox2DHS23andSox2DHS24_BsiWI_1637,EnhancerCluster_HPRT1Rspacer_…
Sox2+Nanog cons pool	EnhancerCluster_Single_Sox2DHS23,EnhancerCluster_Single_Sox2DHS24,EnhancerCluster_Pair_Sox2DHS23andSox2DHS24,EnhancerCluster_Pair_Sox2DHS23andNanogDHS47up,EnhancerCluster_Pair_Sox2DHS24andSox2DHS23,EnhancerCluster_Pair_2xSox2DHS23
Sox2DHS23andSox2DHS24dTFBS pool	EnhancerCluster_TF_Sox2DHS23andDHS24~dESRRB,EnhancerCluster_TF_Sox2DHS23andDHS24~dNuclearreceptorAndSOX,EnhancerCluster_TF_Sox2DHS23andDHS24~dESRRA,EnhancerCluster_TF_Sox2DHS23andDHS24~dForkhead,EnhancerCluster_TF_Sox2DHS23andDHS24~dESRRAandESRRB,EnhancerCluster_TF_Sox2DHS23andDHS24~dESRRBandForkhead,EnhancerCluster_TF_Sox2DHS23andDHS24~dESRRAandNuclearreceptorandSox,EnhancerCluster_TF_Sox2DHS23a…
Sox2DHS19ext pool	EnhancerCluster_Single_Sox2DHS19ext,EnhancerCluster_Pair_Sox2DHS19extAndSox2DHS24
EnhancerCluster_HPRT1Rspacer_Sox2DHS23andSox2DHS24 AvrII pool 1	EnhancerCluster_HPRT1Rspacer_Sox2DHS23andSox2DHS24_AvrII_247,EnhancerCluster_HPRT1Rspacer_Sox2DHS23andSox2DHS24_AvrII_522,EnhancerCluster_HPRT1Rspacer_Sox2DHS23andSox2DHS24_AvrII_974,EnhancerCluster_HPRT1Rspacer_Sox2DHS23andSox2DHS24_AvrII_2501,EnhancerCluster_HPRT1Rspacer_Sox2DHS23andSox2DHS24_AvrII_3742,EnhancerCluster_HPRT1Rspacer_Sox2DHS23andSox2DHS24_AvrII_4065,EnhancerCluster_HPRT1Rspacer_S…
EnhancerCluster_TF_pool2	EnhancerCluster_TF_Sox2DHS23andDHS24~dESRRB,EnhancerCluster_TF_Sox2DHS23andDHS24~dNuclearreceptorAndSOX,EnhancerCluster_TF_Sox2DHS23andDHS24~dESRRA,EnhancerCluster_TF_Sox2DHS23andDHS24~dForkhead,EnhancerCluster_TF_Sox2DHS23andDHS24~dESRRAandESRRB,EnhancerCluster_TF_Sox2DHS23andDHS24~dESRRBandForkhead,EnhancerCluster_TF_Sox2DHS23andDHS24~dESRRAandNuclearreceptorandSox,EnhancerCluster_TF_Sox2DHS23a…
EnhancerCluster_TF_pool3	EnhancerCluster_TF_Sox2DHS23~NuclearreceptorandSoxA,EnhancerCluster_TF_Sox2DHS23~NuclearreceptorandSoxB,EnhancerCluster_TF_Sox2DHS23~NuclearreceptorandSoxC,EnhancerCluster_TF_Sox2DHS23~NuclearreceptorandSoxD,EnhancerCluster_TF_Sox2DHS23~NuclearreceptorandSoxAandSox2DHS24,EnhancerCluster_TF_Sox2DHS23~NuclearreceptorandSoxBandSox2DHS24,EnhancerCluster_TF_Sox2DHS23~NuclearreceptorandSoxCandSox2DHS24…
EnhancerCluster_Pair_pool1	EnhancerCluster_Pair_Sox2DHS23andSox2DHS24,EnhancerCluster_Pair_Sox2DHS23andNanogDHS48up,EnhancerCluster_Pair_Sox2DHS23andNanogDHS57dn,EnhancerCluster_Pair_Sox2DHS23andNanogDHS58dn,EnhancerCluster_Pair_Sox2DHS23andNanogDHS55dn,EnhancerCluster_Pair_Sox2DHS24andNanogDHS47up,EnhancerCluster_Pair_Sox2DHS24andNanogDHS48up,EnhancerCluster_Pair_Sox2DHS24andNanogDHS57dn,EnhancerCluster_Pair_Sox2DHS24andN…
EnhancerCluster_Single_pool1	EnhancerCluster_Single_Sox2DHS23,EnhancerCluster_Single_Sox2DHS24,EnhancerCluster_Single_NanogDHS47up,EnhancerCluster_Single_NanogDHS48up,EnhancerCluster_Single_NanogDHS57dn,EnhancerCluster_Single_NanogDHS58dn,EnhancerCluster_Single_NanogDHS55dn
EnhancerCluster_TF_pool4	EnhancerCluster_TF_Sox2DHS19~d3TFBSandSox2DHS24,EnhancerCluster_TF_Sox2DHS24~2xNuclearreceptorandSoxE,EnhancerCluster_TF_Sox2DHS24~2xNuclearreceptorandSoxF,EnhancerCluster_TF_Sox2DHS24~2xNuclearreceptorandSoxG,EnhancerCluster_TF_Sox2DHS23andSox2DHS24~2xNuclearreceptorandSoxE,EnhancerCluster_TF_Sox2DHS23andSox2DHS24~2xNuclearreceptorandSoxF,EnhancerCluster_TF_Sox2DHS23andSox2DHS24~2xNuclearrecepto…
EnhancerCluster_Single~Pair_pool3	EnhancerCluster_Single_NanogDHS48up,EnhancerCluster_Single_NanogDHS57dn,EnhancerCluster_Pair_Sox2DHS23andNanogDHS57dn,EnhancerCluster_Pair_Sox2DHS24andSox2DHS23,EnhancerCluster_Pair_Sox2DHS24andNanogDHS47up,EnhancerCluster_Pair_Sox2DHS24andNanogDHS58dn
EnhancerCluster_HPRT1Rspacer_Sox2DHS19andSox2DHS24 group1	EnhancerCluster_HPRT1Rspacer_Sox2DHS19andSox2DHS24_PCR_160
EnhancerCluster_HPRT1Rspacer_Sox2DHS19andSox2DHS24 group2	EnhancerCluster_HPRT1Rspacer_Sox2DHS19andSox2DHS24_PCR_610,EnhancerCluster_HPRT1Rspacer_Sox2DHS19andSox2DHS24_PCR_1060,EnhancerCluster_HPRT1Rspacer_Sox2DHS19andSox2DHS24_PCR_1260,EnhancerCluster_HPRT1Rspacer_Sox2DHS19andSox2DHS24_PCR_1560
EnhancerCluster_HPRT1Rspacer_Sox2DHS19andSox2DHS24 group3	EnhancerCluster_HPRT1Rspacer_Sox2DHS19andSox2DHS24_PCR_668,EnhancerCluster_HPRT1Rspacer_Sox2DHS19andSox2DHS24_PCR_1346,EnhancerCluster_HPRT1Rspacer_Sox2DHS19andSox2DHS24_PCR_3210
EnhancerCluster_HPRT1Rspacer_Sox2DHS19andSox2DHS24 group4	EnhancerCluster_HPRT1Rspacer_Sox2DHS19andSox2DHS24_PCR_1787,EnhancerCluster_HPRT1Rspacer_Sox2DHS19andSox2DHS24_PCR_3202,EnhancerCluster_HPRT1Rspacer_Sox2DHS19andSox2DHS24_PCR_3427,EnhancerCluster_HPRT1Rspacer_Sox2DHS19andSox2DHS24_PCR_3812,EnhancerCluster_HPRT1Rspacer_Sox2DHS19andSox2DHS24_PCR_4710
EnhancerCluster_Single~Pair_pool2	EnhancerCluster_Single_Prdm14DHS52dn,EnhancerCluster_Single_Prdm14DHS57dn,EnhancerCluster_Single_Prdm14DHS50dn,EnhancerCluster_Single_Prdm14DHS22dn,EnhancerCluster_Pair_Sox2DHS23andPrdm14DHS52dn,EnhancerCluster_Pair_Sox2DHS23andPrdm14DHS57dn,EnhancerCluster_Pair_Sox2DHS23andPrdm14DHS50dn,EnhancerCluster_Pair_Sox2DHS23andPrdm14DHS22dn,EnhancerCluster_Pair_Sox2DHS24andPrdm14DHS52dn,EnhancerCluster_…
EnhancerCluster_Sall1_Single~Pair_pool1	EnhancerCluster_Single_Sall1DHS52dnAndSall1DHS53dn,EnhancerCluster_Single_Sall1DHS46dn,EnhancerCluster_Single_Sall1DHS42dn,EnhancerCluster_Single_Sall1DHS39dnAndSall1DHS40dn,EnhancerCluster_Pair_Sox2DHS24andSall1DHS36dnAndSall1DHS37dn,EnhancerCluster_Pair_Sox2DHS24andSall1DHS32dn,EnhancerCluster_Pair_Sox2DHS24andSall1DHS27dnAndSall1DHS28dn,EnhancerCluster_Single_NanogDHS48up,EnhancerCluster_TF_So…
EnhancerCluster_Sall1_Single~Pair_pool2	EnhancerCluster_Single_Sall1DHS36dnAndSall1DHS37dn,EnhancerCluster_Single_Sall1DHS32dn,EnhancerCluster_Single_Sall1DHS27dnAndSall1DHS28dn,EnhancerCluster_Pair_Sox2DHS24andSall1DHS52dnAndSall1DHS53dn,EnhancerCluster_Pair_Sox2DHS24andSall1DHS46dn,EnhancerCluster_Pair_Sox2DHS24andSall1DHS42dn,EnhancerCluster_Pair_Sox2DHS24andSall1DHS39dnAndSall1DHS40dn,EnhancerCluster_TF_Sox2DHS24~2xNuclearreceptora…
EnhancerCluster_Single~Pair_Sall1~pool3_4hGrowth_BAC	EnhancerCluster_TF_Sox2DHS23~NuclearreceptorandSoxCandSox2DHS24,EnhancerCluster_TF_Sox2DHS23andSox2DHS24~2xNuclearreceptorandSoxE,EnhancerCluster_TF_Sox2DHS23andSox2DHS24~2xNuclearreceptorandSoxF,EnhancerCluster_Single_Prdm14DHS52dn,EnhancerCluster_Single_Sall1DHS39dnAndSall1DHS40dn,EnhancerCluster_Pair_Sox2DHS24andSall1DHS39dnAndSall1DHS40dn,EnhancerCluster_Pair_Sox2DHS24andSall1DHS46dn,Enhancer…
EnhancerCluster_Single~Pair_BAC	EnhancerCluster_TF_Sox2DHS23andDHS24~dNuclearreceptorAndSOX,EnhancerCluster_TF_Sox2DHS24~2xNuclearreceptorandSoxE,EnhancerCluster_Pair_Sox2DHS24andPrdm14DHS52dn,EnhancerCluster_Pair_Sox2DHS24andSall1DHS36dnAndSall1DHS37dn,EnhancerCluster_Pair_Sox2DHS24andSall1DHS32dn
EnhancerCluster_Single~Pair_pool10	EnhancerCluster_TF_Sox2DHS24~2xNuclearreceptorandSoxE,EnhancerCluster_Pair_Sox2DHS24andPrdm14DHS52dn,EnhancerCluster_Pair_Sox2DHS24andSall1DHS46dn,EnhancerCluster_Pair_Sox2DHS24andSall1DHS42dn,EnhancerCluster_Pair_Sox2DHS23andSall1DHS52dnAndSall1DHS53dn,EnhancerCluster_Pair_Sox2DHS23andSall1DHS46dn,EnhancerCluster_Pair_Sox2DHS23andSall1DHS42dn,EnhancerCluster_Pair_Sox2DHS23andSall1DHS39dnAndSall1…
EnhancerCluster_HPRT1RnoCpGspacer_Sox2DHS24andSox2DHS26 pool 1	EnhancerCluster_HPRT1Rspacer_Sox2DHS24~AvrII~Sox2DHS26,EnhancerCluster_HPRT1RnoCpGspacer_Sox2DHS24andSox2DHS26_AvrII_53,EnhancerCluster_HPRT1RnoCpGspacer_Sox2DHS24andSox2DHS26_AvrII_231,EnhancerCluster_HPRT1RnoCpGspacer_Sox2DHS24andSox2DHS26_AvrII_486,EnhancerCluster_HPRT1RnoCpGspacer_Sox2DHS24andSox2DHS26_AvrII_724,EnhancerCluster_HPRT1RnoCpGspacer_Sox2DHS24andSox2DHS26_AvrII_806,EnhancerCluster…
EnhancerCluster_RP11~158F22spacer_Sox2DHS19andSox2DHS24	EnhancerCluster_HPRT1Rspacer_Sox2DHS19ext~AvrII~Sox2DHS24,EnhancerCluster_RP11_158F22spacer_Sox2DHS19andSox2DHS24_AvrII_56,EnhancerCluster_RP11_158F22spacer_Sox2DHS19andSox2DHS24_AvrII_339,EnhancerCluster_RP11_158F22spacer_Sox2DHS19andSox2DHS24_AvrII_374,EnhancerCluster_RP11_158F22spacer_Sox2DHS19andSox2DHS24_AvrII_640,EnhancerCluster_RP11_158F22spacer_Sox2DHS19andSox2DHS24_AvrII_642,EnhancerClus…
EnhancerCluster_HPRT1RnoCpGspacer_Sox2DHS24andSox2DHS26 pool 2	EnhancerCluster_HPRT1Rspacer_Sox2DHS24~AvrII~Sox2DHS26,EnhancerCluster_HPRT1RnoCpGspacer_Sox2DHS24andSox2DHS26_AvrII_231,EnhancerCluster_HPRT1RnoCpGspacer_Sox2DHS24andSox2DHS26_AvrII_1159,EnhancerCluster_HPRT1RnoCpGspacer_Sox2DHS24andSox2DHS26_AvrII_1874,EnhancerCluster_HPRT1RnoCpGspacer_Sox2DHS24andSox2DHS26_AvrII_4837,EnhancerCluster_HPRT1RnoCpGspacer_Sox2DHS24andSox2DHS26_AvrII_6705
EnhancerCluster_HPRT1RnoCpGspacer_Sox2DHS24andSall1DHS52dnAndSall1DHS53dn	EnhancerCluster_HPRT1Rspacer_Sox2DHS24~AvrII~Sall1DHS52dnAndSall1DHS53dn,EnhancerCluster_HPRT1RnoCpGspacer_Sox2DHS24andSall1DHS52dnAndSall1DHS53dn_AvrII_231,EnhancerCluster_HPRT1RnoCpGspacer_Sox2DHS24andSall1DHS52dnAndSall1DHS53dn_AvrII_1159,EnhancerCluster_HPRT1RnoCpGspacer_Sox2DHS24andSall1DHS52dnAndSall1DHS53dn_AvrII_1874,EnhancerCluster_HPRT1RnoCpGspacer_Sox2DHS24andSall1DHS52dnAndSall1DHS53d…
EnhancerCluster_HPRT1RnoCpGspacer_Sox2DHS23andPrdm14DHS52dn	EnhancerCluster_HPRT1Rspacer_Sox2DHS23~AvrII~Prdm14DHS52dn,EnhancerCluster_HPRT1RnoCpGspacer_Sox2DHS23andPrdm14DHS52dn_AvrII_231,EnhancerCluster_HPRT1RnoCpGspacer_Sox2DHS23andPrdm14DHS52dn_AvrII_1159,EnhancerCluster_HPRT1RnoCpGspacer_Sox2DHS23andPrdm14DHS52dn_AvrII_1874,EnhancerCluster_HPRT1RnoCpGspacer_Sox2DHS23andPrdm14DHS52dn_AvrII_4837
EnhancerCluster_Single~Pair_pool12	EnhancerCluster_HPRT1Rspacer_Sox2DHS24~AvrII~Sox2DHS26,EnhancerCluster_HPRT1Rspacer_Sox2DHS24~AvrII~Sox2DHS19,EnhancerCluster_HPRT1Rspacer_Sox2DHS23~AvrII~Sox2DHS19,EnhancerCluster_HPRT1Rspacer_Sall1DHS39dnAndSall1DHS40dn~AvrII~Sall1DHS52dnAndSall1DHS53dn,EnhancerCluster_HPRT1Rspacer_Sall1DHS46dn~AvrII~Sox2DHS24,EnhancerCluster_HPRT1Rspacer_Prdm14DHS57dn~AvrII~Sox2DHS24,EnhancerCluster_HPRT1Rspac…
EnhancerCluster_HPRT1Rspacer_pool16	EnhancerCluster_HPRT1RnoCpGspacer_Sox2DHS23andPrdm14DHS52dn_AvrII_231,EnhancerCluster_HPRT1RnoCpGspacer_Sox2DHS23andPrdm14DHS52dn_AvrII_1159EnhancerCluster_HPRT1RnoCpGspacer_Sox2DHS23andPrdm14DHS52dn_AvrII_4837
EnhancerCluster_HPRT1Rspacer_pool17	EnhancerCluster_HPRT1Rspacer_Sox2DHS24~AvrII~Sox2DHS26,EnhancerCluster_HPRT1RnoCpGspacer_Sox2DHS24andSox2DHS26_AvrII1159,EnhancerCluster_HPRT1RnoCpGspacer_Sox2DHS24andSox2DHS26_AvrII_4837
