## Supplementary material for "Synthetic genomic dissection of enhancer context sensitivity and synergy": Table S6

Group	Payload.ID	Label	Clone.ID	H19 (Engineered)	Igf2 (Engineered)	Fold.change H19 (Engineered)	Fold.change Igf2 (Engineered)
H19/Igf2	Igf2_Igf2_dEnh~dCTCFinICR	dEnh	Bl6/C_PL060(Igf2_1_4)_20211223_G03	13.797	12.155	0	0
H19/Igf2	Igf2_Igf2_dEnh~dCTCFinICR	dEnh	Bl6/C_PL060(Igf2_1_4)_20211223_G05	13.655	10.177	0	0.001
H19/Igf2	Igf2_Igf2_dCTCFinICR	endogenous enhancers	Bl6/C_PL059(Igf2_1_4)_20211215_B04	9.953	10.23	0.001	0.001
H19/Igf2	Igf2_Igf2_dCTCFinICR	endogenous enhancers	Bl6/C_PL059(Igf2_1_4)_E02	11.262	13.147	0	0
H19/Igf2	EnhancerCluster_Igf2_Sall1DHS39dnAndSall1DHS40dn~dCTCFinICR	Sall1 +39&+40	Bl6/C_PL346(Igf2_1_4)_20250613_A05	8.613	11.15	0.003	0
H19/Igf2	EnhancerCluster_Igf2_Sall1DHS39dnAndSall1DHS40dn~dCTCFinICR	Sall1 +39&+40	Bl6/C_PL346(Igf2_1_4)_20250912_E09	6.73	10.64	0.009	0.001
H19/Igf2	EnhancerCluster_Igf2_Sall1DHS39dnAndSall1DHS40dn~dCTCFinICR	Sall1 +39&+40	Bl6/C_PL346(Igf2_1_4)_20250912_E11	7.12	10.577	0.007	0.001
H19/Igf2	EnhancerCluster_Igf2_Sall1DHS39dnAndSall1DHS40dn~dCTCFinICR	Sall1 +39&+40	Bl6/C_PL346(Igf2_1_4)_20250912_E12	8.243	11.427	0.003	0
H19/Igf2	EnhancerCluster_Igf2_Sall1DHS39dnAndSall1DHS40dn~dCTCFinICR	Sall1 +39&+40	Bl6/C_PL346(Igf2_1_4)_20250912_F01	8.21	11.497	0.003	0
H19/Igf2	EnhancerCluster_Igf2_Sall1DHS39dnAndSall1DHS40dn~dCTCFinICR	Sall1 +39&+40	Bl6/C_PL346(Igf2_1_4)_20250912_F05	7.173	11.03	0.007	0
H19/Igf2	EnhancerCluster_Igf2_Sall1DHS52dnAndSall1DHS53dn~dCTCFinICR	Sall1 +52&+53	Bl6/C_PL344(Igf2_1_4)_20250421_B05	4.67	10.497	0.039	0.001
H19/Igf2	EnhancerCluster_Igf2_Sall1DHS52dnAndSall1DHS53dn~dCTCFinICR	Sall1 +52&+53	Bl6/C_PL344(Igf2_1_4)_20250421_C01	4.82	10.703	0.035	0.001
H19/Igf2	EnhancerCluster_Igf2_Sall1DHS52dnAndSall1DHS53dn~dCTCFinICR	Sall1 +52&+53	Bl6/C_PL344(Igf2_1_4)_20250421_C02	5.033	10.88	0.031	0.001
H19/Igf2	EnhancerCluster_Igf2_Sox2DHS23andSox2DHS24~dCTCFinICR	Sox2 23 & 24	Bl6/C_PL342(Igf2_1_4)_20250912_B07	1.553	4.697	0.341	0.039
H19/Igf2	EnhancerCluster_Igf2_Sox2DHS23andSox2DHS24~dCTCFinICR	Sox2 23 & 24	Bl6/C_PL342(Igf2_1_4)_20250912_B12	1.757	4.597	0.296	0.041
H19/Igf2	EnhancerCluster_Igf2_Sox2DHS23andSox2DHS24~dCTCFinICR	Sox2 23 & 24	Bl6/C_PL342(Igf2_1_4)_20250912_C02	1.403	4.407	0.378	0.047
H19/Igf2	EnhancerCluster_Igf2_Sox2DHS23andSox2DHS24~dCTCFinICR	Sox2 23 & 24	Bl6/C_PL342(Igf2_1_4)_20250912_C03	2.17	4.893	0.222	0.034
H19/Igf2	EnhancerCluster_Igf2_Sox2DHS23toDHS26~dCTCFinICR	Sox2 23-26	Bl6/C_PL343(Igf2_1_4)_20250421_A01	1.027	3.31	0.491	0.101
H19/Igf2	EnhancerCluster_Igf2_Sox2DHS23toDHS26~dCTCFinICR	Sox2 23-26	Bl6/C_PL343(Igf2_1_4)_20250421_A06	1.36	3.663	0.39	0.079
H19/Igf2	EnhancerCluster_Igf2_Sox2DHS23toDHS26~dCTCFinICR	Sox2 23-26	Bl6/C_PL343(Igf2_1_4)_20250421_B01	0.5	3.343	0.707	0.099
H19/Igf2	EnhancerCluster_Igf2_Sox2DHS24~dCTCFinICR	Sox2 24	Bl6/C_PL341(Igf2_1_4)_20250912_A01	2.973	7.21	0.127	0.007
H19/Igf2	EnhancerCluster_Igf2_Sox2DHS24~dCTCFinICR	Sox2 24	Bl6/C_PL341(Igf2_1_4)_20250912_A06	2.897	8.203	0.134	0.003
H19/Igf2	EnhancerCluster_Igf2_Sox2DHS24~dCTCFinICR	Sox2 24	Bl6/C_PL341(Igf2_1_4)_20250912_A08	2.85	8.197	0.139	0.003
H19/Igf2	EnhancerCluster_Igf2_Sox2DHS24~dCTCFinICR	Sox2 24	Bl6/C_PL341(Igf2_1_4)_20250912_A10	2.67	8.623	0.157	0.003
H19/Igf2	EnhancerCluster_Igf2_Sox2DHS24andSall1DHS39dnAndSall1DHS40dn~dCTCFinICR	Sox2 24 & Sall1 +39&+40	Bl6/C_PL347(Igf2_1_4)_20250421_E01	1.42	5.817	0.374	0.018
H19/Igf2	EnhancerCluster_Igf2_Sox2DHS24andSall1DHS39dnAndSall1DHS40dn~dCTCFinICR	Sox2 24 & Sall1 +39&+40	Bl6/C_PL347(Igf2_1_4)_20250421_E02	1.65	6.113	0.319	0.014
H19/Igf2	EnhancerCluster_Igf2_Sox2DHS24andSall1DHS39dnAndSall1DHS40dn~dCTCFinICR	Sox2 24 & Sall1 +39&+40	Bl6/C_PL347(Igf2_1_4)_20250421_E03	1.713	7.26	0.305	0.007
H19/Igf2	EnhancerCluster_Igf2_Sox2DHS24andSall1DHS52dnAndSall1DHS53dn~dCTCFinICR	Sox2 24 & Sall1 +52&+53	Bl6/C_PL345(Igf2_1_4)_20250912_D02	2.053	5.707	0.241	0.019
H19/Igf2	EnhancerCluster_Igf2_Sox2DHS24andSall1DHS52dnAndSall1DHS53dn~dCTCFinICR	Sox2 24 & Sall1 +52&+53	Bl6/C_PL345(Igf2_1_4)_20250912_D06	1.983	5.403	0.253	0.024
H19/Igf2	EnhancerCluster_Igf2_Sox2DHS24andSall1DHS52dnAndSall1DHS53dn~dCTCFinICR	Sox2 24 & Sall1 +52&+53	Bl6/C_PL345(Igf2_1_4)_20250912_D09	2.563	5.967	0.169	0.016
H19/Igf2	EnhancerCluster_Igf2_Sox2DHS24andSall1DHS52dnAndSall1DHS53dn~dCTCFinICR	Sox2 24 & Sall1 +52&+53	Bl6/C_PL345(Igf2_1_4)_20250912_D10	2.173	5.83	0.222	0.018
H19/Igf2	EnhancerCluster_Igf2_Sox2DHS24andSall1DHS52dnAndSall1DHS53dn~dCTCFinICR	Sox2 24 & Sall1 +52&+53	Bl6/C_PL345(Igf2_1_4)_20250912_D11	2.087	5.53	0.235	0.022
H19/Igf2	Igf2_Igf2_Sox2DistalLCR~inverted~dCTCFinICR	Sox2 LCR	Bl6/C_PL067(Igf2_1_4)_F03	3.593	2.895	0.083	0.134
H19/Igf2	Igf2_Igf2_Sox2DistalLCR~inverted~dCTCFinICR	Sox2 LCR	Bl6/C_PL067(Igf2_1_4)_F06	2.705	2.857	0.153	0.138
