## Supplementary material for "Synthetic genomic dissection of enhancer context sensitivity and synergy": Table S9

Name	Sequence
Gapdh_Fw_oRB_094	AGAACATCATCCCTGCATCC
Gapdh_Rv_oRB_095	CACATTGGGGGTAGGAACAC
GibsonBC	GGAGTTCGTGACCGCCGCCGGGATCACTCTCGGCATGGACGAGCTGTACAAGTAGCCNNNNNNNNNNNNNNNNCCTGAGGCCAACCTTCTATCAGAGTTAAACTTTTGACAAGGGAACAAATCTCAAACT
H19_Engineered_Fw_oRO_321	GTCCCGGAGATAGCTTT
H19_Engineered_Rv_oRO_322	CTCAGACGGAGATGGAC
Igf2_Engineered_Fw_oRO_074	CCGTGGCATTGTTGAGGAA
Igf2_Engineered_Rv_oRO_075	GTATCTGGGGAAGTCGTCCG
Left_Junction_UNS_Fw_oRB_313	CACAATTCCAGTGGGTCAGAAG
Left_Junction_UNS_Rv_oGE_207	GTCGGGGTAGCGGACTGATAAC
P5_amplicon_Index	AATGATACGGCGACCACCGAGATCTACACNNNNNNNNACACTCTTTCCCTACACGACGCTCTT
P7_Halfsite_Short	CTGGAGTTCAGACGTGTGCT
P7_amplicon_Index	CAAGCAGAAGACGGCATACGAGATNNNNNNNNGTGACTGGAGTTCAGACGTGTGCT
Right_Junction_UNS_Fw_oRO_500	GCACTACCAGAGCTAACTCAGGG
Right_Junction_UNS_Rv_oRB_315	CATCACATTCCCAGTGGGTCAG
Sox2_B6_Fw_MSH500	AACCGATGCACCGC
Sox2_B6_Rv_MSH501	GAGCATTATCAGATTTTTCC
Sox2_CAST_Fw_MSH502	AGCCGATGCACCGA
Sox2_CAST_Rv_MSH503	TGAGCATTATCAGATTTTTCT
gbGE_003	CAGTTTATTAGGGTTTGTATGCAGTACAATACTCCAGGATACTAAAATGAGTGAGCCAGGTGTGGTGGTCCATGCCTAATAATCTTGGCAGGAGGTAGAGGAAGGAAGATCACTGCAAATTCAAAGTCAACCTAGTTTACATAGTGAATTCCAGGCCATCCTGGGATACAGTGTGAAGTCTTGTCCCAAAACAAGGGCAGGTGGCACTTCAGGTCTTCCGTAGCCTCTACTCTCTCCGCAATGTAGTAAATAAAGTTCTGTGTGTGTGTGCGCGCCAGGATTTATTTCACTGTGTTACCAGGCTGGCCGCCTCCTCCCAGAGATGCATCTGTCTGCCTCAGCCTTTGGAATGTTGGGTTTAAAGGCCTGTGCTACCATACCCAGCCTGCTTTATTTCTT…
gbGE_004	CAGTTTATTAGGGTTTGTATGCAGTACAATACTCCAGGATACTAAAATGAGTGAGCCAGGTGTGGTGGTCCATGCCTAATAATCTTGGCAGGAGGTAGAGGAAGGAAGATCACTGCAAATTCAAAGTCAACCTAGTTTACATAGTGAATTCCAGGCCATCCTGGGATACAGTGTGAAGTCTTGTCCCAAAACAAGGGCAGGTGGCACTTCAGGTCTTCCGTAGCCTCTACTCTCTCCGCAATGTAGTAAATAAAGTTCTGTGTGTGTGTGCGCGCCAGGATTTATTTCACTGTGTTACCAGGCTGGCCGCCTCCTCCCAGAGATGCATCTGTCTGCCTCAGCCTTTGGAATGTTGGGTTTAAAGGCCTGTGCTACCATACCCAGCCTGCTTTATTTCTT…
gbGE_005	CAGTTTATTAGGGTTTGTATGCAGTACAATACTCCAGGATACTAAAATGAGTGAGCCAGGTGTGGTGGTCCATGCCTAATAATCTTGGCAGGAGGTAGAGGAAGGAAGATCACTGCAAATTCAAAGTCAACCTAGTTTACATAGTGAATTCCAGGCCATCCTGGGATACAGTGTGAAGTCTTGTCCCAAAACAAGGGCAGGTGGCACTTCAGGTCTTCCGTAGCCTCTACTCTCTCCGCAATGTAGTAAATAAAGTTCTGTGTGTGTGTGCGCGCCAGGATTTATTTCACTGTGTTACCAGGCTGGCCGCCTCCTCCCAGAGATGCATCTGTCTGCCTCAGCCTTTGGAATGTTGGGTTTAAAGGCCTGTGCTACCATACCCAGCCTGCTTTATTTCTT…
gbGE_006	TATTAGGGTTTGTATGCAGTACAATACTCCAGGATACTAAAATGAGTGAGCCAGGTGTGGTGGTCCATGCCTAATAATCTTGGCAGGAGGTAGAGGAAGGAAGATCACTGCAAATTCAAAGTCAACCTAGTTTACATAGTGAATTCCAGGCCATCCTGGGATACAGTGTGAAGTCTTGTCCCAAAACAAGGGCAGGTGGCACTTCAGGTCTTCCGTAGCCTCTACTCTCTCCGCAATGTAGTAAATAAAGTTCTGTGTGTGTGTGCGCGCCAGGATTTATTTCACTGTGTTACCAGGCTGGCCGCCTCCTCCCAGAGATGCATCTGTCTGCCTCAGCCTTTGGAATGTTGGGTTTAAAGGCCTGTGCTACCATACCCAGCCTGCTTTATTTCTTCAAAG…
gbGE_007	TATTAGGGTTTGTATGCAGTACAATACTCCAGGATACTAAAATGAGTGAGCCAGGTGTGGTGGTCCATGCCTAATAATCTTGGCAGGAGGTAGAGGAAGGAAGATCACTGCAAATTCAAAGTCAACCTAGTTTACATAGTGAATTCCAGGCCATCCTGGGATACAGTGTGAAGTCTTGTCCCAAAACAAGGGCAGGTGGCACTTCAGGTCTTCCGTAGCCTCTACTCTCTCCGCAATGTTAAGGGCAAGTACTGTCATTGTTATTTATTTAGTAAATAAAGTTCTGTGTGTGTGTGCGCGCCAGGATTTATTTCACTGTGTTACCAGGCTGGCCGCCTCCTCCCAGAGATGCATCTGTCTGCCTCAGCCTTTGGAATGTTGGGTTTAAAGGCCTGTGCT…
gbGE_008	TATTAGGGTTTGTATGCAGTACAATACTCCAGGATACTAAAATGAGTGAGCCAGGTGTGGTGGTCCATGCCTAATAATCTTGGCAGGAGGTAGAGGAAGGAAGATCACTGCAAATTCAAAGTCAACCTAGTTTACATAGTGAATTCCAGGCCATCCTGGGATACAGTGTGAAGTCTTGTCCCAAAACAAGGGCAGGTGGCACTTCAGGTCTTCCGTAGCCTCTACTCTCTCCGCAATGTAGTAAATAAAGTTCTGTGTGTGTGTGCGCGCCAGGATTTATTTCACTGTGTTACCAGGCTGGCCGCCTCCTCCCAGAGATGCATCTGTCTGCCTCAGCCTTTGGAATGTTGGGTTTAAAGGCCTGTGCTACCATACCCAGCCTGCTTTATTTCTTCAAAG…
gbGE_009	TATTAGGGTTTGTATGCAGTACAATACTCCAGGATACTAAAATGAGTGAGCCAGGTGTGGTGGTCCATGCCTAATAATCTTGGCAGGAGGTAGAGGAAGGAAGATCACTGCAAATTCAAAGTCAACCTAGTTTACATAGTGAATTCCAGGCCATCCTGGGATACAGTGTGAAGTCTTGTCCCAAAACAAGGGCAGGTGGCACTTCAGGTCTTCCGTAGCCTCTACTCTCTCCGCAATGTAGTAAATAAAGTTCTGTGTGTGTGTGCGCGCCAGGATTTATTTCACTGTGTTACCAGGCTGGCCGCCTCCTCCCAGAGATGCATCTGTCTGCCTCAGCCTTTGGAATGTTGGGTTTAAAGGCCTGTGCTACCATACCCAGCCTGCTTTATTTCTTCAAAG…
gbGE_010	CCGCTACCCCGACCACATGGGATTAAAAGCATGTGCCACCACCAATGGGCCATCATTGAACATTTTCAATGGCTGGGTAAAATTGCTTTGTGAATATGTGGCAAATGCTCCTTATCAGCATTTGTTGCCTCTTTCCTACTCCTCACTTCCTTAAATTACTTTTAGTGTATGTAGGTGTACCAGGGCGTCTGTTAGAGCTCAGAGGACAACCATTACAGTCAGCTCTTCCTTCTCCCAGGTGGTCCTGGGGATGCACCTCCGGTCCTCAGGCCTGGGTATGGCACCACCATCTCTGAGAACAACACTTGTTTTCCTGAAGACAGTCATTCTGACTGGGTGAGATGTAATCAGTTTGAATCTGCATTTCCCTTCTGGCTATGGGTGCTGGTGAGTCCTCCT…
gbRB_011	GAGACAGGGTTTCTCTGTGTAGCCCTGGCTGTCCTGGAACTCACACTGTAGACCAGGCCTCAGAAATCTGCCTGTCTCTGCCTCCTGAGTGCTGGGATTAAAGGCGTGCGCCACTACGCCCTGCCCTAGGATGCTTCCTTAAAAGATAGAAAAAAGAATAACTTCGTATAGCATACATTATACGAAGTTATTAGGGATAACAGGGTAATTTTAGGGTAGCATCAGGAATCTGAACCCTCAGAAAGTGGGGATCCCGGGTATAGACCTTTATCTGCGGTTCAAGTTAGGCATAAGGCTGCATGCTACCTTGTCACACCTACACTGCTCGAAGTAAATATGGGAAGCGTGCGACCTGGCTCCAGGCGTTCCGCGCCGCCACGTGTTCGTTAACTGTTGATT…
gbRB_012	CTCCTGAGCTCACAAGGCAAACTTAAAATGGAGAAACTCTTAGTCATTTTGTTTTGTGAGAAGCGGAGACTCTGAGCTGGCCCTGAGCAGGAACTTCCCCAGGCACCAGGTGACTTTATAGCTGGACACAAGGAAATTATCTCACTGCCTTTGGCAAGCTGATGATTTATAGAGGAAGACAAAAACATGTACGTTGGGTGGGTATGGGGGACTTTTGGTATAGCATTGGAAATGTAAATGAGATAACTTCGTATAGCATACATTATACGAAGTTATTAGGGATAACAGGGTAATTTTAGGGTAGCATCAGGAATCTGAACCCTCAGAAAGTGGGGATCCCGGGTATAGACCTTTATCTGCGGTTCAAGTTAGGCATAAGGCTGCATGCTACCTTGTCAC…
gbRB_013	AGATTGCCACGCATAGAGCTAGCGAGTCAGCGAAAAGCATGACGCGCTTTCAAGCGTGGCGAGTATGTGAACCAAGGCTTCGGACAGGACTATATACTTAGGTTTGATCTCGCCCCGAGAACTGTAAACCTCAACATTTATAGATTATTAGGGATAACAGGGTAATATAACTTCGTATAGGATACTTTATACGAAGTTATCTAAATACCTAATAAAAAATGAAAAAAAAATGTACGTTTAAACTCAAAATCATGATGTCATGATGATGAAGTGCTGGGGGAGCAGAGACAGGGCCATTGCCAGGGTAGCCTGTGCTACAGAATAAGACCCGGTCTCAAAAGAGAGCGCCGAGGGTGGGGGAACTTCCCTACGCCATCATCCCCCCCACACCCCTCCCCCA
gbRB_017	TCAGGGTCTCACAGTCTCATTTACATTTCCAATGCTATACCAAAAGTCCCCCATACCCACCCAACGTACATGTTTTTGTCTTCCTCTATAAATCATCAGCTTGCCAAAGGCAGTGAGATAATTTCCTTGTGTCCAGCTATAAAGTCACCTGGTGCCTGGGGAAGTTCCTGCTCAGGGCCAGCTCAGAGTCTCCGCTTCTCACAAAACAAAATGACTAAGAGTTTCTCCATTTTAAGTTTGCCTTGTGAGCTCAGGAGAAGTCGCTGCAAAGGGTTGTCTCCAGGCCTGTCTCCACCAACGAAAACCTGGGTTCGGAGGTGCAGTCAGGAAGAGGCGTAAGACTGAGTCCGAGCCAGGATGACTGGCAACCGAGCCGGGAGGGAGTCCAAGCCCCGCACG…
gbRB_018	TCAGGGTCTCACAGTCTCATTTACATTTCCAATGCTATACCAAAAGTCCCCCATACCCACCCAACGTACATGTTTTTGTCTTCCTCTATAAATCATCAGCTTGCCAAAGGCAGTGAGATAATTTCCTTGTGTCCAGCTATAAAGTCACCTGGTGCCTGGGGAAGTTCCTGCTCAGGGCCAGCTCAGAGTCTCCGCTTCTCACAAAACAAAATGACTAAGAGTTTCTCCATTTTAAGTTTGCCTTGTGAGCTCAGGAGAAGTCGCTGCAAAGGGTTGTCTCCAGGCCTGTCTCCACCAACGAAAACCTGGGTTCGGAGGTGCAGTCAGGAAGAGGCGTAAGACTGAGTCCGAGCCAGGATGACTGGCAACCGAGCCGGGAGGGAGTCCAAGCCCCGCACG…
gbRB_021	TCAGGGTCTCACAGTCTCATTTACATTTCCAATGCTATACCAAAAGTCCCCCATACCCACCCAACGTACATGTTTTTGTCTTCCTCTATAAATCATCAGCTTGCCAAAGGCAGTGAGATAATTTCCTTGTGTCCAGCTATAAAGTCACCTGGTGCCTGGGGAAGTTCCTGCTCAGGGCCAGCTCAGAGTCTCCGCTTCTCACAAAACAAAATGACTAAGAGTTTCTCCATTTTAAGTTTGCCTTGTGAGCTCAGGAGAAGTCGCTGCAAAGGGTTGTCTCCAGGCCTGTCTCCACCAACGAAAACCTGGGTTCGGAGGTGCAGTCAGGAAGAGGCGTAAGACTGAGTCCGAGCCAGGATGACTGGCAACCGAGCCGGGAGGGAGTCCAAGCCCCGCACG…
gbRB_022	TCAGGGTCTCACAGTCTCATTTACATTTCCAATGCTATACCAAAAGTCCCCCATACCCACCCAACGTACATGTTTTTGTCTTCCTCTATAAATCATCAGCTTGCCAAAGGCAGTGAGATAATTTCCTTGTGTCCAGCTATAAAGTCACCTGGTGCCTGGGGAAGTTCCTGCTCAGGGCCAGCTCAGAGTCTCCGCTTCTCACAAAACAAAATGACTAAGAGTTTCTCCATTTTAAGTTTGCCTTGTGAGCTCAGGAGAAGTCGCTGCAAAGGGTTGTCTCCAGGCCTGTCTCCACCAACGAAAACCTGGGTTCGGAGGTGCAGTCAGGAAGAGGCGTAAGACTGAGTCCGAGCCAGGATGACTGGCAACCGAGCCGGGAGGGAGTCCAAGCCCCGCACG…
gbRB_023	TCAGGGTCTCACAGTCTCATTTACATTTCCAATGCTATACCAAAAGTCCCCCATACCCACCCAACGTACATGTTTTTGTCTTCCTCTATAAATCATCAGCTTGCCAAAGGCAGTGAGATAATTTCCTTGTGTCCAGCTATAAAGTCACCTGGTGCCTGGGGAAGTTCCTGCTCAGGGCCAGCTCAGAGTCTCCGCTTCTCACAAAACAAAATGACTAAGAGTTTCTCCATTTTAAGTTTGCCTTGTGAGCTCAGGAGAAGTCGCTGCAAAGGGTTGTCTCCAGGCCTGTCTCCACCAACGAAAACCTGGGTTCGGAGGTGCAGTCAGGAAGAGGCGTAAGACTGAGTCCGAGCCAGGATGACTGGCAACCGAGCCGGGAGGGAGTCCAAGCCCCGCACG…
gbRB_024	TCAGGGTCTCACAGTCTCATTTACATTTCCAATGCTATACCAAAAGTCCCCCATACCCACCCAACGTACATGTTTTTGTCTTCCTCTATAAATCATCAGCTTGCCAAAGGCAGTGAGATAATTTCCTTGTGTCCAGCTATAAAGTCACCTGGTGCCTGGGGAAGTTCCTGCTCAGGGCCAGCTCAGAGTCTCCGCTTCTCACAAAACAAAATGACTAAGAGTTTCTCCATTTTAAGTTTGCCTTGTGAGCTCAGGAGAAGTCGCTGCAAAGGGTTGTCTCCAGGCCTGTCTCCACCAACGAAAACCTGGGTTCGGAGGTGCAGTCAGGAAGAGGCGTAAGACTGAGTCCGAGCCAGGATGACTGGCAACCGAGCCGGGAGGGAGTCCAAGCCCCGCACG…
gbRB_025	TCAGGGTCTCACAGTCTCATTTACATTTCCAATGCTATACCAAAAGTCCCCCATACCCACCCAACGTACATGTTTTTGTCTTCCTCTATAAATCATCAGCTTGCCAAAGGCAGTGAGATAATTTCCTTGTGTCCAGCTATAAAGTCACCTGGTGCCTGGGGAAGTTCCTGCTCAGGGCCAGCTCAGAGTCTCCGCTTCTCACAAAACAAAATGACTAAGAGTTTCTCCATTTTAAGTTTGCCTTGTGAGCTCAGGAGAAGTCGCTGCAAAGGGTTGTCTCCAGGCCTGTCTCCACCAACGAAAACCTGGGTTCGGAGGTGCAGTCAGGAAGAGGCGTAAGACTGAGTCCGAGCCAGGATGACTGGCAACCGAGCCGGGAGGGAGTCCAAGCCCCGCACG…
gbRB_027	TCAGGGTCTCACAGTCTCATTTACATTTCCAATGCTATACCAAAAGTCCCCCATACCCACCCAACGTACATGTTTTTGTCTTCCTCTATAAATCATCAGCTTGCCAAAGGCAGTGAGATAATTTCCTTGTGTCCAGCTATAAAGTCACCTGGTGCCTGGGGAAGTTCCTGCTCAGGGCCAGCTCAGAGTCTCCGCTTCTCACAAAACAAAATGACTAAGAGTTTCTCCATTTTAAGTTTGCCTTGTGAGCTCAGGAGAAGTCGCTGCAAAGGGTTGTCTCCAGGCCTGTCTCCACCAACGAAAACCTGGGTTCGGAGGTGCAGTCAGGAAGAGGCGTAAGACTGAGTCCGAGCCAGGATGACTGGCAACCGAGCCGGGAGGGAGTCCAAGCCCCGCACG…
gbRB_028	TCAGGGTCTCACAGTCTCATTTACATTTCCAATGCTATACCAAAAGTCCCCCATACCCACCCAACGTACATGTTTTTGTCTTCCTCTATAAATCATCAGCTTGCCAAAGGCAGTGAGATAATTTCCTTGTGTCCAGCTATAAAGTCACCTGGTGCCTGGGGAAGTTCCTGCTCAGGGCCAGCTCAGAGTCTCCGCTTCTCACAAAACAAAATGACTAAGAGTTTCTCCATTTTAAGTTTGCCTTGTGAGCTCAGGAGAAGTCGCTGCAAAGGGTTGTCTCCAGGCCTGTCTCCACCAACGAAAACCTGGGTTCGGAGGTGCAGTCAGGAAGAGGCGTAAGACTGAGTCCGAGCCAGGATGACTGGCAACCGAGCCGGGAGGGAGTCCAAGCCCCGCACG…
gbRB_029	TCAGGGTCTCACAGTCTCATTTACATTTCCAATGCTATACCAAAAGTCCCCCATACCCACCCAACGTACATGTTTTTGTCTTCCTCTATAAATCATCAGCTTGCCAAAGGCAGTGAGATAATTTCCTTGTGTCCAGCTATAAAGTCACCTGGTGCCTGGGGAAGTTCCTGCTCAGGGCCAGCTCAGAGTCTCCGCTTCTCACAAAACAAAATGACTAAGAGTTTCTCCATTTTAAGTTTGCCTTGTGAGCTCAGGAGAAGTCGCTGCAAAGGGTTGTCTCCAGGCCTGTCTCCACCAACGAAAACCTGGGTTCGGAGGTGCAGTCAGGAAGAGGCGTAAGACTGAGTCCGAGCCAGGATGACTGGCAACCGAGCCGGGAGGGAGTCCAAGCCCCGCACG…
gbRB_030	TCAGGGTCTCACAGTCTCATTTACATTTCCAATGCTATACCAAAAGTCCCCCATACCCACCCAACGTACATGTTTTTGTCTTCCTCTATAAATCATCAGCTTGCCAAAGGCAGTGAGATAATTTCCTTGTGTCCAGCTATAAAGTCACCTGGTGCCTGGGGAAGTTCCTGCTCAGGGCCAGCTCAGAGTCTCCGCTTCTCACAAAACAAAATGACTAAGAGTTTCTCCATTTTAAGTTTGCCTTGTGAGCTCAGGAGAAGTCGCTGCAAAGGGTTGTCTCCAGGCCTGTCTCCACCAACGAAAACCTGGGTTCGGAGGTGCAGTCAGGAAGAGGCGTAAGACTGAGTCCGAGCCAGGATGACTGGCAACCGAGCCGGGAGGGAGTCCAAGCCCCGCACG…
gbRB_032	AGGACGTCTCACAGTTTATTAGGGTTTGTATGCAGTACAATACTCCAGGATACTAAAATGAGTGAGCCAGGTGTGGTGGTCCATGCCTAATAATCTTGGCAGGAGGTAGAGGAAGGAAGATCACTGCAAATTCAAAGTCAACCTAGTTTACATAGTGAATTCCAGGCCATCCTGGGATACAGTGTGAAGTCTTGTCCCAAAACAAGGGCAGGTGGCACTTCAGGTCTTCCGTAGCCTCTACTCTCTCCGCAATGTAGTAAATAAAGTTCTGTGTGTGTGTGCGCGCCAGGATTTATTTCACTGTGTTACCAGGCTGGCCGCCTCCTCCCAGAGATGCATCTGTCTGCCTCAGCCTTTGGAATGTTGGGTTTAAAGGCCTGTGCTACCATACCCAGCCTG…
gbRB_034	AGGACGTCTCACAGTTGCAGACTGCAAACTCACTAAGTGGCCCGAAGCTGACTTTGAACTCATGATCTTCTTGCATCCATTTTCGTGGAGCTGGGGTTGCCCATGCATACCACCACACCCAGCTTTCCGAGCCAGATGAGGAGGGGGCTGCATTCTCAGACAACTCTCAGTGGCTAGCTTGCCCTTTGACAAAACTTTGCTAGGAATTTACCACCCCTACCCCCCCTCCCCAGACTCTCCCTTTGTAGCTCCTCTCTTCCCTTCTCTCTCACTTGGCTCCCTGCTCATTTGACTGACAGCTTGGGCAAAGACTCCTCTCCTGCTGAGCTGAGACCCTGAAGAGAATTCCACTAACACGTAAACAAGGTCTTGGCTGACCTTGAACTCACTATGTAGACC…
oGE_041	GTCCGTCTCACAGTCCGACATACAGTTAAGTTTTTTGTTAAGTAATTTGCA
oGE_042	TACGTCTCTAGGCACAAATGCCCCCTGTCTCCTT
oGE_045	TACGTCTCAGCCTCTGGCAAGATGACTCAGTAGGTAAAGG
oGE_046	AGTCCGTCTCTCTACACAAATTGATAAGACCAATTAGAGGTACACACCT
oGE_047	ATCGTCTCAGCCTAACAAGCCTGCCTCCATTTTTTACA
oGE_048	AGTCCGTCTCTCTACTACATAGACAGACCCTATCTCATACAAAAACAAAGA
oGE_050	AGTCCGTCTCTAAAAAGGATCCAGGTCAGTTCTTAGCAC
oGE_051	AGTCCGTCTCAGTAGAAGCCCATCTCCAAATGCTGC
oGE_052	AGTCCGTCTCTAAAATTTTTATTTACATTCTTTAAAACTTGTAAACGCCCTC
oGE_065	ATCGCGTCTCTTCGTACAAATGCCCCCTGTCTCCTT
oGE_066	ATCGCGTCTCAACGAAGACTAAATTAATATCTTGTCCCTGGCCAG
oGE_067	ATCGCGTCTCTAGGCACAAATTGATAAGACCAATTAGAGGTACACACCT
oGE_068	ATCGCGTCTCAGCCTCTGAGACAGGGTTTCTCTGTGTAGC
oGE_071	ATCGCGTCTCACAGTTGCTGTGAAGAGACCATGACCG
oGE_072	ATCGCGTCTCTAGGCTCTAGCTATTATGGAACTCATTCAATAGACCAGG
oGE_080	TCAGCGTCTCTAAAACTAAATACCTAATAAAAAATGAAAAAAAAATGTACGTTTAAACTC
oGE_081	TCAGCGTCTCTGCCTCATTTACATTTCCAATGCTATACCAAAAGTCC
oGE_082	TCAGCGTCTCTAAAATATAAAATGTCTAAGAGATGGACATGGTGGT
oGE_083	TCAGCGTCTCTAGGCATGCCATACCATCTCTTTTTTGTTG
oGE_085	TCAGCGTCTCTGCCTGTTCTAAGCCAGTAGAGAACTATATATCAAGGTCCTTCCCCAG
oGE_086	TCAGCGTCTCTCAGTTCCCCGGAAAAAAAAAATCAATGTGAA
oGE_087	TCAGCGTCTCTCAGTACAGAGCCATTCTAAGACCCCAG
oGE_089	AGGACGTCTCAAGACTCATTTACATTTCCAATGCTATACCAAAAGTCC
oGE_094	GACGTCTCACAGTATTAGGGTTTGTATGCAGTACAATACTCCAG
oGE_105	GACGTCTCAGCCTGAAAGTTGTGACCTGTCAAATGGTTGC
oGE_106	TCAGCGTCTCTGTCTGCATGCCATACCATCTCTTTTTTGTTG
oGE_114	TCAGCGTCTCTCGTACGCTCATTTACATTTCCAATGCTATACCAAAAG
oGE_115	TCAGCGTCTCTTACGGTAATATACATACTTACATACATACCACCAAAAAAAAGG
oGE_116	ATCGCGTACGTGCCTTTTTTTTGGTGGTATGTATGTAAGTATGTATATTAC
oGE_117	ATCGCGTACGACTTTTGGTATAGCATTGGAAATGTAAATGAG
oGE_118	CAGCGTCTCTAGACGTTCTAAGCCAGTAGAGAACTATATATCAAGGTCCTTCCCCAATCTCACC
oGE_119	GACGTCTCACAGTCCGCTACCCCGACCACATATTAGGGTTTGTATGCAGTACAATACTC
oGE_120	AGCGTCTCTAAAACCCTGAGTTAGCTCTGGTAGTGC GTAATATACATACTTACATACATACCACCAAAAAA
oGE_121	AGCGTCTCTAGGCGTAATATACATACTTACATACATACCACCAAAAAA
oGE_122	AGCGTCTCTGCCTATTAGGGTTTGTATGCAGTACAATACTC
oGE_123	GACGTCTCACAGTCCGCTACCCCGACCACACTCATTTACATTTCCAATGCTATACCAAAAG
oGE_124	AGCGTCTCTAAAACCCTGAGTTAGCTCTGGTAGTGCTATAAAATGTCTAAGAGATGGACATGGTG
oGE_125	AGCGTCTCTAGGCTATAAAATGTCTAAGAGATGGACATGGTG
oGE_126	AGCGTCTCTGCCTCATTTACATTTCCAATGCTATACCAAAAG
oGE_127	GACGTCTCACAGTCCGCTACCCCGACCACAAAGGAACTGGGTCCTTCCAT
oGE_128	AGCGTCTCTGCCTAAGGAACTGGGTCCTTCCAT
oGE_129	GACGTCTCACAGTCCGCTACCCCGACCACAGAATATTTCCCTTGATCTGTCCACAC
oGE_130	AGCGTCTCTGCCTGAATATTTCCCTTGATCTGTCCACAC
oGE_131	GACGTCTCACAGTCCGCTACCCCGACCACAGGTCTATTAAATCCCATGCCCTGAC
oGE_132	AGCGTCTCTGCCTGGTCTATTAAATCCCATGCCCTGAC
oGE_133	GACGTCTCACAGTCCGCTACCCCGACCACA TACCTTTTACTTCTAAATTCACCCTCCG
oGE_134	AGCGTCTCTGCCTACCTTTTACTTCTAAATTCACCCTCCG
oGE_135	GACGTCTCACAGTCCGCTACCCCGACCACACTCTTTTTCTTTTTTCCTTCCTGAGGA
oGE_136	AGCGTCTCTGCCTCTTTTTCTTTTTTCCTTCCTGAGGA
oGE_137	AGCGTCTCTAAAACCCTGAGTTAGCTCTGGTAGTGC TAAGCAAAGACACCATTGGTTTCTTC
oGE_138	AGCGTCTCTAAAACCCTGAGTTAGCTCTGGTAGTGCTCAAGTCCGACTTTGGTGCA
oGE_139	AGCGTCTCTAAAACCCTGAGTTAGCTCTGGTAGTGCAGGGTTTCTCTGTATAACCCTCCC
oGE_140	AGCGTCTCTAAAACCCTGAGTTAGCTCTGGTAGTGCGGCCAGGAAATAAGGGTATGATAAAG
oGE_141	AGCGTCTCTAAAACCCTGAGTTAGCTCTGGTAGTGC GGAGAGGCTGTAACTGTCCCTC
oGE_143	TCAGCGTCTCTTAGGGTAATATACATACTTACATACATACCACCAAAAAAAAGG
oGE_144	AGCGTCTCTAAAACCCTGAGTTAGCTCTGGTAGTGCGTACGCACATTAAAAAATAAATAAATAAAAAACACT
oGE_145	AGCGTCTCTAGGCGTACGCACATTAAAAAATAAATAAATAAAAAACACT
oGE_146	AGGACGTCTCACAGTCCGCTACCCCGACCACATGGGATTAAAAGCATGTGCCACC
oGE_147	GACGTCTCAGTCCCAGGACTCTGCTAAGGGCA
oGE_148	AGCGTCTCAGGCAAGGGGTGGGTAGT
oGE_150	GACGTCTCACAGTCCGCTACCCCGACCACACCGACATACAGTTAAGTTTTTTGTTAAGTAATTTGCA
oGE_151	AGCGTCTCTGCCTCCGACATACAGTTAAGTTTTTTGTTAAGTAATTTGCA
oGE_152	AGCGTCTCTAAAACCCTGAGTTAGCTCTGGTAGTGCACAAATGCCCCCTGTCTCCTT
oGE_153	GACGTCTCACAGTCCGCTACCCCGACCACAGATGTGGAAATATAAACCAAATAAGCCCTC
oGE_154	AGCGTCTCTGCCTGATGTGGAAATATAAACCAAATAAGCCCTC
oGE_155	AGCGTCTCTAAAACCCTGAGTTAGCTCTGGTAGTGCCATGACCACGAGAGAGGGGG
oGE_156	GACGTCTCACAGTCCGCTACCCCGACCACATGTGATCATAAAGTGATTCCTTGGCTG
oGE_157	AGCGTCTCTGCCTTGTGATCATAAAGTGATTCCTTGGCTG
oGE_158	AGCGTCTCTAAAACCCTGAGTTAGCTCTGGTAGTGCGAACAAGGTGGTAAAAAGCAAAAAACAAA
oGE_159	GACGTCTCACAGTCCGCTACCCCGACCACAAAGCCCATCTCCAAATGCTGC
oGE_160	AGCGTCTCTGCCTAAGCCCATCTCCAAATGCTGC
oGE_161	AGCGTCTCTAAAACCCTGAGTTAGCTCTGGTAGTGCAAAATTTTTATTTACATTCTTTAAAACTTGTAAACGCCCTC
oGE_162	TCAGCGTCTCTTACGGTACGCACATTAAAAAATAAATAAATAAAAAACACT
oGE_163	ATCGCGTACGTCTCGGGTTCGTCCCAAGTCT
oGE_164	ATCGCGTACGGTGAACCCGGTTCTAAACCGGT
oGE_165	ATCGCGTACGGGACCGAGACCGGTTCTGTGATTATTT
oGE_166	ATCGCGTACGTATTTAATAGAATACGGAGACTCTTATAACACCTAAAGATTCT
oGE_167	ATCGCGTACGTTAGTGTATACCCTGTGTCTCTCCAATT
oGE_168	ATCGCGTACGGAGACACCCTGAGATTAAACCCTAGGAA
oGE_169	ATCGCGTACGGAAACTTTCCTTGGGTTTGATTCTATCAGAT
oGE_170	ATCGCGTACGGAGTCCAGGACGTTCACGTCC
oGE_171	ATCGCGTACGTAACCAGTTTGGTATTAATTTAGAGTTATATAGTCAATCA
oGE_172	ATCGCGTACGCTCATTCGAAGTTCCTTCTTCAGTAAAAATCA
oGE_173	ATCGCGTACGGGTTTTTACCTGCCGACCGTTAAAAATAGTTTT
oGE_174	ATCGCGTACGTGCTTAACAAGTCTCTCCGTTTAGGTATCTCTA
oGE_175	ATCGCGTACGTTATGACAGTAAGAAAAGTCGTGTCATTAAGAGTGG
oGE_176	ATCGCGTACGACACGGACCGGACGTAAAGTAAAATTAATATTTTATAAAACTTGA
oGE_177	ATCGCGTACGTGATCTAGGGAAATGACTCACGGAGG
oGE_178	ATCGCGTACGGTAGAGTAACGTCAGAACTGGAGGGTCC
oGE_179	ATCGCGTACGAAACGGAAAGTACTGTAACCGTAAAAACTGC
oGE_180	ATCGCGTACGAGTTGGATAAGGTACACGGGTTTGT
oGE_181	ATCGCGTACGCCGTATTTCTAGTGAACTTGAGTTCTCCGAC
oGE_182	ATCGCGTACGCGTAGTCTACGGTGTTCCATTCCC
oGE_183	ATCGCGTACGTTAAGGCAGAGTTTTTTTTTTTAATATCTCTGCCTTAGAG
oGE_184	ATCGCGTACGATTTTAACTTTTTTTACTTAAAAGTACCTTTTATTGTCACTCGT
oGE_185	ATCGCGTACGCGGGTATAATCTCCTAGGTGTAGTC
oGE_186	ATCGCGTACGTTGTGTCGTTATGGGATAGAAATGTTTATTATTTTTATAGACAA
oGE_187	ATCGCGTACGCGATCAACCGTATAAAAATGGAAAATATAAGTCTATGT
oGE_188	ATCGCGTACGTGATTTTGAAAAATTCCCGTCCTTAGTGG
oGE_189	ATCGCGTACGAGAGTGACATTGGTTCACTTTACTTTCG
oGE_190	ATCGCGTACGCTGATGTCCGCGCACGGTGTA
oGE_191	ATCGCGTACGAGAACAGTGTCGGTATAGACGTGG
oGE_192	ATCGCGTACGTATCGAGGTTAAATGTTTACGAAGACTTTTTTATATATATATGT
oGE_193	ATCGCGTACGTTGGTACAAGTATTTGTGTAGGTACCCTGA
oGE_194	ATCGCGTACGCAGACGTCAAAAATACATCCCCAGTCC
oGE_195	ATCGCGTACGTGTACCACTCTGAGTCAGAGATGTTTTTACTTTT
oGE_196	ATCGCGTACGGTGGAGGGCGAGTTCCTATCG
oGE_197	ATCGCGTACGGTCCCAGGTCCCAGTCAGTTTTTAC
oGE_198	ATCGCGTACGACAACGGGTCTGACCGGAAC
oGE_199	ATCGCGTACGTTAACTATCGGAGAATCTAAACTACTTTGTGACC
oGE_200	ATCGCGTACGCAAACCTTTGTAGACCTCAGGATAACTGT
oGE_201	ATCGCGTACGAAACCTATGAAAACCAATGATATTCGTTCTTCGGT
oGE_202	ATCGCGTACGTTGGACCCGCTGTCTCGAGTTTT
oGE_203	ATCGCGTACGTGATGGGAAACGAGTCTAAGTGGTCAAAAT
oGE_204	ATCGCGTACGTGGGACTAAGTCCTCTGTTAAATTACACACTAGG
oRB_568	TCAGCGTCTCAGGAATCTCATTTACATTTCCAATGCTATACCAAAAG
oRB_569	TCAGCGTCTCTAAAAATATAAAATGTCTAAGAGATGGACATGGTGGTG
oRB_570	AGGACGTCTCACAGTTTATTAGGG
oRB_571	TCAGCGTCTCTTTCCAGTAATATACATAC
oRB_585	AGGACGTCTCACAGTGGGATTAAAAGCATGTGCCACC
oRB_587	AGGACGTCTCACAGTGAAAGTTGTGACCTGTCAAATGGTTGC
oRB_595	TCAGCGTCTCTAGGCCAGAAGAAATGCAGCAACCAGC
oRO_279	TTTCCCTACACGACGCTCTTCCGATCTCGAGCTGTACAAGTAGCC
oRO_280	TTTCCCTACACGACGCTCTTCCGATCTNCGAGCTGTACAAGTAGCC
oRO_297	AAGGGAACAAATCTCAAACTGATCCATCAGTCATGTAGCTAG
oRO_298	CGGCGGCGGTCACGAACTCCAGCAGGACCATGTGATCG
oRO_598	CTGGAGTTCAGACGTGTGCTCTTCCGATCTNNNNNNNNCCATGGAAGGCATTTTCAAAGAGA
oRO_600	CTGGAGTTCAGACGTGTGCTCTTCCGATCTNNNNNNNNNCAGGACACCCAGTTTTCTAGTGG
oRO_712	ATCGCGTCTCCCAGTCCGCTACCCCGACCACATCTCAGGTGCTTTTCAAGTC
oRO_713	ATCGCGTCTCTGGCATTTGACAAAGAGGGTTTCTG
oRO_714	ATCGCGTCTCTTGCCTGCACAGATCCCACTGGTGG
oRO_715	ATCGCGTCTCATCGTAGTCATTTTGGGTCTACCAA
oRO_716	ATCGCGTCTCCACGATGGCCCAAGAGCGAACTGCA
oRO_717	ATCGCGTCTCTAGGCTGCTGGGTCAAAGGAAAGAC
oRO_718	ATCGCGTCTCTGCCTATGGGGAATGTCAATGTCTCCT
oRO_719	ATCGCGTCTCACTACCCCACCCCATTTTCCCTCAA
oRO_720	ATCGCGTCTCCGTAGTCAACTTCCATAAAGGCCGAG
oRO_721	ATCGCGTCTCTCGTTGGGGCAGCTTGGAGTTACTT
oRO_722	ATCGCGTCTCTAACGCGGAGGATGTCTTCTGCACA
oRO_723	ATCGCGTCTCATACGAGGAGCTGAGATTTGCTCTTTC
oRO_724	ATCGCGTCTCCCGTATCTCTGGCTAGCCCTACTCC
oRO_725	ATCGCGTCTCTAAAACCCTGAGTTAGCTCTGGTAGTGCACTCTGTGTTTCTCCTCTGGC
oRO_726	ATCGCGTCTCCGCCTTCTCAGGTGCTTTTCAAGTC
oRO_727	ATCGCGTCTCTAAAACCCTGAGTTAGCTCTGGTAGTGCTTTGACAAAGAGGGTTTCTG
oRO_728	ATCGCGTCTCTGCCTTGCACAGATCCCACTGGTGG
oRO_729	ATCGCGTCTCAAAAACCCTGAGTTAGCTCTGGTAGTGCAGTCATTTTGGGTCTACCAA
oRO_730	ATCGCGTCTCCGCCTTGGCCCAAGAGCGAACTGCA
oRO_731	ATCGCGTCTCTAAAACCCTGAGTTAGCTCTGGTAGTGCTGCTGGGTCAAAGGAAAGAC
oRO_732	ATCGCGTCTCAAAAACCCTGAGTTAGCTCTGGTAGTGCCCCACCCCATTTTCCCTCAA
oRO_733	ATCGCGTCTCCGCCTTCAACTTCCATAAAGGCCGAG
oRO_734	ATCGCGTCTCTAAAACCCTGAGTTAGCTCTGGTAGTGCGGGGCAGCTTGGAGTTACTT
oRO_735	ATCGCGTCTCTGCCTCGGAGGATGTCTTCTGCACA
oRO_736	ATCGCGTCTCAAAAACCCTGAGTTAGCTCTGGTAGTGCAGGAGCTGAGATTTGCTCTTTC
oRO_737	ATCGCGTCTCCGCCTTCTCTGGCTAGCCCTACTCC
oRO_738	ATCGCGTCTCTCAGTCCGCTACCCCGACCACATGCACAGATCCCACTGGTGG
oRO_739	ATCGCGTCTCCCAGTCCGCTACCCCGACCACATGGCCCAAGAGCGAACTGCA
oRO_740	ATCGCGTCTCTCAGTCCGCTACCCCGACCACAATGGGGAATGTCAATGTCTCCT
oRO_741	ATCGCGTCTCCCAGTCCGCTACCCCGACCACATCAACTTCCATAAAGGCCGAG
oRO_742	ATCGCGTCTCTCAGTCCGCTACCCCGACCACACGGAGGATGTCTTCTGCACA
oRO_743	ATCGCGTCTCCCAGTCCGCTACCCCGACCACATCTCTGGCTAGCCCTACTCC
oRO_809	TCAGCGTCTCTTAGGTATAAAATGTCTAAGAGATGGACATGGTG
oRO_810	TCAGCGTCTCTTAGGGTACGCACATTAAAAAATAAATAAATAAAAAACACT
oRO_811	TCAGCGTCTCTCCTAGGCTCATTTACATTTCCAATGCTATACCAAAAG
oRO_813	ATCGCGTCTCTAAAACCCTGAGTTAGCTCTGGTAGTGCATCCTAGTCACTCATCCCCATG
oRO_814	TCAGCGTCTCTCCTAGGGCAGACTGCAAACTCACTAAGT
oRO_839	AATTGGTCTCCCAGTCCGCTACCCCGACCACAGAATATTTCCCTTGATCTGTCCACAC
oRO_840	AATTGGTCTCCGTACGTCAAGTCCGACTTTGGTGCA
oRO_841	AATTGGTCTCCGTACGAGTACCAGAGAAGCCGTTTCG
oRO_842	AATTGGTCTCTAAAACCCTGAGTTAGCTCTGGTAGTGCAGTGAGGCCTTGCGTCAAAACA
oRO_844	AATTGGTCTCCGTACGGACCGATTCCTGACGACCTTG
oRO_845	AATTGGTCTCCGTACGACCAACCAACCAACCAAACA
oRO_846	AATTGGTCTCTAAAACCCTGAGTTAGCTCTGGTAGTGCCCCTGCCACCATTACCACCA
oRO_849	AATTGGTCTCCGTACGTCAGGCTCTACCTCTGCGC
oRO_850	AATTGGTCTCTAAAACCCTGAGTTAGCTCTGGTAGTGCGAGAGCTCGAGAGCGAAAGAG
oRO_851	AATTGGTCTCCCAGTCCGCTACCCCGACCACAGAACAGGCTGGGTTTTCCT
oRO_852	AATTGGTCTCCGTACGTTCACAGCAGTAGAACATCGAC
oRO_853	AATTGGTCTCCGTACGTTGAGCTGAGCGCAGTAGT
oRO_854	AATTGGTCTCTAAAACCCTGAGTTAGCTCTGGTAGTGCGCTTCCATACCCGGCTCTAAT
oRO_855	AATTGGTCTCCCAGTCCGCTACCCCGACCACACAGATTCAAAACAACAACCACAACATC
oRO_856	AATTGGTCTCCGTACGGGGGATGTTCTTTGGTGTGA
oRO_857	AATTGGTCTCCGTACGCTGATACAGGATTTACCTATCATGTGAAG
oRO_858	AATTGGTCTCTAAAACCCTGAGTTAGCTCTGGTAGTGCATGTGAGGAGAGAGAGGAACCA
oRO_876	TCAGCGTCTCTCCTAGGTCTCAGGTGCTTTTCAAGTC
oRO_877	TCAGCGTCTCTCCTAGGCCGACATACAGTTAAGTTTTTTGTTAAGTAATTTGCA
oRO_879	TGAACCCTCCACTCCTCTCC
oRO_880	TGAGAGTCTTGAGTCTCAGTGAG
oRO_881	TGTGCCTAGGTCAGACCCTTC
oRO_882	CTTGGTCATGATACAAACCTGGAG
oRO_883	CTCCTACCTAGGTTTTCTCTCACC
oRO_884	CCCTCCTAGGAATTGGACCCTTC
oRO_885	GGGCTGGGGCTTAACCTAGG
oRO_886	GGTGAGAGAAAACCTAGGTAGGAG
oRO_905	AATTGGTCTCCCAGTCCGCTACCCCGACCACAGTAAAAATAAGCTGGGTGGTGGTGG
oRO_906	AATTGGTCTCCGTACGGTGAGGCAAGGTTTCTCTATTGTCC
oRO_908	AATATAACTTCGTATAGGATACTTTATACGAAGTTATCCCTGAGTTAGCTCTGGTAGTGC
oRO_909	GTCCTGGGTCCATCAATAAATACAGTTACAGTCATTGGTCGTTATCAGTCCGCTACCCCG
oRO_910	GTCCTGGGTCCATCAATAAATACAGTTACAGTCATTGGTCGTTATCAGTCCGCTACCCCGACCACAGTTCTAAGCCAGTAGAGAACTATATATCAAG
oRO_913	GGTAATATAACTTCGTATAGGATACTTTATACGAAGTTATCCCTGAGTTAGCTCTGGTAGTGCTCTTTTTTCTATCTTTTAAGGAAGCATCCTAGG
oRO_915	GTCCTGGGTCCATCAATAAATACAGTTACAGTCATTGGTCCTCATTTACATTTCCAATGC
qRB_005	GGTCTCAAAAAGCTAGCGGCTCCGGTGCCCGTCAGTGGGCAGAGCGCACATCGCCCACAGTCCCCGAGAAGTTGGGGGGAGGGGTCGGCAATTGAACCGGTGCCTAGAGAAGGTGGCGCGGGGTAAACTGGGAAAGTGATGTCGTGTACTGGCTCCGCCTTTTTCCCGAGGGTGGGGGAGAACCGTATATAAGTGCAGTAGTCGCCGTGAACGTTCTTTTTCGCAACGGGTTTGCCGCCAGAACACAGGTAAGTGCCGTGTGTGGTTCCCGCGGGCCTGGCCTCTTTACGGGTTATGGCCCTTGCGTGCCTTGAATTACTTCCACCTGGCTGCAGTACGTGATTCTTGATCCCGAGCTTCGGGTTGGAAGTGGGTGGGAGAGTTCGAGGCCTTGCGCTT…
