## Supplementary material for "Synthetic genomic dissection of enhancer context sensitivity and synergy": Table S10

Clone.ID	Payload.ID	Sample.ID	LP	VectorBackbone	pCAGiCre	flanking	payload	nonpayload	CoverageQC
BL6/C PL199(Sox2_6_7)_20230203_B02	Sox2_DistalLCR_DHS19andDHS20andDHS23	BS19855A	0.284	0.032	0	109.125	0.941	0.387	PASS
BL6/C PL199(Sox2_6_7)_20230203_B04	Sox2_DistalLCR_DHS19andDHS20andDHS23	BS19856A	0.122	0	0.026	110.25	0.902	0.385	PASS
BL6/C PL199(Sox2_6_7)_20230203_B07	Sox2_DistalLCR_DHS19andDHS20andDHS23	BS19857A	3.164	0.692	0.026	98.75	0.889	0.38	PASS
BL6/C PL199(Sox2_6_7)_20230203_B12	Sox2_DistalLCR_DHS19andDHS20andDHS23	BS19858A	0.445	1.942	1.457	122.75	0.874	0.392	PASS
BL6/C PL199(Sox2_6_7)_20230203_C01	Sox2_DistalLCR_DHS19andDHS20andDHS23	BS19860A	0.061	0.032	0.026	109.312	0.886	0.389	PASS
BL6/C PL199(Sox2_6_7)_20230203_C02	Sox2_DistalLCR_DHS19andDHS20andDHS23	BS19861A	0.148	0.145	0.053	149.75	0.922	0.394	PASS
BL6/C PL200(Sox2_6_7)_20230203_D02	Sox2_DistalLCR_DHS19andDHS20andDHS24	BS19862A	0.219	0.032	0.026	162.75	0.941	0.379	PASS
BL6/C PL200(Sox2_6_7)_20230203_D03	Sox2_DistalLCR_DHS19andDHS20andDHS24	BS19863A	0.268	0	0	105.25	0.94	0.379	PASS
BL6/C PL200(Sox2_6_7)_20230203_D06	Sox2_DistalLCR_DHS19andDHS20andDHS24	BS19864A	0.305	0	0	125.062	0.927	0.375	PASS
BL6/C PL200(Sox2_6_7)_20230203_D08	Sox2_DistalLCR_DHS19andDHS20andDHS24	BS19865A	0.249	0	0	148.375	0.903	0.377	PASS
BL6/C PL200(Sox2_6_7)_20230203_E04	Sox2_DistalLCR_DHS19andDHS20andDHS24	BS19866A	0.067	0	0	128.875	0.916	0.387	PASS
BL6/C PL200(Sox2_6_7)_20230203_E06	Sox2_DistalLCR_DHS19andDHS20andDHS24	BS19867A	0.309	0.064	0	120.188	0.887	0.378	PASS
BL6/C PL188(Sox2_6_7)_20221222_E01	Sox2_DistalLCR_DHS19andDHS23	BS19258A	0.213	0.855	0.607	61.969	0.953	0.436	PASS
BL6/C PL188(Sox2_6_7)_20221222_E02	Sox2_DistalLCR_DHS19andDHS23	BS19259A	0.146	0	0	56.656	0.929	0.437	PASS
BL6/C PL188(Sox2_6_7)_20221222_E05	Sox2_DistalLCR_DHS19andDHS23	BS19260A	0.125	0	0	71.75	0.95	0.432	PASS
BL6/C PL188(Sox2_6_7)_20221222_E06	Sox2_DistalLCR_DHS19andDHS23	BS19261A	0.089	0.148	0.121	68.5	0.989	0.443	PASS
BL6/C PL188(Sox2_6_7)_20221222_E09	Sox2_DistalLCR_DHS19andDHS23	BS19262A	0.195	0	0	90.688	0.952	0.429	PASS
BL6/C PL190(Sox2_6_7)_20221118_A04	Sox2_DistalLCR_DHS19andDHS24	BS19005A	0.24	0	0	90.812	0.809	0.397	PASS
BL6/C PL190(Sox2_6_7)_20221118_A10	Sox2_DistalLCR_DHS19andDHS24	BS19007A	0.061	0.024	0	78.625	0.82	0.4	PASS
BL6/C PL190(Sox2_6_7)_20221118_A11	Sox2_DistalLCR_DHS19andDHS24	BS19008A	0.127	0.032	0	68.438	0.865	0.393	PASS
BL6/C PL190(Sox2_6_7)_20221118_A12	Sox2_DistalLCR_DHS19andDHS24	BS19009A	0.092	0	0	73.438	0.899	0.394	PASS
BL6/C PL190(Sox2_6_7)_20221118_B02	Sox2_DistalLCR_DHS19andDHS24	BS19010A	1.169	0.217	0	64.5	0.81	0.385	PASS
BL6/C PL190(Sox2_6_7)_20221118_B04	Sox2_DistalLCR_DHS19andDHS24	BS19011A	0.261	0.096	0	72.938	0.746	0.39	PASS
BL6/C PL189(Sox2_6_7)_20230203_A01	Sox2_DistalLCR_DHS20andDHS23	BS19850A	0.549	0.062	0.026	132.875	0.895	0.393	PASS
BL6/C PL189(Sox2_6_7)_20230203_A07	Sox2_DistalLCR_DHS20andDHS23	BS19851A	0.194	0	0	109.188	0.904	0.396	PASS
BL6/C PL189(Sox2_6_7)_20230203_A09	Sox2_DistalLCR_DHS20andDHS23	BS19852A	0.924	0.14	0	120	0.906	0.398	PASS
BL6/C PL189(Sox2_6_7)_20230203_A10	Sox2_DistalLCR_DHS20andDHS23	BS19853A	0.162	0	0	117.688	0.914	0.392	PASS
BL6/C PL189(Sox2_6_7)_20230203_A11	Sox2_DistalLCR_DHS20andDHS23	BS19854A	0.025	0	0	108.125	0.881	0.395	PASS
BL6/C PL191(Sox2_6_7)_20221118_C01	Sox2_DistalLCR_DHS20andDHS24	BS19013A	0.679	0.096	0	71	0.973	0.388	PASS
BL6/C PL191(Sox2_6_7)_20221118_C02	Sox2_DistalLCR_DHS20andDHS24	BS19014A	0.07	0.032	0	78.562	0.913	0.389	PASS
BL6/C PL191(Sox2_6_7)_20221118_C03	Sox2_DistalLCR_DHS20andDHS24	BS19015A	0.519	0	0	112.562	0.906	0.391	PASS
BL6/C PL191(Sox2_6_7)_20221118_C06	Sox2_DistalLCR_DHS20andDHS24	BS19016A	0.281	0	0	86.688	0.892	0.403	PASS
BL6/C PL191(Sox2_6_7)_20221118_C08	Sox2_DistalLCR_DHS20andDHS24	BS19018A	0.173	0	0	95.312	0.905	0.393	PASS
BL6/C PL191(Sox2_6_7)_20221118_C11	Sox2_DistalLCR_DHS20andDHS24	BS19019A	1.184	0.256	0	65.688	0.95	0.398	PASS
BL6/C PL198(Sox2_6_7)_20221104_C02	Sox2_DistalLCR_DHS23dC~dFoxc1andZIC3andDHS24dT	BS18915A	0.396	0.046	0.026	85.25	0.838	0.4	PASS
BL6/C PL198(Sox2_6_7)_20221104_C03	Sox2_DistalLCR_DHS23dC~dFoxc1andZIC3andDHS24dT	BS18916A	0.308	0	0.026	67	0.813	0.382	PASS
BL6/C PL198(Sox2_6_7)_20221104_C04	Sox2_DistalLCR_DHS23dC~dFoxc1andZIC3andDHS24dT	BS18917A	1.154	0.462	1.303	64.25	0.805	0.394	PASS
BL6/C PL198(Sox2_6_7)_20221104_C05	Sox2_DistalLCR_DHS23dC~dFoxc1andZIC3andDHS24dT	BS18918A	0.658	0.253	1.148	64.812	0.86	0.397	PASS
BL6/C PL198(Sox2_6_7)_20221104_C06	Sox2_DistalLCR_DHS23dC~dFoxc1andZIC3andDHS24dT	BS18919A	0.163	0	0.074	47	0.768	0.395	PASS
BL6/C PL192(Sox2_6_7)_20221104_A02	Sox2_DistalLCR_DHS23dC~dFoxc1andZIC3andHOXC11andLhx8andZIC4andTFAP2CandDHS24dT	BS18903A	0.028	0	0.026	54.125	0.891	0.389	PASS
BL6/C PL192(Sox2_6_7)_20221104_A04	Sox2_DistalLCR_DHS23dC~dFoxc1andZIC3andHOXC11andLhx8andZIC4andTFAP2CandDHS24dT	BS18904A	0.058	0	0	67.438	0.787	0.4	PASS
BL6/C PL192(Sox2_6_7)_20221104_A05	Sox2_DistalLCR_DHS23dC~dFoxc1andZIC3andHOXC11andLhx8andZIC4andTFAP2CandDHS24dT	BS18905A	0.061	0	0	74.688	0.784	0.403	PASS
BL6/C PL192(Sox2_6_7)_20221104_A07	Sox2_DistalLCR_DHS23dC~dFoxc1andZIC3andHOXC11andLhx8andZIC4andTFAP2CandDHS24dT	BS18906A	0.256	0	0	72.688	0.756	0.408	PASS
BL6/C PL192(Sox2_6_7)_20221104_A11	Sox2_DistalLCR_DHS23dC~dFoxc1andZIC3andHOXC11andLhx8andZIC4andTFAP2CandDHS24dT	BS18908A	0.666	0.163	0.405	64.688	0.893	0.406	PASS
BL6/C PL195(Sox2_6_7)_20221104_B02	Sox2_DistalLCR_DHS23dC~dHOXC11andLhx8andZIC4andTFAP2CandDHS24dT	BS18909A	0.343	0.153	0.233	89.875	0.822	0.412	PASS
BL6/C PL195(Sox2_6_7)_20221104_B03	Sox2_DistalLCR_DHS23dC~dHOXC11andLhx8andZIC4andTFAP2CandDHS24dT	BS18910A	0.082	0	0	77.562	0.881	0.409	PASS
BL6/C PL195(Sox2_6_7)_20221104_B06	Sox2_DistalLCR_DHS23dC~dHOXC11andLhx8andZIC4andTFAP2CandDHS24dT	BS18911A	0.137	0	0	70.875	0.854	0.401	PASS
BL6/C PL195(Sox2_6_7)_20221104_B07	Sox2_DistalLCR_DHS23dC~dHOXC11andLhx8andZIC4andTFAP2CandDHS24dT	BS18913A	0.554	0.012	0.026	54.844	0.837	0.383	PASS
BL6/C PL195(Sox2_6_7)_20221104_B09	Sox2_DistalLCR_DHS23dC~dHOXC11andLhx8andZIC4andTFAP2CandDHS24dT	BS18914A	0.712	0	0.131	83.188	0.791	0.394	PASS
BL6/C PL197(Sox2_6_7)_20221104_F03	Sox2_DistalLCR_truncDHS23~dTBX21andESRRAandFoxc1andDHS24dT	BS18928A	0.174	0	0.131	48.969	0.767	0.394	PASS
BL6/C PL197(Sox2_6_7)_20221104_F07	Sox2_DistalLCR_truncDHS23~dTBX21andESRRAandFoxc1andDHS24dT	BS18931A	1.565	0.162	0.104	70.062	0.884	0.397	PASS
BL6/C PL196(Sox2_6_7)_20221104_D05	Sox2_DistalLCR_truncDHS23~dTBX21andESRRAandFoxc1andZIC3andDHS24dT	BS18921A	0.241	0	0.052	59.125	0.908	0.389	PASS
BL6/C PL196(Sox2_6_7)_20221104_D10	Sox2_DistalLCR_truncDHS23~dTBX21andESRRAandFoxc1andZIC3andDHS24dT	BS18922A	2.43	0.143	0.104	52.344	0.977	0.381	PASS
BL6/C PL196(Sox2_6_7)_20221104_D11	Sox2_DistalLCR_truncDHS23~dTBX21andESRRAandFoxc1andZIC3andDHS24dT	BS18924A	0.221	0.052	0	72.875	0.89	0.398	PASS
BL6/C PL196(Sox2_6_7)_20221104_D12	Sox2_DistalLCR_truncDHS23~dTBX21andESRRAandFoxc1andZIC3andDHS24dT	BS18925A	0.192	0.012	0	56.438	0.829	0.393	PASS
BL6/C_PL201(Sox2_6_7)_20230112_H01	EnhancerCluster_HPRT1Rspacer_Sox2DHS23toSox2DHS24~invertedSpacer	BS19712A	0.185	0.515	0.421	33.375	1.081	0.44	PASS
BL6/C_PL201(Sox2_6_7)_20230112_H02	EnhancerCluster_HPRT1Rspacer_Sox2DHS23toSox2DHS24~invertedSpacer	BS19713A	0.038	0.45	0.368	32.219	1.138	0.445	PASS
BL6/C_PL201(Sox2_6_7)_20230112_H03	EnhancerCluster_HPRT1Rspacer_Sox2DHS23toSox2DHS24~invertedSpacer	BS19714A	0.288	0.482	0.39	26.469	1.017	0.471	PASS
BL6/C_PL201(Sox2_6_7)_20230112_H04	EnhancerCluster_HPRT1Rspacer_Sox2DHS23toSox2DHS24~invertedSpacer	BS19715A	0.071	0.799	0.626	27.984	1.196	0.461	PASS
BL6/C_PL201(Sox2_6_7)_20230112_H05	EnhancerCluster_HPRT1Rspacer_Sox2DHS23toSox2DHS24~invertedSpacer	BS19716A	0.123	1.223	0.999	28.703	1.283	0.474	PASS
BL6/C_PL201(Sox2_6_7)_20230112_H06	EnhancerCluster_HPRT1Rspacer_Sox2DHS23toSox2DHS24~invertedSpacer	BS19717A	0.144	1.018	0.829	30.859	1.25	0.454	PASS
Bl6/C_PL316(Sox2_6_7)_20250912_H02	EnhancerCluster_HPRT1Rspacer_Sox2DHS24~AvrII~Sox2DHS26	BS29938A	0.035	0.111	0.078	15.477	0.703	0.445	PASS
Bl6/C_PL316(Sox2_6_7)_20250912_H05	EnhancerCluster_HPRT1Rspacer_Sox2DHS24~AvrII~Sox2DHS26	BS29939A	0.105	0.143	0.091	15.25	0.715	0.445	PASS
Bl6/C_PL316(Sox2_6_7)_20250912_H07	EnhancerCluster_HPRT1Rspacer_Sox2DHS24~AvrII~Sox2DHS26	BS29941A	0.035	0.032	0.013	8.977	0.736	0.473	PASS
Bl6/C_PL316(Sox2_6_7)_20250912_H10	EnhancerCluster_HPRT1Rspacer_Sox2DHS24~AvrII~Sox2DHS26	BS29942A	0.349	0.191	0.039	12.711	0.764	0.457	PASS
Bl6/C_PL346(Igf2_1_4)_20250613_A05	EnhancerCluster_Igf2_Sall1DHS39dnAndSall1DHS40dn~dCTCFinICR	BS29451A	0	0.029	6.363	16.234	0.978	0.525	PASS
Bl6/C_PL346(Igf2_1_4)_20250912_E09	EnhancerCluster_Igf2_Sall1DHS39dnAndSall1DHS40dn~dCTCFinICR	BS29927A	0.033	0.034	2.602	22.281	1.022	0.531	PASS
Bl6/C_PL271(Sox2_6_7)_20241125_A06	EnhancerCluster_Nanog_DHS20upToDHS3up	BS27934A	0.018	0.018	0.2	20.625	NA	0.47	PASS
Bl6/C_PL271(Sox2_6_7)_20241125_A10	EnhancerCluster_Nanog_DHS20upToDHS3up	BS27935A	0.27	0.035	0.173	21.75	NA	0.461	PASS
Bl6/C_PL271(Sox2_6_7)_20241125_A11	EnhancerCluster_Nanog_DHS20upToDHS3up	BS27936A	0.054	0.082	0.918	35.844	NA	0.447	PASS
Bl6/C_PL271(Sox2_6_7)_20241125_A12	EnhancerCluster_Nanog_DHS20upToDHS3up	BS27937A	0.198	0.076	0.545	33.594	NA	0.452	PASS
Bl6/C_PL271(Sox2_6_7)_20241125_B02	EnhancerCluster_Nanog_DHS20upToDHS3up	BS27938A	0.054	0.059	0.811	24.75	NA	0.471	PASS
Bl6/C_PL271(Sox2_6_7)_20241125_B05	EnhancerCluster_Nanog_DHS20upToDHS3up	BS27939A	0.036	0.04	0.359	32.656	NA	0.462	PASS
Bl6/C_PL271(Sox2_6_7)_20241125_B10	EnhancerCluster_Nanog_DHS20upToDHS3up	BS27940A	0.09	0.041	0.759	22.984	NA	0.455	PASS
Bl6/C_PL271(Sox2_6_7)_20241125_B11	EnhancerCluster_Nanog_DHS20upToDHS3up	BS27941A	0	0.065	0.517	23.781	NA	0.454	PASS
Bl6/C_PL270(Sox2_6_7)_20250903_A06	EnhancerCluster_Nanog_DHS48upToDHS37up	BS29615A,BS29856A	1.523	2.295	7.176	52.812	NA	0.498	PASS
Bl6/C_PL270(Sox2_6_7)_20250903_A08	EnhancerCluster_Nanog_DHS48upToDHS37up	BS29857A	0.224	0.262	0.771	15.992	NA	0.518	PASS
Bl6/C_PL270(Sox2_6_7)_20250903_A09	EnhancerCluster_Nanog_DHS48upToDHS37up	BS29618A,BS29858A	1.059	0.992	3.35	98.562	NA	0.656	PASS
Bl6/C_PL270(Sox2_6_7)_20250903_A10	EnhancerCluster_Nanog_DHS48upToDHS37up	BS29619A,BS29859A	0.107	0.502	2.668	54.25	NA	0.498	PASS
Bl6/C_PL368(Sox2_6_7)_20250903_F08	EnhancerCluster_Nanog_DHS50dnToDHS65dn	BS29635A,BS29864A	0.59	0.812	1.762	37.062	NA	0.494	PASS
Bl6/C_PL368(Sox2_6_7)_20250903_F09	EnhancerCluster_Nanog_DHS50dnToDHS65dn	BS29636A,BS29865A	0.754	2.293	3.236	61.625	NA	0.484	PASS
Bl6/C_PL368(Sox2_6_7)_20250903_F10	EnhancerCluster_Nanog_DHS50dnToDHS65dn	BS29637A,BS29866A	0.709	1.638	4.145	85.75	NA	0.647	PASS
Bl6/C_PL368(Sox2_6_7)_20250903_F11	EnhancerCluster_Nanog_DHS50dnToDHS65dn	BS29638A,BS29867A	0.489	1.314	2.92	35.406	NA	0.489	PASS
BL6/C_PL173(Sox2_6_7)_20220908_C03	Prdm14_Prdm14_DHS52~31~22	BS18368A	0.071	0	0	84.5	NA	0.411	PASS
BL6/C_PL173(Sox2_6_7)_20220908_C05	Prdm14_Prdm14_DHS52~31~22	BS18369A	0.143	0.006	0	79	NA	0.417	PASS
BL6/C_PL173(Sox2_6_7)_20220908_C09	Prdm14_Prdm14_DHS52~31~22	BS18370A	0	0	0	75.438	NA	0.416	PASS
BL6/C_PL173(Sox2_6_7)_20220908_C10	Prdm14_Prdm14_DHS52~31~22	BS18371A	0.018	0	0	69.5	NA	0.429	PASS
BL6/C_PL180(Sox2_6_7)_20220908_E01	Prdm14_Prdm14_DHS52~48~41~31short~30~22	BS18374A	0.034	0	0	57.625	NA	0.404	PASS
BL6/C_PL180(Sox2_6_7)_20220908_E03	Prdm14_Prdm14_DHS52~48~41~31short~30~22	BS18375A	0.017	0	0	54.5	NA	0.406	PASS
BL6/C_PL180(Sox2_6_7)_20220908_E06	Prdm14_Prdm14_DHS52~48~41~31short~30~22	BS18376A	0.018	0	0	72.875	NA	0.408	PASS
BL6/C_PL180(Sox2_6_7)_20220908_E07	Prdm14_Prdm14_DHS52~48~41~31short~30~22	BS18378A	0.036	0	0	71.438	NA	0.407	PASS
BL6/C_PL182(Sox2_6_7)_20220908_G01	Prdm14_Prdm14_DHS66~41~22	BS18381A	0	0	0	54.812	NA	0.42	PASS
BL6/C_PL182(Sox2_6_7)_20220908_G06	Prdm14_Prdm14_DHS66~41~22	BS18382A	0.018	0	0	52.438	NA	0.42	PASS
BL6/C_PL182(Sox2_6_7)_20220908_G10	Prdm14_Prdm14_DHS66~41~22	BS18383A	0.018	0	0	44.844	NA	0.427	PASS
BL6/C_PL182(Sox2_6_7)_20220908_G12	Prdm14_Prdm14_DHS66~41~22	BS18384A	0	0	0	62.719	NA	0.418	PASS
BL6/C_PL182(Sox2_6_7)_20220908_H01	Prdm14_Prdm14_DHS66~41~22	BS18385A	0.053	0	0.013	70.188	NA	0.427	PASS
BL6/C_PL182(Sox2_6_7)_20220908_H06	Prdm14_Prdm14_DHS66~41~22	BS18386A	0.143	0.006	0	61.625	NA	0.427	PASS
Bl6/C_PL273(Sox2_6_7)_20250903_D04	Prdm14_Prdm14_DHS66dnToDHS22dn	BS29629A,BS29860A	0.864	0.947	9.086	55.469	NA	0.476	PASS
Bl6/C_PL273(Sox2_6_7)_20250903_D05	Prdm14_Prdm14_DHS66dnToDHS22dn	BS29630A	0.088	0.139	0.709	18.625	NA	0.467	PASS
Bl6/C_PL273(Sox2_6_7)_20250903_D08	Prdm14_Prdm14_DHS66dnToDHS22dn	BS29633A,BS29863A	0.668	0.574	3.123	34.062	NA	0.49	PASS
Bl6/C_PL275(Sox2_6_7)_20250613_A11	EnhancerCluster_Sall1_DHS53~52~46~42~40~39~37~36~32~28~27	BS29453A	0.137	0.463	0.344	14.062	NA	0.45	PASS
Bl6/C_PL275(Sox2_6_7)_20250613_B05	EnhancerCluster_Sall1_DHS53~52~46~42~40~39~37~36~32~28~27	BS29458A	0.144	0.323	0.186	14.609	NA	0.476	PASS
Bl6/C_PL275(Sox2_6_7)_20250912_G01	EnhancerCluster_Sall1_DHS53~52~46~42~40~39~37~36~32~28~27	BS29933A	1.12	0.635	0.246	15.43	NA	0.451	PASS
Bl6/C_PL275(Sox2_6_7)_20250912_G02	EnhancerCluster_Sall1_DHS53~52~46~42~40~39~37~36~32~28~27	BS29934A	0.07	0.143	0.026	15.375	NA	0.451	PASS
Bl6/C_PL275(Sox2_6_7)_20250912_G08	EnhancerCluster_Sall1_DHS53~52~46~42~40~39~37~36~32~28~27	BS29936A	0	0.016	0.013	4.883	NA	0.484	PASS
Bl6/C_PL275(Sox2_6_7)_20250912_G09	EnhancerCluster_Sall1_DHS53~52~46~42~40~39~37~36~32~28~27	BS29937A	0.018	0.032	0.013	10.664	NA	0.436	PASS
Bl6/C_PL274(Sox2_6_7)_20241125_C07	EnhancerCluster_Sall1_DHS55dnToDHS27dn	BS27943A	0	0	0.146	7.758	NA	0.445	PASS
Bl6/C_PL274(Sox2_6_7)_20241125_D01	EnhancerCluster_Sall1_DHS55dnToDHS27dn	BS27944A	0.072	0.012	0.839	15.055	NA	0.462	PASS
Bl6/C_PL274(Sox2_6_7)_20241125_D04	EnhancerCluster_Sall1_DHS55dnToDHS27dn	BS27945A	0.036	0.012	0.146	10.266	NA	0.461	PASS
Bl6/C_PL274(Sox2_6_7)_20241125_D05	EnhancerCluster_Sall1_DHS55dnToDHS27dn	BS27946A	0.018	0.012	0.679	10.453	NA	0.479	PASS
Bl6/C_PL274(Sox2_6_7)_20241125_E05	EnhancerCluster_Sall1_DHS55dnToDHS27dn	BS27948A	0.431	0.029	0.093	14.297	NA	0.463	PASS
Bl6/C_PL274(Sox2_6_7)_20241125_E09	EnhancerCluster_Sall1_DHS55dnToDHS27dn	BS27950A	0.108	0.071	1.65	25.141	NA	0.45	PASS
Bl6/C_PL346(Igf2_1_4)_20250912_E11	EnhancerCluster_Igf2_Sall1DHS39dnAndSall1DHS40dn~dCTCFinICR	BS29928A	0.1	0.046	2.227	19.234	1.021	0.509	PASS
Bl6/C_PL346(Igf2_1_4)_20250912_E12	EnhancerCluster_Igf2_Sall1DHS39dnAndSall1DHS40dn~dCTCFinICR	BS29929A	0.282	0.034	2.32	17.609	1.012	0.507	PASS
Bl6/C_PL346(Igf2_1_4)_20250912_F01	EnhancerCluster_Igf2_Sall1DHS39dnAndSall1DHS40dn~dCTCFinICR	BS29930A	0.033	0.063	3.262	18.828	1	0.505	PASS
Bl6/C_PL346(Igf2_1_4)_20250912_F05	EnhancerCluster_Igf2_Sall1DHS39dnAndSall1DHS40dn~dCTCFinICR	BS29931A	0.632	0.234	7.492	21	1.003	0.526	PASS
Bl6/C_PL344(Igf2_1_4)_20250421_B05	EnhancerCluster_Igf2_Sall1DHS52dnAndSall1DHS53dn~dCTCFinICR	BS29070A	0.067	0.129	1.625	20.766	0.99	0.498	PASS
Bl6/C_PL344(Igf2_1_4)_20250421_C01	EnhancerCluster_Igf2_Sall1DHS52dnAndSall1DHS53dn~dCTCFinICR	BS29073A	0	0.067	1.561	17.75	1.006	0.503	PASS
Bl6/C_PL344(Igf2_1_4)_20250421_C02	EnhancerCluster_Igf2_Sall1DHS52dnAndSall1DHS53dn~dCTCFinICR	BS29074A	0	0.012	0.639	16.172	0.989	0.511	PASS
Bl6/C_PL347(Igf2_1_4)_20250421_E01	EnhancerCluster_Igf2_Sox2DHS24andSall1DHS39dnAndSall1DHS40dn~dCTCFinICR	BS29080A	0.165	0.417	7.219	31.094	1.026	0.484	PASS
Bl6/C_PL347(Igf2_1_4)_20250421_E02	EnhancerCluster_Igf2_Sox2DHS24andSall1DHS39dnAndSall1DHS40dn~dCTCFinICR	BS29081A	0.201	0.313	6.68	16.359	1.059	0.504	PASS
Bl6/C_PL347(Igf2_1_4)_20250421_E03	EnhancerCluster_Igf2_Sox2DHS24andSall1DHS39dnAndSall1DHS40dn~dCTCFinICR	BS29082A	0.191	0.319	5.977	17.297	1.045	0.509	PASS
Bl6/C_PL345(Igf2_1_4)_20250912_D02	EnhancerCluster_Igf2_Sox2DHS24andSall1DHS52dnAndSall1DHS53dn~dCTCFinICR	BS29922A	0	0.017	1.878	17.906	0.993	0.5	PASS
Bl6/C_PL345(Igf2_1_4)_20250912_D06	EnhancerCluster_Igf2_Sox2DHS24andSall1DHS52dnAndSall1DHS53dn~dCTCFinICR	BS29923A	0.017	0.034	1.464	16.062	1.004	0.522	PASS
Bl6/C_PL345(Igf2_1_4)_20250912_D09	EnhancerCluster_Igf2_Sox2DHS24andSall1DHS52dnAndSall1DHS53dn~dCTCFinICR	BS29924A	1.113	0.075	1.736	18.141	0.946	0.512	PASS
Bl6/C_PL345(Igf2_1_4)_20250912_D10	EnhancerCluster_Igf2_Sox2DHS24andSall1DHS52dnAndSall1DHS53dn~dCTCFinICR	BS29925A	0.296	0.944	1.608	20.5	0.942	0.491	PASS
Bl6/C_PL345(Igf2_1_4)_20250912_D11	EnhancerCluster_Igf2_Sox2DHS24andSall1DHS52dnAndSall1DHS53dn~dCTCFinICR	BS29926A	0.282	0.046	2.191	20.656	1.006	0.507	PASS
Bl6/C_PL342(Igf2_1_4)_20250912_B07	EnhancerCluster_Igf2_Sox2DHS23andSox2DHS24~dCTCFinICR	BS29916A	0.017	0.029	3.156	15.969	1.018	0.515	PASS
Bl6/C_PL342(Igf2_1_4)_20250912_B12	EnhancerCluster_Igf2_Sox2DHS23andSox2DHS24~dCTCFinICR	BS29918A	0	0.023	5.531	23.438	0.997	0.509	PASS
Bl6/C_PL342(Igf2_1_4)_20250912_C02	EnhancerCluster_Igf2_Sox2DHS23andSox2DHS24~dCTCFinICR	BS29919A	0	0.011	2.539	15.266	1.012	0.502	PASS
Bl6/C_PL342(Igf2_1_4)_20250912_C03	EnhancerCluster_Igf2_Sox2DHS23andSox2DHS24~dCTCFinICR	BS29920A	0	0	2.869	13.648	1.023	0.513	PASS
Bl6/C_PL343(Igf2_1_4)_20250421_A01	EnhancerCluster_Igf2_Sox2DHS23toDHS26~dCTCFinICR	BS29061A	0.033	0.221	2.83	36.562	0.981	0.485	PASS
Bl6/C_PL343(Igf2_1_4)_20250421_A06	EnhancerCluster_Igf2_Sox2DHS23toDHS26~dCTCFinICR	BS29064A	0.403	1.679	1.275	31.391	0.995	0.48	PASS
Bl6/C_PL343(Igf2_1_4)_20250421_B01	EnhancerCluster_Igf2_Sox2DHS23toDHS26~dCTCFinICR	BS29068A	0	0.122	2.025	26.531	0.989	0.494	PASS
Bl6/C_PL341(Igf2_1_4)_20250912_A01	EnhancerCluster_Igf2_Sox2DHS24~dCTCFinICR	BS29911A	0.017	0.017	1.23	12.992	1.017	0.506	PASS
Bl6/C_PL341(Igf2_1_4)_20250912_A06	EnhancerCluster_Igf2_Sox2DHS24~dCTCFinICR	BS29913A	1.561	0.103	1.452	13.25	0.943	0.504	PASS
Bl6/C_PL341(Igf2_1_4)_20250912_A08	EnhancerCluster_Igf2_Sox2DHS24~dCTCFinICR	BS29914A	0.033	0.069	2.086	14.047	1.026	0.518	PASS
Bl6/C_PL341(Igf2_1_4)_20250912_A10	EnhancerCluster_Igf2_Sox2DHS24~dCTCFinICR	BS29915A	0.814	0.091	3.678	13.32	0.997	0.526	PASS
