## Supplementary material for "Synthetic genomic dissection of enhancer context sensitivity and synergy": Table S13

Clone.ID	Sample.ID	KmerGenotype	KmerSupport	KmerConfounder
BL6/C_Pair_pool1(Sox2_6_7)_20230508_D01	BS21275A	EnhancerCluster_Pair_Sox2DHS23andSox2DHS24	Sox2_24R=3.0,23_24=4.0	NA
BL6/C_Pair_pool1(Sox2_6_7)_20230508_D05	BS21277A	EnhancerCluster_Pair_Sox2DHS23andNanogDHS48up	Sox2_23L=5.0,Nanog_48R=3.0,23_Nanog-48=8.0	NA
BL6/C_Pair_pool1(Sox2_6_7)_20230508_D06	BS21279A	EnhancerCluster_Pair_Sox2DHS23andNanogDHS58dn	Sox2_23L=1.0,23_Nanog+58=2.0	NA
BL6/C_Pair_pool1(Sox2_6_7)_20230508_D09	BS21281A	EnhancerCluster_Pair_Sox2DHS23andNanogDHS48up	Sox2_23L=5.0,Nanog_48R=5.0,23_Nanog-48=13.0	NA
BL6/C_Pair_pool1(Sox2_6_7)_20230508_E01	BS21282A	EnhancerCluster_Pair_Sox2DHS24andNanogDHS57dn	Sox2_24L=2.0,Nanog_57R=3.0,24_Nanog+57=1.0	NA
BL6/C_Pair_pool1(Sox2_6_7)_20230508_E02	BS21283A	EnhancerCluster_Pair_Sox2DHS24andNanogDHS57dn	Sox2_24L=1.0,Nanog_57R=5.0,24_Nanog+57=3.0	NA
BL6/C_Pair_pool1(Sox2_6_7)_20230508_E03	BS21284A	EnhancerCluster_Pair_Sox2DHS23andNanogDHS55dn	Sox2_23L=3.0,Nanog_55R=2.0,23_Nanog+55=3.0	NA
BL6/C_Pair_pool1(Sox2_6_7)_20230508_E06	BS21285A	EnhancerCluster_Pair_Sox2DHS23andNanogDHS48up	Nanog_48R=2.0,23_Nanog-48=1.0	Sox2_24R=1.0
BL6/C_Pair_pool1(Sox2_6_7)_20230508_E08	BS21286A	EnhancerCluster_Pair_Sox2DHS19extAndSox2DHS24	Sox2_19L=4.0,Sox2_24R=3.0,19ext_24=5.0	NA
BL6/C_Pair_pool1(Sox2_6_7)_20230508_E09	BS21287A	EnhancerCluster_Pair_Sox2DHS24andNanogDHS55dn	Sox2_24L=4.0,Nanog_55R=4.0,24_Nanog+55=1.0	NA
BL6/C_Pair_pool1(Sox2_6_7)_20230508_E10	BS21288A	EnhancerCluster_Pair_Sox2DHS23andNanogDHS55dn	Sox2_23L=4.0,Nanog_55R=2.0,23_Nanog+55=4.0	NA
BL6/C_Pair_pool1(Sox2_6_7)_20230508_E11	BS21289A	EnhancerCluster_Pair_Sox2DHS19extAndSox2DHS24	Sox2_19L=3.0,Sox2_24R=2.0,19ext_24=4.0	NA
BL6/C_Pair_pool1(Sox2_6_7)_20230508_F10	BS21290A	EnhancerCluster_Pair_Sox2DHS24andNanogDHS55dn	Sox2_24L=7.0,Nanog_55R=8.0,24_Nanog+55=11.0	NA
BL6/C_Pair_pool1(Sox2_6_7)_20230508_G03	BS21292A	EnhancerCluster_Pair_Sox2DHS24andNanogDHS55dn	Sox2_24L=2.0,Nanog_55R=1.0,24_Nanog+55=1.0	23_Nanog-48=1.0
BL6/C_Pair_pool1(Sox2_6_7)_20230508_G10	BS21295A	EnhancerCluster_Pair_Sox2DHS23andNanogDHS58dn	Sox2_23L=3.0,Nanog_58R=6.0,23_Nanog+58=6.0	NA
BL6/C_Pair_pool1(Sox2_6_7)_20230508_H04	BS21296A	EnhancerCluster_Pair_Sox2DHS24andNanogDHS48up	Sox2_24L=1.0,Nanog_48R=2.0,24_Nanog-48=6.0	NA
BL6/C_Pair_pool1(Sox2_6_7)_20230508_H05	BS21297A	EnhancerCluster_Pair_Sox2DHS24andNanogDHS48up	Nanog_48R=3.0,24_Nanog-48=1.0	NA
BL6/C_Pair_pool1(Sox2_6_7)_20230508_H09	BS21299A	EnhancerCluster_Pair_Sox2DHS24andNanogDHS48up	Sox2_24L=3.0,Nanog_48R=5.0,24_Nanog-48=5.0	NA
BL6/C_PL201(Sox2_6_7)_20230112_H01	BS19712A	EnhancerCluster_HPRT1Rspacer_Sox2DHS23toSox2DHS24_570_-	570-BSWI_24=10.0,23_BSWI570-=9.0	NA
BL6/C_PL201(Sox2_6_7)_20230112_H02	BS19713A	EnhancerCluster_HPRT1Rspacer_Sox2DHS23toSox2DHS24_570_-	570-BSWI_24=10.0,23_BSWI570-=12.0	NA
BL6/C_PL201(Sox2_6_7)_20230112_H03	BS19714A	EnhancerCluster_HPRT1Rspacer_Sox2DHS23toSox2DHS24_570_-	570-BSWI_24=24.0,23_BSWI570-=28.0	NA
BL6/C_PL201(Sox2_6_7)_20230112_H04	BS19715A	EnhancerCluster_HPRT1Rspacer_Sox2DHS23toSox2DHS24_570_-	570-BSWI_24=12.0,23_BSWI570-=10.0	NA
BL6/C_PL201(Sox2_6_7)_20230112_H05	BS19716A	EnhancerCluster_HPRT1Rspacer_Sox2DHS23toSox2DHS24_570_-	570-BSWI_24=19.0,23_BSWI570-=9.0	NA
BL6/C_PL201(Sox2_6_7)_20230112_H06	BS19717A	EnhancerCluster_HPRT1Rspacer_Sox2DHS23toSox2DHS24_570_-	570-BSWI_24=15.0,23_BSWI570-=10.0	NA
Bl6/C_PL202(Sox2_6_7)_20230327_D07	BS20947A	EnhancerCluster_HPRT1Rspacer_Sox2DHS23toSox2DHS24_0_.	23_BSWI_24=12.0	NA
BL6/C_PL203(Sox2_6_7)_20230324_A07	BS20702A	EnhancerCluster_Single_Sox2DHS23	Sox2_23L=14.0,Sox2_23R=13.0	Nanog_47R=1.0
BL6/C_PL203(Sox2_6_7)_20230324_B09	BS20717A	EnhancerCluster_Pair_2xSox2DHS23	Sox2_23L=25.0,Sox2_23R=12.0,Sox2_2x23=24.0	23_Nanog-47=2.0
BL6/C_PL204(Sox2_6_7)_20230324_B05	BS20713A	EnhancerCluster_Single_Sox2DHS24	Sox2_24L=13.0,Sox2_24R=8.0	NA
BL6/C_PL204(Sox2_6_7)_20230324_B06	BS20714A	EnhancerCluster_Single_Sox2DHS24	Sox2_24L=15.0,Sox2_24R=4.0	Sox2_2x23=1.0
BL6/C_PL210(Sox2_6_7)_20230324_C07	BS20728A	EnhancerCluster_Pair_Sox2DHS23andSox2DHS24	Sox2_23L=14.0,Sox2_24R=13.0,23_24=34.0	NA
BL6/C_PL211(Sox2_6_7)_20230324_B01	BS20709A	EnhancerCluster_Pair_Sox2DHS23andNanogDHS47up	Sox2_23L=16.0,Nanog_47R=15.0,23_Nanog-47=22.0	NA
BL6/C_PL211(Sox2_6_7)_20230324_B07	BS20715A	EnhancerCluster_Pair_Sox2DHS23andNanogDHS47up	Sox2_23L=6.0,Nanog_47R=6.0,23_Nanog-47=4.0	23_24=1.0
BL6/C_PL211(Sox2_6_7)_20230324_B12	BS20720A	EnhancerCluster_Pair_Sox2DHS23andNanogDHS47up	Sox2_23L=13.0,Nanog_47R=14.0,23_Nanog-47=26.0	NA
BL6/C_PL222(Sox2_6_7)_20230324_B02	BS20710A	EnhancerCluster_Pair_2xSox2DHS23	Sox2_23L=11.0,Sox2_23R=16.0,Sox2_2x23=20.0	NA
BL6/C_PL222(Sox2_6_7)_20230324_B04	BS20712A	EnhancerCluster_Pair_2xSox2DHS23	Sox2_23L=14.0,Sox2_23R=12.0,Sox2_2x23=10.0	NA
BL6/C_PL222(Sox2_6_7)_20230324_B10	BS20718A	EnhancerCluster_Pair_2xSox2DHS23	Sox2_23L=10.0,Sox2_23R=14.0,Sox2_2x23=17.0	NA
BL6/C_PL223(Sox2_6_7)_20230324_D02	BS20736A	EnhancerCluster_TF_Sox2DHS23andDHS24~dESRRB	Sox2_23L=9.0,Sox2_24R=16.0,Sox2_dESRRB=20.0,23_24=23.0	NA
BL6/C_PL223(Sox2_6_7)_20230324_D06	BS20741A	EnhancerCluster_TF_Sox2DHS23andDHS24~dESRRB	Sox2_23L=33.0,Sox2_24R=17.0,Sox2_dESRRB=32.0,23_24=43.0	Sox2_dESSRA=1.0
BL6/C_PL223(Sox2_6_7)_20230324_D07	BS20742A	EnhancerCluster_TF_Sox2DHS23andDHS24~dESRRB	Sox2_23L=27.0,Sox2_24R=20.0,Sox2_dESRRB=33.0,23_24=32.0	NA
BL6/C_PL224(Sox2_6_7)_20230324_F03	BS20764A	EnhancerCluster_TF_Sox2DHS23andDHS24~dNuclearreceptorAndSOX	Sox2_23L=21.0,Sox2_24R=9.0,Sox2_dNR=12.0,23_24=19.0	NA
BL6/C_PL227(Sox2_6_7)_20230324_D03	BS20737A	EnhancerCluster_TF_Sox2DHS23andDHS24~dESRRAandESRRB	Sox2_23L=17.0,Sox2_24R=14.0,Sox2_dESRRB=16.0,Sox2_dESSRA=18.0,23_24=21.0	NA
BL6/C_PL227(Sox2_6_7)_20230324_D05	BS20740A	EnhancerCluster_TF_Sox2DHS23andDHS24~dESRRAandESRRB	Sox2_23L=18.0,Sox2_24R=13.0,Sox2_dESRRB=18.0,Sox2_dESSRA=23.0,23_24=19.0	NA
BL6/C_PL227(Sox2_6_7)_20230324_D08	BS20743A	EnhancerCluster_TF_Sox2DHS23andDHS24~dESRRAandESRRB	Sox2_23L=17.0,Sox2_24R=16.0,Sox2_dESRRB=30.0,Sox2_dESSRA=21.0,23_24=25.0	NA
BL6/C_PL228(Sox2_6_7)_20230324_D04	BS20738A	EnhancerCluster_TF_Sox2DHS23andDHS24~dESRRBandForkhead	Sox2_23L=13.0,Sox2_24R=5.0,Sox2_dESRRB=7.0,Sox2_dFH=7.0,23_24=6.0	NA
BL6/C_PL228(Sox2_6_7)_20230324_E01	BS20749A	EnhancerCluster_TF_Sox2DHS23andDHS24~dESRRBandForkhead	Sox2_23L=14.0,Sox2_24R=6.0,Sox2_dESRRB=20.0,Sox2_dFH=16.0,23_24=29.0	NA
BL6/C_PL228(Sox2_6_7)_20230324_E04	BS20752A	EnhancerCluster_TF_Sox2DHS23andDHS24~dESRRBandForkhead	Sox2_23L=23.0,Sox2_24R=11.0,Sox2_dESRRB=28.0,Sox2_dFH=21.0,23_24=11.0	NA
BL6/C_PL230(Sox2_6_7)_20230324_D11	BS20746A	EnhancerCluster_TF_Sox2DHS23andDHS24~dESRRAandForkhead	Sox2_23L=10.0,Sox2_24R=10.0,Sox2_dESSRA=14.0,Sox2_dFH=15.0,23_24=16.0	NA
BL6/C_PL230(Sox2_6_7)_20230324_F10	BS20771A	EnhancerCluster_TF_Sox2DHS23andDHS24~dESRRAandForkhead	Sox2_23L=21.0,Sox2_24R=16.0,Sox2_dESSRA=15.0,Sox2_dFH=8.0,23_24=20.0	NA
BL6/C_PL230(Sox2_6_7)_20230324_G08	BS20782A	EnhancerCluster_TF_Sox2DHS23andDHS24~dESRRAandForkhead	Sox2_23L=17.0,Sox2_24R=20.0,Sox2_dESSRA=26.0,Sox2_dFH=18.0,23_24=30.0	NA
BL6/C_PL231(Sox2_6_7)_20230324_G09	BS20783A	EnhancerCluster_TF_Sox2DHS23andDHS24~dESRRBandESRRAandForkhead	Sox2_23L=21.0,Sox2_24R=14.0,Sox2_dESRRB=16.0,Sox2_dESSRA=20.0,Sox2_dFH=19.0,23_24=30.0	NA
BL6/C_PL233(Sox2_6_7)_20230324_H02	BS20789A	EnhancerCluster_Single_Sox2DHS19ext	Sox2_19L=11.0,Sox2_19R=15.0	NA
BL6/C_PL233(Sox2_6_7)_20230324_H03	BS20790A	EnhancerCluster_Single_Sox2DHS19ext	Sox2_19L=12.0,Sox2_19R=13.0	NA
BL6/C_PL233(Sox2_6_7)_20230324_H04	BS20791A	EnhancerCluster_Single_Sox2DHS19ext	Sox2_19L=7.0,Sox2_19R=6.0	NA
Bl6/C_PL290(Sox2_6_7)_20231011_A01	BS23732A	EnhancerCluster_Single_Sall1DHS39dnAndSall1DHS40dn	Sall1_39R=8.0,UNSL_Sall1-40=35.0	19ext_24=1.0,23_24=2.0,24_Sall1-28=2.0,23_dHOXC11toTFAP2=1.0
Bl6/C_PL290(Sox2_6_7)_20231011_A02	BS23733A	EnhancerCluster_TF_Sox2DHS23andSox2DHS24~2xNuclearreceptorandSoxF	Sox2_23L=17.0,Sox2_24R=9.0,Sox2_NRF=37.0,23_24=26.0	NA
Bl6/C_PL290(Sox2_6_7)_20231011_A03	BS23734A	EnhancerCluster_TF_Sox2DHS23andSox2DHS24~2xNuclearreceptorandSoxF	Sox2_23L=21.0,Sox2_24R=3.0,Sox2_NRF=23.0,23_24=28.0	NA
Bl6/C_PL290(Sox2_6_7)_20231011_A06	BS23735A	EnhancerCluster_Pair_Sox2DHS24andSall1DHS39dnAndSall1DHS40dn	Sox2_24L=11.0,Sall1_39R=3.0,24_Sall1-40=18.0	23_dZIC3=2.0,23_dHOXC11toTFAP2=1.0
Bl6/C_PL290(Sox2_6_7)_20231011_A07	BS23736A	EnhancerCluster_Single_Sall1DHS39dnAndSall1DHS40dn	Sall1_39R=10.0,UNSL_Sall1-40=27.0	Sox2_23L=1.0,Sox2_NRC=2.0,24_Sall1-28=1.0
Bl6/C_PL290(Sox2_6_7)_20231011_B12	BS23745A	EnhancerCluster_Single_Prdm14DHS52dn	Prdm14_52R=6.0,UNSL_Prdm14+52=5.0	Sox2_23L=1.0,Sall1_39R=2.0,24_Sall1-42=1.0,23_dHOXC11toTFAP2=4.0,UNSL_Sall1-28=1.0
Bl6/C_PL290(Sox2_6_7)_20231011_C02	BS23747A	EnhancerCluster_Single_Prdm14DHS52dn	Prdm14_52R=12.0,UNSL_Prdm14+52=8.0	Sox2_23L=1.0,19ext_24=1.0
Bl6/C_PL290(Sox2_6_7)_20231011_C10	BS23753A	EnhancerCluster_Pair_Sox2DHS24andSall1DHS39dnAndSall1DHS40dn	Sox2_24L=8.0,Sall1_39R=12.0,24_Sall1-40=58.0	Sox2_19del=2.0
Bl6/C_PL290(Sox2_6_7)_20231011_C12	BS23755A	EnhancerCluster_Pair_Sox2DHS24andSall1DHS27dnAndSall1DHS28dn	Sox2_24L=11.0,Sall1_27R=37.0,24_Sall1-28=55.0	Sox2_24R=1.0,23_Sall1-37=2.0,UNSL_Sall1-40=1.0
Bl6/C_PL290(Sox2_6_7)_20231011_E03	BS23765A	EnhancerCluster_Pair_Sox2DHS24andSall1DHS39dnAndSall1DHS40dn	Sox2_24L=32.0,Sall1_39R=19.0,24_Sall1-40=61.0	Sox2_19del=1.0,Sox2_23L=1.0,Sox2_NRC=1.0,Sall1_46R=1.0,23_dFox1=2.0
Bl6/C_PL299(Sox2_6_7)_20231011_E10	BS23769A	EnhancerCluster_Pair_Sox2DHS24andSall1DHS32dn	Sox2_24L=14.0,Sall1_32R=31.0	23_dZIC3=1.0
Bl6/C_PL299(Sox2_6_7)_20231011_E11	BS23770A	EnhancerCluster_TF_Sox2DHS23andDHS24~dNuclearreceptorAndSOX	Sox2_23L=28.0,Sox2_24R=13.0,Sox2_dNR=49.0,23_24=25.0	24_Sall1-37=1.0,23_dHOXC11toTFAP2=2.0
Bl6/C_PL299(Sox2_6_7)_20231011_F07	BS23774A	EnhancerCluster_Pair_Sox2DHS24andSall1DHS36dnAndSall1DHS37dn	Sox2_24L=27.0,Sall1_36R=18.0,24_Sall1-37=42.0	Sall1_32R=1.0,23_dHOXC11toTFAP2=2.0
Bl6/C_PL299(Sox2_6_7)_20231011_G05	BS23778A	EnhancerCluster_Pair_Sox2DHS24andSall1DHS36dnAndSall1DHS37dn	Sox2_24L=9.0,Sall1_36R=21.0,24_Sall1-37=33.0	NA
Bl6/C_PL299(Sox2_6_7)_20231011_H05	BS23787A	EnhancerCluster_Pair_Sox2DHS24andPrdm14DHS52dn	Sox2_24L=20.0,Prdm14_52R=14.0,24_Prdm14+52=16.0	23_dZIC3=1.0
Bl6/C_PL313(Sox2_6_7)_20231220_A01	BS24861A	EnhancerCluster_Pair_Sox2DHS23andSall1DHS52dnAndSall1DHS53dn	Sox2_23L=1.0,Sall1_53R=20.0,23_Sall1-53=25.0	NA
Bl6/C_PL313(Sox2_6_7)_20231220_A02	BS24862A	EnhancerCluster_Pair_Sox2DHS23andSall1DHS52dnAndSall1DHS53dn	Sox2_23L=6.0,Sall1_53R=9.0,23_Sall1-53=11.0	NA
Bl6/C_PL313(Sox2_6_7)_20231220_A05	BS24863A	EnhancerCluster_Pair_Sox2DHS23andSall1DHS36dnAndSall1DHS37dn	Sox2_23L=16.0,Sall1_36R=19.0,23_Sall1-37=45.0	NA
Bl6/C_PL313(Sox2_6_7)_20231220_A06	BS24864A	EnhancerCluster_Pair_Sox2DHS23andSall1DHS39dnAndSall1DHS40dn	Sox2_23L=2.0,Sall1_39R=3.0,23_Sall1-40=19.0	NA
Bl6/C_PL313(Sox2_6_7)_20231220_A08	BS24865A	EnhancerCluster_Pair_Sox2DHS23andSall1DHS32dn	Sox2_23L=2.0,Sall1_32R=13.0,23_Sall1-32=9.0	NA
Bl6/C_PL313(Sox2_6_7)_20231220_A10	BS24866A	EnhancerCluster_Pair_Sox2DHS23andSall1DHS39dnAndSall1DHS40dn	Sox2_23L=2.0,Sall1_39R=2.0,23_Sall1-40=20.0	NA
Bl6/C_PL313(Sox2_6_7)_20231220_A11	BS24867A	EnhancerCluster_TF_Sox2DHS24~2xNuclearreceptorandSoxE	Sox2_24L=5.0,Sox2_24R=2.0,Sox2_NRE=14.0	NA
Bl6/C_PL313(Sox2_6_7)_20231220_A12	BS24868A	EnhancerCluster_Pair_Sox2DHS24andPrdm14DHS52dn	Sox2_24L=4.0,Prdm14_52R=6.0,24_Prdm14+52=8.0	NA
Bl6/C_PL313(Sox2_6_7)_20231220_B03	BS24869A	EnhancerCluster_Pair_Sox2DHS24andSall1DHS46dn	Sox2_24L=3.0,Sall1_46R=11.0,24_Sall1-46=15.0	24_Sall1-42=1.0
Bl6/C_PL313(Sox2_6_7)_20231220_B04	BS24870A	EnhancerCluster_Pair_Sox2DHS23andSall1DHS42dn	Sox2_23L=3.0,Sall1_42R=4.0,23_Sall1-42=4.0	NA
Bl6/C_PL313(Sox2_6_7)_20231220_B07	BS24872A	EnhancerCluster_Pair_Sox2DHS23andSall1DHS46dn	Sox2_23L=5.0,Sall1_46R=7.0,23_Sall1-46=14.0	23_Sall1-40=1.0
Bl6/C_PL313(Sox2_6_7)_20231220_B08	BS24873A	EnhancerCluster_Pair_Sox2DHS23andSall1DHS36dnAndSall1DHS37dn	Sox2_23L=5.0,Sall1_36R=5.0,23_Sall1-37=8.0	NA
Bl6/C_PL313(Sox2_6_7)_20231220_B10	BS24874A	EnhancerCluster_Pair_Sox2DHS24andSall1DHS46dn	Sox2_24L=2.0,Sall1_46R=10.0,24_Sall1-46=14.0	NA
Bl6/C_PL313(Sox2_6_7)_20231220_B11	BS24875A	EnhancerCluster_Pair_Sox2DHS23andSall1DHS42dn	Sox2_23L=1.0,Sall1_42R=4.0,23_Sall1-42=7.0	NA
Bl6/C_PL313(Sox2_6_7)_20231220_C01	BS24877A	EnhancerCluster_Pair_Sox2DHS24andPrdm14DHS52dn	Sox2_24L=4.0,Prdm14_52R=12.0,24_Prdm14+52=5.0	NA
Bl6/C_PL313(Sox2_6_7)_20231220_C03	BS24878A	EnhancerCluster_Pair_Sox2DHS24andSall1DHS42dn	Sox2_24L=6.0,Sall1_42R=4.0,24_Sall1-42=24.0	NA
Bl6/C_PL313(Sox2_6_7)_20231220_C06	BS24881A	EnhancerCluster_Pair_Sox2DHS23andSall1DHS27dnAndSall1DHS28dn	Sox2_23L=6.0,Sall1_27R=13.0,23_Sall1-28=12.0	Sall1_53R=1.0
Bl6/C_PL313(Sox2_6_7)_20231220_C10	BS24883A	EnhancerCluster_Pair_Sox2DHS23andSall1DHS32dn	Sox2_23L=4.0,Sall1_32R=9.0,23_Sall1-32=13.0	NA
Bl6/C_PL313(Sox2_6_7)_20231220_D07	BS24888A	EnhancerCluster_Pair_Sox2DHS23andSall1DHS27dnAndSall1DHS28dn	Sox2_23L=8.0,Sall1_27R=5.0,23_Sall1-28=12.0	NA
Bl6/C_PL313(Sox2_6_7)_20231220_D08	BS24889A	EnhancerCluster_Pair_Sox2DHS24andSall1DHS46dn	Sox2_24L=2.0,Sall1_46R=5.0,24_Sall1-46=18.0	NA
Bl6/C_PL313(Sox2_6_7)_20231220_D12	BS24892A	EnhancerCluster_TF_Sox2DHS24~2xNuclearreceptorandSoxE	Sox2_24L=1.0,Sox2_24R=2.0,Sox2_NRE=3.0	NA
Bl6/C_PL313(Sox2_6_7)_20231220_E03	BS24893A	EnhancerCluster_Pair_Sox2DHS24andSall1DHS46dn	Sox2_24L=1.0,Sall1_46R=8.0,24_Sall1-46=5.0	NA
Bl6/C_PL313(Sox2_6_7)_20231220_E04	BS24894A	EnhancerCluster_Pair_Sox2DHS24andSall1DHS42dn	Sox2_24L=3.0,Sall1_42R=1.0,24_Sall1-42=16.0	NA
Bl6/C_PL313(Sox2_6_7)_20231220_E06	BS24896A	EnhancerCluster_Pair_Sox2DHS23andSall1DHS46dn	Sox2_23L=14.0,Sall1_46R=12.0,23_Sall1-46=37.0	NA
Bl6/C_PL313(Sox2_6_7)_20231220_G03	BS24911A	EnhancerCluster_Pair_Sox2DHS23andSall1DHS27dnAndSall1DHS28dn	Sox2_23L=6.0,Sall1_27R=13.0,23_Sall1-28=23.0	NA
Bl6/C_PL313(Sox2_6_7)_20231220_H06	BS24919A	EnhancerCluster_Pair_Sox2DHS24andSall1DHS46dn	Sox2_24L=4.0,Sall1_46R=16.0,24_Sall1-46=32.0	Sox2_24R=1.0,24_Sall1-37=2.0
Bl6/C_PL316(Sox2_6_7)_20250912_H02	BS29938A	EnhancerCluster_HPRT1Rspacer_Sox2DHS24~AvrII~Sox2DHS26	Sox2_24L=4.0,Sox2_26R=3.0,24_AvrII_26=2.0,24_AvrII=6.0,AvrII_26=3.0	NA
Bl6/C_PL316(Sox2_6_7)_20250912_H05	BS29939A	EnhancerCluster_HPRT1Rspacer_Sox2DHS24~AvrII~Sox2DHS26	Sox2_24L=4.0,Sox2_26R=3.0,24_AvrII_26=3.0,24_AvrII=2.0,AvrII_26=6.0	NA
Bl6/C_PL316(Sox2_6_7)_20250912_H07	BS29941A	EnhancerCluster_HPRT1Rspacer_Sox2DHS24~AvrII~Sox2DHS26	Sox2_24L=3.0,Sox2_26R=4.0,24_AvrII_26=3.0,24_AvrII=1.0,AvrII_26=3.0	NA
Bl6/C_PL316(Sox2_6_7)_20250912_H10	BS29942A	EnhancerCluster_HPRT1Rspacer_Sox2DHS24~AvrII~Sox2DHS26	Sox2_24L=2.0,Sox2_26R=5.0,24_AvrII_26=3.0,24_AvrII=2.0,AvrII_26=2.0	NA
Bl6/C_PL322(Sox2_6_7)_20240112_D09	BS25421A	EnhancerCluster_HPRT1RnoCpGspacer_Sox2DHS24andSox2DHS26_53_+	Sox2_24L=11.0,24_AvrII53+=21.0,Sox2_26R=16.0,24_AvrII=21.0,AvrII_26=21.0,AvrII53+_26=21.0	NA
Bl6/C_PL322(Sox2_6_7)_20240112_D10	BS25422A	EnhancerCluster_HPRT1RnoCpGspacer_Sox2DHS24andSox2DHS26_53_+	Sox2_24L=24.0,24_AvrII53+=49.0,Sox2_26R=39.0,24_AvrII=42.0,AvrII_26=58.0,AvrII53+_26=54.0	NA
Bl6/C_PL322(Sox2_6_7)_20240112_F11	BS25435A	EnhancerCluster_HPRT1RnoCpGspacer_Sox2DHS24andSox2DHS26_53_-	Sox2_24L=19.0,24_AvrII53-=33.0,Sox2_26R=30.0,24_AvrII=36.0,AvrII_26=32.0,AvrII53-_26=30.0	NA
Bl6/C_PL322(Sox2_6_7)_20240112_H05	BS25443A	EnhancerCluster_HPRT1RnoCpGspacer_Sox2DHS24andSox2DHS26_53_-	Sox2_24L=18.0,24_AvrII53-=29.0,Sox2_26R=26.0,24_AvrII=28.0,AvrII_26=29.0,AvrII53-_26=26.0	NA
Bl6/C_PL359(Sox2_6_7)_20250418_F06	BS29041A	EnhancerCluster_HPRT1Rspacer_Sox2DHS24~AvrII~Sox2DHS26	Sox2_24L=17.0,Sox2_26R=18.0,24_AvrII_26=20.0,24_AvrII=17.0,AvrII_26=22.0	NA
Bl6/C_Sall1_Single~Pair_pool1(Sox2_6_7)_20230804_A02	BS22846A	EnhancerCluster_Pair_Sox2DHS24andSall1DHS36dnAndSall1DHS37dn	Sox2_24L=2.0,Sall1_36R=4.0,24_Sall1-37=11.0	23_dHOXC11toTFAP2=4.0
Bl6/C_Sall1_Single~Pair_pool1(Sox2_6_7)_20230804_A03	BS22847A	EnhancerCluster_Single_Sall1DHS46dn	Sall1_46R=2.0,UNSL_Sall1-46=3.0	Sox2_23L=1.0,23_dFox1=1.0,23_dZIC3=1.0
Bl6/C_Sall1_Single~Pair_pool1(Sox2_6_7)_20230804_A05	BS22848A	EnhancerCluster_Single_Sall1DHS46dn	Sall1_46R=2.0,UNSL_Sall1-46=7.0	Sox2_NRE=1.0,24_Sall1-37=2.0,23_dFox1=2.0,23_dZIC3=1.0,23_dHOXC11toTFAP2=4.0
Bl6/C_Sall1_Single~Pair_pool1(Sox2_6_7)_20230804_A06	BS22849A	EnhancerCluster_Single_Sall1DHS52dnAndSall1DHS53dn	Sall1_53R=5.0,UNSL_Sall1-53=3.0	Nanog_48R=1.0,23_dZIC3=1.0,UNSL_Sall1-42_SNV=1.0
Bl6/C_Sall1_Single~Pair_pool1(Sox2_6_7)_20230804_A09	BS22851A	EnhancerCluster_Single_NanogDHS48up	Nanog_48R=8.0,UNSL_Nanog-48=4.0	Sox2_23L=1.0,Sox2_24L=1.0,23_dHOXC11toTFAP2=2.0
Bl6/C_Sall1_Single~Pair_pool1(Sox2_6_7)_20230804_A10	BS22852A	EnhancerCluster_TF_Sox2DHS23andSox2DHS24~2xNuclearreceptorandSoxE	Sox2_23L=5.0,Sox2_24R=4.0,Sox2_NRE=25.0,23_24=6.0	Nanog_48R=1.0
Bl6/C_Sall1_Single~Pair_pool1(Sox2_6_7)_20230804_B01	BS22855A	EnhancerCluster_Single_NanogDHS48up	Nanog_48R=7.0,UNSL_Nanog-48=4.0	Sall1_53R=1.0,24_Sall1-53=1.0,23_dZIC3=1.0
Bl6/C_Sall1_Single~Pair_pool1(Sox2_6_7)_20230804_B05	BS22856A	EnhancerCluster_Single_NanogDHS48up	Nanog_48R=6.0,UNSL_Nanog-48=6.0	Sox2_NRE=1.0,23_dFox1=3.0,23_dZIC3=1.0,23_dHOXC11toTFAP2=3.0
Bl6/C_Sall1_Single~Pair_pool1(Sox2_6_7)_20230804_B09	BS22858A	EnhancerCluster_Single_NanogDHS48up	Nanog_48R=9.0,UNSL_Nanog-48=8.0	Sox2_24R=3.0,Sox2_dNR=2.0,24_Sall1-53=1.0,23_dZIC3=1.0,23_dHOXC11toTFAP2=2.0
Bl6/C_Sall1_Single~Pair_pool1(Sox2_6_7)_20230804_B12	BS22859A	EnhancerCluster_Single_Sall1DHS42dn	Sall1_42R=3.0,UNSL_Sall1-42_SNV=7.0	Sox2_23R=1.0,Sox2_24L=1.0,UNSL_Sall1-40=1.0
Bl6/C_Sall1_Single~Pair_pool1(Sox2_6_7)_20230804_C07	BS22861A	EnhancerCluster_Single_Sall1DHS42dn	Sall1_42R=2.0,UNSL_Sall1-42_SNV=4.0	Sox2_19L=1.0,Sox2_NRE=2.0,24_Sall1-28=3.0,23_dHOXC11toTFAP2=6.0,UNSL_Sall1-40=1.0
Bl6/C_Sall1_Single~Pair_pool1(Sox2_6_7)_20230804_C09	BS22863A	EnhancerCluster_Pair_Sox2DHS24andSall1DHS32dn	Sox2_24L=6.0,Sall1_32R=2.0	Sox2_NRE=2.0,23_dZIC3=2.0,23_dHOXC11toTFAP2=2.0
Bl6/C_Sall1_Single~Pair_pool1(Sox2_6_7)_20230804_C11	BS22865A	EnhancerCluster_Pair_Sox2DHS24andSall1DHS27dnAndSall1DHS28dn	Sox2_24L=10.0,Sall1_27R=3.0,24_Sall1-28=22.0	Sox2_23L=2.0,Sox2_23R=1.0,Sox2_24R=1.0,Sox2_NRE=2.0,Sox2_NRF=1.0,Sall1_53R=1.0,24_Sall1-46=1.0,23_dFox1=1.0,23_dZIC3=2.0,23_dHOXC11toTFAP2=1.0,UNSL_Sall1-40=1.0
Bl6/C_Sall1_Single~Pair_pool1(Sox2_6_7)_20230804_C12	BS22866A	EnhancerCluster_Single_Sall1DHS52dnAndSall1DHS53dn	Sall1_53R=7.0,UNSL_Sall1-53=6.0	Sox2_NRE=1.0,23_dZIC3=2.0,23_dHOXC11toTFAP2=2.0
Bl6/C_Sall1_Single~Pair_pool1(Sox2_6_7)_20230804_D01	BS22867A	EnhancerCluster_Single_Sall1DHS52dnAndSall1DHS53dn	Sall1_53R=7.0,UNSL_Sall1-53=6.0	Sox2_24L=1.0,Sox2_NRE=3.0,24_Sall1-28=3.0,24_Sall1-37=1.0,24_Sall1-40=1.0
Bl6/C_Sall1_Single~Pair_pool2(Sox2_6_7)_20230804_E01	BS22871A	EnhancerCluster_Single_Sall1DHS32dn	Sall1_32R=4.0,UNSL_Sall1-32=10.0	Sox2_NRG=1.0,Sall1_46R=1.0,23_dFox1=1.0,UNSL_Sall1-46=1.0
Bl6/C_Sall1_Single~Pair_pool2(Sox2_6_7)_20230804_E06	BS22872A	EnhancerCluster_Pair_Sox2DHS24andSall1DHS52dnAndSall1DHS53dn	Sox2_24L=11.0,Sall1_53R=7.0,24_Sall1-53=10.0	Sox2_23L=1.0,Sox2_NRF=1.0,Sox2_NRG=8.0,Sox2_dNR=1.0,23_24=6.0,23_dZIC3=1.0,23_dHOXC11toTFAP2=1.0,UNSL_Sall1-28=2.0
Bl6/C_Sall1_Single~Pair_pool2(Sox2_6_7)_20230804_E11	BS22875A	EnhancerCluster_Single_Sall1DHS32dn	Sall1_32R=6.0,UNSL_Sall1-32=19.0	Sox2_23L=1.0,Sox2_24L=3.0,23_24=1.0,24_Sall1-53=1.0,23_dFox1=1.0,23_dZIC3=1.0,23_dHOXC11toTFAP2=3.0
Bl6/C_Sall1_Single~Pair_pool2(Sox2_6_7)_20230804_E12	BS22876A	EnhancerCluster_Single_Sall1DHS36dnAndSall1DHS37dn	Sall1_36R=8.0,UNSL_Sall1-37_SNV=13.0	Sox2_23L=2.0,Sox2_24R=1.0,Sall1_39R=1.0,24_Sall1-46=1.0,24_Sall1-53=2.0,23_dHOXC11toTFAP2=2.0,UNSL_Sall1-32=1.0
Bl6/C_Sall1_Single~Pair_pool2(Sox2_6_7)_20230804_F03	BS22877A	EnhancerCluster_Single_Sall1DHS27dnAndSall1DHS28dn	Sall1_27R=7.0,UNSL_Sall1-28=6.0	Sox2_NRE=1.0,23_24=1.0,24_Prdm14+52=1.0,24_Sall1-53=1.0,23_dFox1=1.0
Bl6/C_Sall1_Single~Pair_pool2(Sox2_6_7)_20230804_F06	BS22879A	EnhancerCluster_Single_Sall1DHS36dnAndSall1DHS37dn	Sall1_36R=4.0,UNSL_Sall1-37_SNV=10.0	Sox2_19del=1.0,Sall1_27R=1.0,UNSL_Sall1-32=1.0
Bl6/C_Sall1_Single~Pair_pool2(Sox2_6_7)_20230804_F08	BS22881A	EnhancerCluster_Single_Sall1DHS32dn	Sall1_32R=5.0,UNSL_Sall1-32=12.0	Sall1_36R=1.0
Bl6/C_Sall1_Single~Pair_pool2(Sox2_6_7)_20230804_F12	BS22886A	EnhancerCluster_TF_Sox2DHS23andSox2DHS24~2xNuclearreceptorandSoxG	Sox2_23L=16.0,Sox2_24R=11.0,Sox2_NRG=36.0,23_24=18.0	Sox2_24L=2.0,Sox2_NRF=1.0,23_dFox1=1.0,23_dZIC3=2.0,23_dHOXC11toTFAP2=2.0
Bl6/C_Sall1_Single~Pair_pool2(Sox2_6_7)_20230804_G03	BS22888A	EnhancerCluster_Single_Sall1DHS36dnAndSall1DHS37dn	Sall1_36R=9.0,UNSL_Sall1-37_SNV=6.0	Sox2_24R=1.0,Sox2_NRE=1.0,Sall1_27R=2.0,24_Sall1-28=1.0,24_Sall1-40=1.0,23_dFox1=1.0,23_dZIC3=2.0,23_dHOXC11toTFAP2=3.0
Bl6/C_Sall1_Single~Pair_pool2(Sox2_6_7)_20230804_G04	BS22889A	EnhancerCluster_Single_Sall1DHS27dnAndSall1DHS28dn	Sall1_27R=12.0,UNSL_Sall1-28=3.0	Sox2_NRE=1.0,Sox2_NRG=2.0,23_dHOXC11toTFAP2=1.0
Bl6/C_Sall1_Single~Pair_pool2(Sox2_6_7)_20230804_G06	BS22890A	EnhancerCluster_Single_Sall1DHS27dnAndSall1DHS28dn	Sall1_27R=7.0,UNSL_Sall1-28=4.0	Sox2_24L=1.0,Sall1_36R=1.0,24_Sall1-28=2.0
Bl6/C_Sall1_Single~Pair_pool2(Sox2_6_7)_20230804_G07	BS22891A	EnhancerCluster_Single_Sall1DHS32dn	Sall1_32R=9.0,UNSL_Sall1-32=15.0	Sox2_23L=1.0,Sox2_24L=1.0,23_24=1.0,23_dFox1=1.0
Bl6/C_Sall1_Single~Pair_pool2(Sox2_6_7)_20230804_G11	BS22895A	EnhancerCluster_Pair_Sox2DHS24andSall1DHS52dnAndSall1DHS53dn	Sox2_24L=7.0,Sall1_53R=7.0,24_Sall1-53=16.0	Sox2_24R=1.0,Sox2_NRF=2.0,24_Sall1-28=1.0,24_Sall1-40=1.0,23_dZIC3=1.0
Bl6/C_Sall1_Single~Pair_pool2(Sox2_6_7)_20230804_H02	BS22898A	EnhancerCluster_TF_Sox2DHS23andSox2DHS24~2xNuclearreceptorandSoxG	Sox2_23L=8.0,Sox2_24R=6.0,Sox2_NRG=13.0,23_24=11.0	Sall1_27R=1.0,24_Sall1-28=2.0,24_Sall1-46=2.0
Bl6/C_Sall1_Single~Pair_pool2(Sox2_6_7)_20230804_H05	BS22899A	EnhancerCluster_Single_Sall1DHS27dnAndSall1DHS28dn	Sall1_27R=11.0,UNSL_Sall1-28=9.0	Sox2_NRE=3.0,24_Sall1-28=5.0,23_dFox1=1.0
Bl6/C_Sall1_Single~Pair_pool2(Sox2_6_7)_20230804_H06	BS22900A	EnhancerCluster_Pair_Sox2DHS24andSall1DHS52dnAndSall1DHS53dn	Sox2_24L=14.0,Sall1_53R=7.0,24_Sall1-53=45.0	23_dHOXC11toTFAP2=1.0
BL6/C_Single_pool1(Sox2_6_7)_20230508_A02	BS21253A	EnhancerCluster_Single_NanogDHS58dn	UNSL_Nanog+58=1.0	NA
BL6/C_Single_pool1(Sox2_6_7)_20230508_A03	BS21254A	EnhancerCluster_Single_Sox2DHS23	Sox2_23L=2.0,Sox2_23R=3.0	UNSL_Nanog-47=2.0
BL6/C_Single_pool1(Sox2_6_7)_20230508_A04	BS21255A	EnhancerCluster_Single_NanogDHS58dn	UNSL_Nanog+58=1.0	NA
BL6/C_Single_pool1(Sox2_6_7)_20230508_A06	BS21257A	EnhancerCluster_Single_NanogDHS58dn	Nanog_58R=5.0,UNSL_Nanog+58=4.0	NA
BL6/C_Single_pool1(Sox2_6_7)_20230508_A07	BS21258A	EnhancerCluster_Single_NanogDHS47up	Nanog_47R=5.0,UNSL_Nanog-47=2.0	NA
BL6/C_Single_pool1(Sox2_6_7)_20230508_A09	BS21260A	EnhancerCluster_Single_Sox2DHS24	Sox2_24L=7.0,Sox2_24R=4.0	NA
BL6/C_Single_pool1(Sox2_6_7)_20230508_A11	BS21261A	EnhancerCluster_Single_Sox2DHS24	Sox2_24L=7.0,Sox2_24R=8.0	NA
BL6/C_Single_pool1(Sox2_6_7)_20230508_A12	BS21262A	EnhancerCluster_Single_NanogDHS55dn	Nanog_55R=29.0,UNSL_Nanog+55=21.0	NA
BL6/C_Single_pool1(Sox2_6_7)_20230508_B01	BS21263A	EnhancerCluster_Single_Sox2DHS23	Sox2_23L=2.0,Sox2_23R=5.0	NA
BL6/C_Single_pool1(Sox2_6_7)_20230508_B04	BS21264A	EnhancerCluster_Single_Sox2DHS24	Sox2_24L=7.0,Sox2_24R=5.0	NA
BL6/C_Single_pool1(Sox2_6_7)_20230508_B06	BS21266A	EnhancerCluster_Single_NanogDHS55dn	Nanog_55R=2.0,UNSL_Nanog+55=2.0	NA
BL6/C_Single_pool1(Sox2_6_7)_20230508_B09	BS21267A	EnhancerCluster_Single_NanogDHS55dn	Nanog_55R=1.0,UNSL_Nanog+55=2.0	NA
BL6/C_Single_pool1(Sox2_6_7)_20230508_B12	BS21268A	EnhancerCluster_Single_NanogDHS47up	Nanog_47R=8.0,UNSL_Nanog-47=7.0	NA
BL6/C_Single_pool1(Sox2_6_7)_20230508_C06	BS21271A	EnhancerCluster_Single_Sox2DHS23	Sox2_23R=2.0	NA
BL6/C_Single_pool1(Sox2_6_7)_20230508_C07	BS21272A	EnhancerCluster_Single_NanogDHS47up	Nanog_47R=4.0,UNSL_Nanog-47=2.0	NA
BL6/C_Single~Pair_pool2(Sox2_6_7)_20230630_A01	BS22524A	EnhancerCluster_Single_Prdm14DHS22dn	Prdm14_22R=2.0,UNSL_Prdm14+22=4.0	NA
BL6/C_Single~Pair_pool2(Sox2_6_7)_20230630_A02	BS22525A,BS25828A	EnhancerCluster_Single_Prdm14DHS57dn	Prdm14_57R=5.0,UNSL_Prdm14+57=10.0	NA
BL6/C_Single~Pair_pool2(Sox2_6_7)_20230630_A05	BS22526A,BS25829A	EnhancerCluster_Single_Prdm14DHS57dn	Prdm14_57R=5.0,UNSL_Prdm14+57=5.0	NA
BL6/C_Single~Pair_pool2(Sox2_6_7)_20230630_A06	BS22527A,BS25830A	EnhancerCluster_Pair_Sox2DHS24andPrdm14DHS22dn	Sox2_24L=2.0,Prdm14_22R=8.0,24_Prdm14+22=13.0	NA
BL6/C_Single~Pair_pool2(Sox2_6_7)_20230630_A07	BS22528A,BS25831A	EnhancerCluster_Single_Prdm14DHS57dn	Prdm14_57R=3.0,UNSL_Prdm14+57=7.0	23_Prdm14+52=1.0,23_Sall1-40=2.0
BL6/C_Single~Pair_pool2(Sox2_6_7)_20230630_A08	BS22529A,BS25832A	EnhancerCluster_Pair_Sox2DHS23andPrdm14DHS52dn	Sox2_23L=10.0,Prdm14_52R=5.0,23_Prdm14+52=7.0	NA
BL6/C_Single~Pair_pool2(Sox2_6_7)_20230630_A11	BS22532A	EnhancerCluster_Pair_Sox2DHS24andPrdm14DHS50dn	Sox2_24L=4.0,Prdm14_50R=2.0,24_Prdm14+50=6.0	NA
BL6/C_Single~Pair_pool2(Sox2_6_7)_20230630_A12	BS22533A,BS25833A	EnhancerCluster_Pair_Sox2DHS23andPrdm14DHS52dn	Sox2_23L=13.0,Prdm14_52R=10.0,23_Prdm14+52=12.0	24_Prdm14+22=1.0
BL6/C_Single~Pair_pool2(Sox2_6_7)_20230630_B03	BS22535A	EnhancerCluster_Single_Prdm14DHS22dn	Prdm14_22R=7.0,UNSL_Prdm14+22=3.0	NA
BL6/C_Single~Pair_pool2(Sox2_6_7)_20230630_B05	BS22536A,BS25834A	EnhancerCluster_Pair_Sox2DHS24andPrdm14DHS57dn	Sox2_24L=10.0,Prdm14_57R=16.0,24_Prdm14+57=10.0	NA
BL6/C_Single~Pair_pool2(Sox2_6_7)_20230630_B12	BS22537A	EnhancerCluster_Pair_Sox2DHS24andPrdm14DHS57dn	Sox2_24L=4.0,Prdm14_57R=3.0,24_Prdm14+57=8.0	NA
BL6/C_Single~Pair_pool2(Sox2_6_7)_20230630_C01	BS22538A	EnhancerCluster_Single_Prdm14DHS22dn	Prdm14_22R=9.0,UNSL_Prdm14+22=5.0	NA
BL6/C_Single~Pair_pool2(Sox2_6_7)_20230630_C02	BS22539A	EnhancerCluster_Pair_Sox2DHS24andPrdm14DHS57dn	Sox2_24L=5.0,Prdm14_57R=3.0,24_Prdm14+57=7.0	NA
BL6/C_Single~Pair_pool2(Sox2_6_7)_20230630_C03	BS22540A	EnhancerCluster_Pair_Sox2DHS23andPrdm14DHS57dn	Sox2_23L=2.0,Prdm14_57R=2.0,23_Prdm14+57=1.0	NA
BL6/C_Single~Pair_pool2(Sox2_6_7)_20230630_C05	BS22541A	EnhancerCluster_Single_Prdm14DHS22dn	Prdm14_22R=6.0,UNSL_Prdm14+22=4.0	NA
BL6/C_Single~Pair_pool2(Sox2_6_7)_20230630_C06	BS22542A,BS25835A	EnhancerCluster_Single_Prdm14DHS50dn	Prdm14_50R=10.0,UNSL_Prdm14+50=9.0	NA
BL6/C_Single~Pair_pool2(Sox2_6_7)_20230630_C08	BS22543A	EnhancerCluster_Pair_Sox2DHS23andPrdm14DHS50dn	Sox2_23L=9.0,Prdm14_50R=11.0,23_Prdm14+50=11.0	NA
BL6/C_Single~Pair_pool2(Sox2_6_7)_20230630_C09	BS22544A	EnhancerCluster_Pair_Sox2DHS23andPrdm14DHS52dn	Sox2_23L=9.0,Prdm14_52R=8.0,23_Prdm14+52=18.0	NA
BL6/C_Single~Pair_pool2(Sox2_6_7)_20230630_C12	BS22546A	EnhancerCluster_Pair_Sox2DHS23andPrdm14DHS22dn	Sox2_23L=12.0,Prdm14_22R=7.0,23_Prdm14+22=12.0	NA
BL6/C_Single~Pair_pool2(Sox2_6_7)_20230630_D01	BS22547A,BS25837A	EnhancerCluster_Single_Prdm14DHS57dn	Prdm14_57R=4.0,UNSL_Prdm14+57=7.0	NA
BL6/C_Single~Pair_pool2(Sox2_6_7)_20230630_D03	BS22548A,BS25838A	EnhancerCluster_Pair_Sox2DHS24andPrdm14DHS22dn	Sox2_24L=3.0,Prdm14_22R=12.0,24_Prdm14+22=6.0	NA
BL6/C_Single~Pair_pool2(Sox2_6_7)_20230630_D05	BS22549A	EnhancerCluster_Pair_Sox2DHS23andPrdm14DHS50dn	Sox2_23L=4.0,Prdm14_50R=7.0,23_Prdm14+50=7.0	NA
BL6/C_Single~Pair_pool2(Sox2_6_7)_20230630_D06	BS22550A,BS25839A	EnhancerCluster_Pair_Sox2DHS23andPrdm14DHS50dn	Sox2_23L=2.0,Prdm14_50R=12.0,23_Prdm14+50=13.0	NA
BL6/C_Single~Pair_pool2(Sox2_6_7)_20230630_D07	BS22551A,BS25840A	EnhancerCluster_Pair_Sox2DHS23andPrdm14DHS57dn	Sox2_23L=10.0,Prdm14_57R=12.0,23_Prdm14+57=4.0	NA
BL6/C_Single~Pair_pool2(Sox2_6_7)_20230630_D08	BS22552A	EnhancerCluster_Pair_Sox2DHS24andPrdm14DHS50dn	Sox2_24L=10.0,Prdm14_50R=3.0,24_Prdm14+50=11.0	NA
BL6/C_Single~Pair_pool2(Sox2_6_7)_20230630_D09	BS22553A	EnhancerCluster_Single_Prdm14DHS57dn	Prdm14_57R=8.0,UNSL_Prdm14+57=8.0	NA
BL6/C_Single~Pair_pool2(Sox2_6_7)_20230630_D10	BS22554A	EnhancerCluster_Pair_Sox2DHS23andPrdm14DHS22dn	Sox2_23L=6.0,Prdm14_22R=6.0,23_Prdm14+22=16.0	NA
BL6/C_Single~Pair_pool2(Sox2_6_7)_20230630_D12	BS22556A	EnhancerCluster_Single_Prdm14DHS57dn	Prdm14_57R=3.0,UNSL_Prdm14+57=7.0	NA
BL6/C_Single~Pair_pool2(Sox2_6_7)_20230630_E02	BS22558A	EnhancerCluster_Pair_Sox2DHS23andPrdm14DHS57dn	Sox2_23L=2.0,Prdm14_57R=5.0,23_Prdm14+57=5.0	NA
BL6/C_Single~Pair_pool2(Sox2_6_7)_20230630_E03	BS22559A,BS25841A	EnhancerCluster_Pair_Sox2DHS23andPrdm14DHS52dn	Sox2_23L=7.0,Prdm14_52R=10.0,23_Prdm14+52=13.0	NA
BL6/C_Single~Pair_pool2(Sox2_6_7)_20230630_E04	BS22560A,BS25842A	EnhancerCluster_Single_Prdm14DHS22dn	Prdm14_22R=6.0,UNSL_Prdm14+22=4.0	NA
BL6/C_Single~Pair_pool2(Sox2_6_7)_20230630_E06	BS22561A	EnhancerCluster_Pair_Sox2DHS23andPrdm14DHS57dn	Sox2_23L=11.0,Prdm14_57R=12.0,23_Prdm14+57=11.0	NA
BL6/C_Single~Pair_pool2(Sox2_6_7)_20230630_E07	BS22562A,BS25843A	EnhancerCluster_Single_Prdm14DHS50dn	Prdm14_50R=2.0,UNSL_Prdm14+50=4.0	NA
BL6/C_Single~Pair_pool2(Sox2_6_7)_20230630_E08	BS22563A	EnhancerCluster_Pair_Sox2DHS24andPrdm14DHS57dn	Sox2_24L=7.0,Prdm14_57R=7.0,24_Prdm14+57=14.0	NA
BL6/C_Single~Pair_pool2(Sox2_6_7)_20230630_E09	BS22564A	EnhancerCluster_Pair_Sox2DHS23andPrdm14DHS50dn	Sox2_23L=11.0,Prdm14_50R=6.0,23_Prdm14+50=14.0	NA
BL6/C_Single~Pair_pool2(Sox2_6_7)_20230630_E10	BS22565A	EnhancerCluster_Single_Prdm14DHS50dn	Prdm14_50R=8.0,UNSL_Prdm14+50=9.0	NA
BL6/C_Single~Pair_pool2(Sox2_6_7)_20230630_F01	BS22566A	EnhancerCluster_Pair_Sox2DHS24andPrdm14DHS52dn	Sox2_24L=11.0,Prdm14_52R=7.0,24_Prdm14+52=21.0	NA
BL6/C_Single~Pair_pool2(Sox2_6_7)_20230630_F10	BS22567A	EnhancerCluster_Pair_Sox2DHS24andPrdm14DHS57dn	Sox2_24L=3.0,Prdm14_57R=4.0,24_Prdm14+57=9.0	NA
BL6/C_Single~Pair_pool2(Sox2_6_7)_20230630_F11	BS22568A,BS25844A	EnhancerCluster_Pair_Sox2DHS24andPrdm14DHS50dn	Sox2_24L=7.0,Prdm14_50R=14.0,24_Prdm14+50=10.0	Sox2_19L=1.0,24_Prdm14+22=1.0,AvrII_24=1.0
BL6/C_Single~Pair_pool3(Sox2_6_7)_20230616_A01	BS22318A	EnhancerCluster_Pair_Sox2DHS24andNanogDHS47up	Nanog_47R=2.0,24_Nanog-47=3.0	NA
BL6/C_Single~Pair_pool3(Sox2_6_7)_20230616_A02	BS22319A	EnhancerCluster_Pair_Sox2DHS24andSox2DHS23	Sox2_23R=2.0,Sox2_24L=5.0,24_23=3.0	NA
BL6/C_Single~Pair_pool3(Sox2_6_7)_20230616_A07	BS22322A	EnhancerCluster_Single_NanogDHS57dn	UNSL_Nanog+57=1.0	NA
BL6/C_Single~Pair_pool3(Sox2_6_7)_20230616_A12	BS22326A	EnhancerCluster_Pair_Sox2DHS23andNanogDHS57dn	Nanog_57R=3.0,23_Nanog+57=5.0	NA
BL6/C_Single~Pair_pool3(Sox2_6_7)_20230616_B04	BS22328A	EnhancerCluster_Pair_Sox2DHS24andNanogDHS47up	Sox2_24L=3.0,Nanog_47R=2.0,24_Nanog-47=4.0	NA
BL6/C_Single~Pair_pool3(Sox2_6_7)_20230616_B08	BS22333A	EnhancerCluster_Pair_Sox2DHS24andNanogDHS58dn	Sox2_24L=4.0,Nanog_58R=3.0,24_Nanog+58=3.0	NA
BL6/C_Single~Pair_pool3(Sox2_6_7)_20230616_C01	BS22335A	EnhancerCluster_Pair_Sox2DHS24andSox2DHS23	Sox2_23R=2.0,Sox2_24L=2.0,24_23=1.0	NA
BL6/C_Single~Pair_pool3(Sox2_6_7)_20230616_C02	BS22336A	EnhancerCluster_Single_NanogDHS57dn	Nanog_57R=1.0,UNSL_Nanog+57=2.0	NA
BL6/C_Single~Pair_pool3(Sox2_6_7)_20230616_C12	BS22341A	EnhancerCluster_Single_NanogDHS57dn	Nanog_57R=6.0,UNSL_Nanog+57=5.0	NA
BL6/C_Single~Pair_pool3(Sox2_6_7)_20230616_D03	BS22345A	EnhancerCluster_Pair_Sox2DHS24andNanogDHS47up	Sox2_24L=2.0,Nanog_47R=4.0,24_Nanog-47=7.0	24_23=1.0
BL6/C_Single~Pair_pool3(Sox2_6_7)_20230616_D06	BS22346A	EnhancerCluster_Pair_Sox2DHS24andSox2DHS23	Sox2_23R=2.0,24_23=6.0	NA
BL6/C_Single~Pair_pool3(Sox2_6_7)_20230616_D08	BS22347A	EnhancerCluster_Pair_Sox2DHS23andNanogDHS57dn	Sox2_23L=1.0,Nanog_57R=4.0,23_Nanog+57=4.0	NA
BL6/C_Single~Pair_pool3(Sox2_6_7)_20230616_D09	BS22348A	EnhancerCluster_Pair_Sox2DHS24andSox2DHS23	Sox2_23R=3.0,24_23=3.0	NA
BL6/C_Single~Pair_pool3(Sox2_6_7)_20230616_D11	BS22349A	EnhancerCluster_Pair_Sox2DHS24andNanogDHS58dn	Sox2_24L=2.0,Nanog_58R=1.0,24_Nanog+58=1.0	NA
BL6/C_Single~Pair_pool3(Sox2_6_7)_20230616_E03	BS22352A	EnhancerCluster_Pair_Sox2DHS24andNanogDHS47up	Sox2_24L=4.0,Nanog_47R=3.0,24_Nanog-47=6.0	NA
BL6/C_TF_pool2(Sox2_6_7)_20230517_A06	BS21400A	EnhancerCluster_TF_Sox2DHS23andDHS24~d4TFBS	Sox2_23L=15.0,Sox2_24R=6.0,Sox2_dNR=17.0,Sox2_dESRRB=17.0,Sox2_dESSRA=10.0,Sox2_dFH=10.0,23_24=11.0	NA
BL6/C_TF_pool2(Sox2_6_7)_20230517_A07	BS21401A	EnhancerCluster_TF_Sox2DHS23andDHS24~dESRRAandESRRB	Sox2_23L=22.0,Sox2_24R=16.0,Sox2_dESRRB=35.0,Sox2_dESSRA=27.0,23_24=25.0	NA
BL6/C_TF_pool2(Sox2_6_7)_20230517_A09	BS21402A	EnhancerCluster_TF_Sox2DHS23andDHS24~dESRRAandNuclearreceptorandSox	Sox2_24R=17.0,Sox2_dNR=17.0,Sox2_dESSRA=21.0,23_24=33.0	NA
BL6/C_TF_pool2(Sox2_6_7)_20230517_A11	BS21403A	EnhancerCluster_TF_Sox2DHS23andDHS24~dESRRBandForkhead	Sox2_23L=18.0,Sox2_24R=24.0,Sox2_dESRRB=17.0,Sox2_dFH=24.0,23_24=32.0	NA
BL6/C_TF_pool2(Sox2_6_7)_20230517_B05	BS21404A	EnhancerCluster_TF_Sox2DHS23andDHS24~dESRRAandForkhead	Sox2_23L=17.0,Sox2_24R=15.0,Sox2_dESSRA=14.0,Sox2_dFH=14.0,23_24=27.0	NA
BL6/C_TF_pool2(Sox2_6_7)_20230517_B07	BS21405A	EnhancerCluster_TF_Sox2DHS23andDHS24~dESRRAandESRRB	Sox2_23L=17.0,Sox2_24R=16.0,Sox2_dESRRB=19.0,Sox2_dESSRA=23.0,23_24=28.0	NA
BL6/C_TF_pool2(Sox2_6_7)_20230517_B10	BS21406A	EnhancerCluster_TF_Sox2DHS23andDHS24~dESRRA	Sox2_23L=26.0,Sox2_24R=13.0,Sox2_dESSRA=30.0,23_24=32.0	Sox2_dNR=1.0,Sox2_dFH=1.0
BL6/C_TF_pool2(Sox2_6_7)_20230517_C07	BS21407A	EnhancerCluster_TF_Sox2DHS23andDHS24~dESRRA	Sox2_23L=14.0,Sox2_24R=21.0,Sox2_dESSRA=26.0,23_24=34.0	NA
BL6/C_TF_pool2(Sox2_6_7)_20230517_C08	BS21408A	EnhancerCluster_TF_Sox2DHS23andDHS24~dESRRBandForkhead	Sox2_23L=17.0,Sox2_24R=15.0,Sox2_dESRRB=21.0,Sox2_dFH=17.0,23_24=23.0	NA
BL6/C_TF_pool2(Sox2_6_7)_20230517_C09	BS21410A	EnhancerCluster_TF_Sox2DHS23andDHS24~dESRRA	Sox2_23L=21.0,Sox2_24R=14.0,Sox2_dESSRA=25.0,23_24=32.0	NA
BL6/C_TF_pool2(Sox2_6_7)_20230517_D05	BS21412A	EnhancerCluster_TF_Sox2DHS23andDHS24~dESRRBandESRRAandForkhead	Sox2_23L=10.0,Sox2_24R=5.0,Sox2_dESRRB=15.0,Sox2_dESSRA=12.0,Sox2_dFH=11.0,23_24=24.0	NA
BL6/C_TF_pool2(Sox2_6_7)_20230517_D08	BS21413A	EnhancerCluster_TF_Sox2DHS23andDHS24~dESRRAandESRRB	Sox2_23L=14.0,Sox2_24R=11.0,Sox2_dESRRB=31.0,Sox2_dESSRA=22.0,23_24=20.0	NA
BL6/C_TF_pool2(Sox2_6_7)_20230517_D09	BS21414A	EnhancerCluster_TF_Sox2DHS23andDHS24~dESRRAandNuclearreceptorandSox	Sox2_24R=10.0,Sox2_dNR=23.0,Sox2_dESSRA=24.0,23_24=19.0	NA
BL6/C_TF_pool2(Sox2_6_7)_20230517_D10	BS21415A	EnhancerCluster_TF_Sox2DHS23andDHS24~dESRRAandForkhead	Sox2_23L=12.0,Sox2_24R=10.0,Sox2_dESSRA=24.0,Sox2_dFH=24.0,23_24=14.0	NA
BL6/C_TF_pool2(Sox2_6_7)_20230517_D11	BS21416A	EnhancerCluster_TF_Sox2DHS23andDHS24~dForkhead	Sox2_23L=9.0,Sox2_24R=15.0,Sox2_dFH=15.0,23_24=12.0	NA
BL6/C_TF_pool2(Sox2_6_7)_20230517_E06	BS21418A	EnhancerCluster_TF_Sox2DHS23andDHS24~dESRRB	Sox2_23L=22.0,Sox2_24R=13.0,Sox2_dESRRB=28.0,23_24=24.0	Sox2_dFH=1.0
BL6/C_TF_pool2(Sox2_6_7)_20230517_E07	BS21420A	EnhancerCluster_TF_Sox2DHS23andDHS24~dESRRBandForkhead	Sox2_23L=13.0,Sox2_24R=14.0,Sox2_dESRRB=15.0,Sox2_dFH=13.0,23_24=14.0	NA
BL6/C_TF_pool2(Sox2_6_7)_20230517_E08	BS21421A	EnhancerCluster_TF_Sox2DHS23andDHS24~dESRRA	Sox2_23L=16.0,Sox2_24R=17.0,Sox2_dESSRA=20.0,23_24=25.0	NA
BL6/C_TF_pool2(Sox2_6_7)_20230517_E11	BS21422A	EnhancerCluster_TF_Sox2DHS23andDHS24~dESRRBandESRRAandForkhead	Sox2_23L=8.0,Sox2_24R=8.0,Sox2_dESRRB=12.0,Sox2_dESSRA=13.0,Sox2_dFH=13.0,23_24=19.0	NA
BL6/C_TF_pool2(Sox2_6_7)_20230517_F04	BS21423A	EnhancerCluster_TF_Sox2DHS23andDHS24~dESRRB	Sox2_23L=24.0,Sox2_24R=17.0,Sox2_dESRRB=30.0,23_24=28.0	NA
BL6/C_TF_pool2(Sox2_6_7)_20230517_F07	BS21424A	EnhancerCluster_TF_Sox2DHS23andDHS24~d4TFBS	Sox2_23L=23.0,Sox2_24R=20.0,Sox2_dNR=25.0,Sox2_dESRRB=23.0,Sox2_dESSRA=14.0,Sox2_dFH=18.0,23_24=23.0	NA
BL6/C_TF_pool2(Sox2_6_7)_20230517_F08	BS21425A	EnhancerCluster_TF_Sox2DHS23andDHS24~dESRRAandForkhead	Sox2_23L=8.0,Sox2_24R=12.0,Sox2_dESSRA=11.0,Sox2_dFH=13.0,23_24=14.0	NA
BL6/C_TF_pool2(Sox2_6_7)_20230517_F09	BS21426A	EnhancerCluster_TF_Sox2DHS23andDHS24~dForkhead	Sox2_23L=28.0,Sox2_24R=21.0,Sox2_dFH=26.0,23_24=39.0	NA
BL6/C_TF_pool2(Sox2_6_7)_20230517_F10	BS21427A	EnhancerCluster_TF_Sox2DHS23andDHS24~d4TFBS	Sox2_23L=13.0,Sox2_24R=14.0,Sox2_dNR=29.0,Sox2_dESRRB=21.0,Sox2_dESSRA=13.0,Sox2_dFH=16.0,23_24=31.0	NA
BL6/C_TF_pool3(Sox2_6_7)_20230525_A02	BS21865A	EnhancerCluster_TF_Sox2DHS23~NuclearreceptorandSoxD	Sox2_23L=3.0,Sox2_23R=8.0,Sox2_NRD=26.0	NA
BL6/C_TF_pool3(Sox2_6_7)_20230525_A06	BS21866A	EnhancerCluster_TF_Sox2DHS23~NuclearreceptorandSoxBandSox2DHS24	Sox2_23L=8.0,Sox2_24R=5.0,Sox2_NRB=19.0,23_24=4.0	NA
BL6/C_TF_pool3(Sox2_6_7)_20230525_A08	BS21867A	EnhancerCluster_TF_Sox2DHS23~NuclearreceptorandSoxAandSox2DHS24	Sox2_23L=8.0,Sox2_24R=5.0,Sox2_NRA=10.0,23_24=10.0	NA
BL6/C_TF_pool3(Sox2_6_7)_20230525_A10	BS21868A	EnhancerCluster_TF_Sox2DHS23~NuclearreceptorandSoxCandSox2DHS24	Sox2_23L=12.0,Sox2_24R=4.0,Sox2_NRC=15.0,23_24=32.0	Sox2_dNR=1.0
BL6/C_TF_pool3(Sox2_6_7)_20230525_A12	BS21869A	EnhancerCluster_TF_Sox2DHS23~NuclearreceptorandSoxDandSox2DHS24	Sox2_23L=2.0,Sox2_24R=3.0,Sox2_NRD=16.0,23_24=5.0	NA
BL6/C_TF_pool3(Sox2_6_7)_20230525_B01	BS21870A	EnhancerCluster_TF_Sox2DHS23~NuclearreceptorandSoxDandSox2DHS24	Sox2_23L=9.0,Sox2_24R=8.0,Sox2_NRD=20.0,23_24=13.0	NA
BL6/C_TF_pool3(Sox2_6_7)_20230525_B02	BS21871A	EnhancerCluster_TF_Sox2DHS23~NuclearreceptorandSoxBandSox2DHS24~dNuclearreceptorandSox	Sox2_23L=7.0,Sox2_24R=10.0,Sox2_NRB=11.0,Sox2_dNR=14.0,23_24=18.0	NA
BL6/C_TF_pool3(Sox2_6_7)_20230525_B03	BS21872A	EnhancerCluster_TF_Sox2DHS23~NuclearreceptorandSoxDandSox2DHS24	Sox2_23L=8.0,Sox2_24R=4.0,Sox2_NRD=11.0,23_24=3.0	NA
BL6/C_TF_pool3(Sox2_6_7)_20230525_B04	BS21873A	EnhancerCluster_TF_Sox2DHS23~NuclearreceptorandSoxDandSox2DHS24~dNuclearreceptorandSox	Sox2_23L=13.0,Sox2_24R=7.0,Sox2_NRD=38.0,Sox2_dNR=12.0,23_24=13.0	NA
BL6/C_TF_pool3(Sox2_6_7)_20230525_B08	BS22028A	EnhancerCluster_TF_Sox2DHS23~NuclearreceptorandSoxC	Sox2_23L=6.0,Sox2_23R=5.0,Sox2_NRC=12.0	NA
BL6/C_TF_pool3(Sox2_6_7)_20230525_B12	BS22031A	EnhancerCluster_TF_Sox2DHS23~NuclearreceptorandSoxAandSox2DHS24	Sox2_23L=7.0,Sox2_24R=7.0,Sox2_NRA=5.0,23_24=10.0	NA
BL6/C_TF_pool3(Sox2_6_7)_20230525_C02	BS22033A	EnhancerCluster_TF_Sox2DHS23~NuclearreceptorandSoxD	Sox2_23L=6.0,Sox2_23R=6.0,Sox2_NRD=20.0	NA
BL6/C_TF_pool3(Sox2_6_7)_20230525_C04	BS22035A	EnhancerCluster_TF_Sox2DHS23~NuclearreceptorandSoxD	Sox2_23L=4.0,Sox2_23R=2.0,Sox2_NRD=10.0	NA
BL6/C_TF_pool3(Sox2_6_7)_20230525_C05	BS22036A	EnhancerCluster_TF_Sox2DHS23~NuclearreceptorandSoxDandSox2DHS24~dNuclearreceptorandSox	Sox2_23L=3.0,Sox2_24R=5.0,Sox2_NRD=6.0,Sox2_dNR=6.0,23_24=5.0	NA
BL6/C_TF_pool3(Sox2_6_7)_20230525_C06	BS22037A	EnhancerCluster_TF_Sox2DHS23~NuclearreceptorandSoxDandSox2DHS24	Sox2_23L=3.0,Sox2_24R=4.0,Sox2_NRD=17.0,23_24=3.0	NA
BL6/C_TF_pool3(Sox2_6_7)_20230525_C08	BS22275A	EnhancerCluster_TF_Sox2DHS23~NuclearreceptorandSoxAandSox2DHS24~dNuclearreceptorandSox	Sox2_23L=16.0,Sox2_24R=14.0,Sox2_NRA=27.0,Sox2_dNR=18.0,23_24=25.0	NA
BL6/C_TF_pool3(Sox2_6_7)_20230525_C10	BS22276A	EnhancerCluster_TF_Sox2DHS23~NuclearreceptorandSoxAandSox2DHS24~dNuclearreceptorandSox	Sox2_23L=15.0,Sox2_24R=16.0,Sox2_NRA=35.0,Sox2_dNR=12.0,23_24=30.0	NA
BL6/C_TF_pool3(Sox2_6_7)_20230525_D04	BS22278A	EnhancerCluster_TF_Sox2DHS23~NuclearreceptorandSoxCandSox2DHS24~dNuclearreceptorandSox	Sox2_23L=12.0,Sox2_24R=7.0,Sox2_NRC=22.0,Sox2_dNR=13.0,23_24=23.0	NA
BL6/C_TF_pool3(Sox2_6_7)_20230525_D10	BS22280A	EnhancerCluster_TF_Sox2DHS23~NuclearreceptorandSoxBandSox2DHS24	Sox2_23L=9.0,Sox2_24R=16.0,Sox2_NRB=28.0,23_24=37.0	Sox2_NRD=1.0
BL6/C_TF_pool3(Sox2_6_7)_20230525_D12	BS22282A	EnhancerCluster_TF_Sox2DHS23~NuclearreceptorandSoxAandSox2DHS24	Sox2_23L=16.0,Sox2_24R=11.0,Sox2_NRA=26.0,23_24=21.0	NA
BL6/C_TF_pool3(Sox2_6_7)_20230525_E01	BS22283A	EnhancerCluster_TF_Sox2DHS23~NuclearreceptorandSoxD	Sox2_23L=11.0,Sox2_23R=10.0,Sox2_NRD=19.0	NA
BL6/C_TF_pool3(Sox2_6_7)_20230525_E02	BS22284A	EnhancerCluster_TF_Sox2DHS23~NuclearreceptorandSoxAandSox2DHS24~dNuclearreceptorandSox	Sox2_23L=6.0,Sox2_24R=12.0,Sox2_NRA=26.0,Sox2_dNR=5.0,23_24=15.0	NA
BL6/C_TF_pool3(Sox2_6_7)_20230525_E04	BS22287A	EnhancerCluster_TF_Sox2DHS23~NuclearreceptorandSoxC	Sox2_23L=16.0,Sox2_23R=7.0,Sox2_NRC=24.0	NA
BL6/C_TF_pool3(Sox2_6_7)_20230525_E05	BS22288A	EnhancerCluster_TF_Sox2DHS23~NuclearreceptorandSoxB	Sox2_23L=23.0,Sox2_23R=18.0,Sox2_NRB=31.0	NA
BL6/C_TF_pool3(Sox2_6_7)_20230525_F01	BS22291A	EnhancerCluster_TF_Sox2DHS23~NuclearreceptorandSoxC	Sox2_23L=12.0,Sox2_23R=15.0,Sox2_NRC=23.0	Sox2_NRB=1.0
BL6/C_TF_pool3(Sox2_6_7)_20230525_F02	BS22292A	EnhancerCluster_TF_Sox2DHS23~NuclearreceptorandSoxB	Sox2_23L=7.0,Sox2_23R=11.0,Sox2_NRB=16.0	NA
BL6/C_TF_pool3(Sox2_6_7)_20230525_F05	BS22294A	EnhancerCluster_TF_Sox2DHS23~NuclearreceptorandSoxBandSox2DHS24	Sox2_23L=30.0,Sox2_24R=19.0,Sox2_NRB=52.0,23_24=50.0	NA
BL6/C_TF_pool3(Sox2_6_7)_20230525_F06	BS22295A	EnhancerCluster_TF_Sox2DHS23~NuclearreceptorandSoxBandSox2DHS24~dNuclearreceptorandSox	Sox2_23L=22.0,Sox2_24R=17.0,Sox2_NRB=44.0,Sox2_dNR=13.0,23_24=33.0	NA
BL6/C_TF_pool3(Sox2_6_7)_20230525_F07	BS22297A	EnhancerCluster_TF_Sox2DHS23~NuclearreceptorandSoxAandSox2DHS24	Sox2_23L=19.0,Sox2_24R=15.0,Sox2_NRA=59.0,23_24=11.0	NA
BL6/C_TF_pool3(Sox2_6_7)_20230525_F09	BS22298A	EnhancerCluster_TF_Sox2DHS23~NuclearreceptorandSoxC	Sox2_23L=20.0,Sox2_23R=21.0,Sox2_NRC=55.0	NA
BL6/C_TF_pool3(Sox2_6_7)_20230525_F11	BS22299A	EnhancerCluster_TF_Sox2DHS23~NuclearreceptorandSoxA	Sox2_23L=15.0,Sox2_23R=9.0,Sox2_NRA=28.0	NA
BL6/C_TF_pool3(Sox2_6_7)_20230525_F12	BS22300A	EnhancerCluster_TF_Sox2DHS23~NuclearreceptorandSoxCandSox2DHS24~dNuclearreceptorandSox	Sox2_23L=20.0,Sox2_24R=19.0,Sox2_NRC=56.0,Sox2_dNR=27.0,23_24=19.0	NA
BL6/C_TF_pool3(Sox2_6_7)_20230525_G02	BS22301A	EnhancerCluster_TF_Sox2DHS23~NuclearreceptorandSoxB	Sox2_23L=9.0,Sox2_23R=12.0,Sox2_NRB=11.0	NA
BL6/C_TF_pool3(Sox2_6_7)_20230525_G06	BS22302A	EnhancerCluster_TF_Sox2DHS23~NuclearreceptorandSoxDandSox2DHS24	Sox2_23L=12.0,Sox2_24R=12.0,Sox2_NRD=30.0,23_24=14.0	NA
BL6/C_TF_pool3(Sox2_6_7)_20230525_G07	BS22303A	EnhancerCluster_TF_Sox2DHS23~NuclearreceptorandSoxC	Sox2_23L=17.0,Sox2_23R=33.0,Sox2_NRC=44.0	NA
BL6/C_TF_pool3(Sox2_6_7)_20230525_G09	BS22304A	EnhancerCluster_TF_Sox2DHS23~NuclearreceptorandSoxBandSox2DHS24	Sox2_23L=20.0,Sox2_24R=17.0,Sox2_NRB=52.0,23_24=39.0	19ext_24=2.0
BL6/C_TF_pool3(Sox2_6_7)_20230525_G10	BS22305A	EnhancerCluster_TF_Sox2DHS23~NuclearreceptorandSoxB	Sox2_23L=19.0,Sox2_23R=20.0,Sox2_NRB=42.0	NA
BL6/C_TF_pool3(Sox2_6_7)_20230525_G11	BS22306A	EnhancerCluster_TF_Sox2DHS23~NuclearreceptorandSoxCandSox2DHS24~dNuclearreceptorandSox	Sox2_23L=15.0,Sox2_24R=13.0,Sox2_NRC=42.0,Sox2_dNR=32.0,23_24=28.0	NA
BL6/C_TF_pool3(Sox2_6_7)_20230525_H02	BS22309A	EnhancerCluster_TF_Sox2DHS23~NuclearreceptorandSoxC	Sox2_23L=17.0,Sox2_23R=26.0,Sox2_NRC=27.0	23_24=1.0
BL6/C_TF_pool3(Sox2_6_7)_20230525_H03	BS22310A	EnhancerCluster_TF_Sox2DHS23~NuclearreceptorandSoxA	Sox2_23L=21.0,Sox2_23R=14.0,Sox2_NRA=15.0	Sox2_NRC=1.0
BL6/C_TF_pool3(Sox2_6_7)_20230525_H05	BS22311A	EnhancerCluster_TF_Sox2DHS23~NuclearreceptorandSoxAandSox2DHS24	Sox2_23L=10.0,Sox2_24R=13.0,Sox2_NRA=36.0,23_24=32.0	NA
BL6/C_TF_pool3(Sox2_6_7)_20230525_H06	BS22312A	EnhancerCluster_TF_Sox2DHS23~NuclearreceptorandSoxCandSox2DHS24	Sox2_23L=11.0,Sox2_24R=13.0,Sox2_NRC=31.0,23_24=9.0	NA
BL6/C_TF_pool3(Sox2_6_7)_20230525_H07	BS22313A	EnhancerCluster_TF_Sox2DHS23~NuclearreceptorandSoxD	Sox2_23L=20.0,Sox2_23R=14.0,Sox2_NRD=36.0	NA
BL6/C_TF_pool3(Sox2_6_7)_20230525_H08	BS22314A	EnhancerCluster_TF_Sox2DHS23~NuclearreceptorandSoxBandSox2DHS24~dNuclearreceptorandSox	Sox2_23L=23.0,Sox2_24R=10.0,Sox2_NRB=31.0,Sox2_dNR=17.0,23_24=25.0	NA
BL6/C_TF_pool3(Sox2_6_7)_20230525_H09	BS22315A	EnhancerCluster_TF_Sox2DHS23~NuclearreceptorandSoxAandSox2DHS24~dNuclearreceptorandSox	Sox2_23L=17.0,Sox2_24R=15.0,Sox2_NRA=33.0,Sox2_dNR=16.0,23_24=23.0	NA
BL6/C_TF_pool4(Sox2_6_7)_20230609_A01	BS22073A	EnhancerCluster_TF_Sox2DHS19~d3TFBSandSox2DHS24	Sox2_19L=5.0,Sox2_19del=13.0,Sox2_24R=7.0,19ext_24=7.0	Sox2_NRG=3.0
BL6/C_TF_pool4(Sox2_6_7)_20230609_A02	BS22074A	EnhancerCluster_TF_Sox2DHS19~d3TFBSandSox2DHS24	Sox2_19L=15.0,Sox2_19del=14.0,Sox2_24R=17.0,19ext_24=22.0	NA
BL6/C_TF_pool4(Sox2_6_7)_20230609_A04	BS22075A	EnhancerCluster_TF_Sox2DHS19~d3TFBSandSox2DHS24	Sox2_19L=14.0,Sox2_19del=9.0,Sox2_24R=11.0,19ext_24=14.0	NA
BL6/C_TF_pool4(Sox2_6_7)_20230609_A09	BS22076A	EnhancerCluster_TF_Sox2DHS24~2xNuclearreceptorandSoxG	Sox2_24L=11.0,Sox2_24R=15.0,Sox2_NRG=28.0	NA
BL6/C_TF_pool4(Sox2_6_7)_20230609_A11	BS22077A	EnhancerCluster_TF_Sox2DHS19~d3TFBSandSox2DHS24	Sox2_19L=11.0,Sox2_19del=16.0,Sox2_24R=18.0,19ext_24=12.0	NA
BL6/C_TF_pool4(Sox2_6_7)_20230609_B01	BS22078A	EnhancerCluster_TF_Sox2DHS23andSox2DHS24~2xNuclearreceptorandSoxE	Sox2_23L=19.0,Sox2_24R=20.0,Sox2_NRE=51.0,23_24=52.0	NA
BL6/C_TF_pool4(Sox2_6_7)_20230609_B03	BS22079A	EnhancerCluster_TF_Sox2DHS19~d3TFBSandSox2DHS24	Sox2_19L=24.0,Sox2_19del=33.0,Sox2_24R=11.0,19ext_24=33.0	Sox2_24L=1.0
BL6/C_TF_pool4(Sox2_6_7)_20230609_B07	BS22081A	EnhancerCluster_TF_Sox2DHS24~2xNuclearreceptorandSoxG	Sox2_24L=7.0,Sox2_24R=9.0,Sox2_NRG=18.0	19ext_24=1.0
BL6/C_TF_pool4(Sox2_6_7)_20230609_B09	BS22084A	EnhancerCluster_TF_Sox2DHS23andSox2DHS24~2xNuclearreceptorandSoxF	Sox2_23L=14.0,Sox2_24R=17.0,Sox2_NRF=34.0,23_24=23.0	NA
BL6/C_TF_pool4(Sox2_6_7)_20230609_C03	BS22089A	EnhancerCluster_TF_Sox2DHS24~2xNuclearreceptorandSoxG	Sox2_24L=11.0,Sox2_24R=15.0,Sox2_NRG=26.0	NA
BL6/C_TF_pool4(Sox2_6_7)_20230609_C04	BS22090A	EnhancerCluster_TF_Sox2DHS24~2xNuclearreceptorandSoxG	Sox2_24L=4.0,Sox2_24R=7.0,Sox2_NRG=24.0	Sox2_23L=1.0
BL6/C_TF_pool4(Sox2_6_7)_20230609_C06	BS22091A	EnhancerCluster_TF_Sox2DHS24~2xNuclearreceptorandSoxF	Sox2_24L=15.0,Sox2_24R=4.0,Sox2_NRF=20.0	NA
BL6/C_TF_pool4(Sox2_6_7)_20230609_C07	BS22092A	EnhancerCluster_TF_Sox2DHS24~2xNuclearreceptorandSoxF	Sox2_24L=10.0,Sox2_24R=5.0,Sox2_NRF=24.0	NA
BL6/C_TF_pool4(Sox2_6_7)_20230609_C10	BS22096A	EnhancerCluster_TF_Sox2DHS24~2xNuclearreceptorandSoxG	Sox2_24L=8.0,Sox2_24R=8.0,Sox2_NRG=18.0	NA
BL6/C_TF_pool4(Sox2_6_7)_20230609_C12	BS22097A	EnhancerCluster_TF_Sox2DHS24~2xNuclearreceptorandSoxG	Sox2_24L=12.0,Sox2_24R=6.0,Sox2_NRG=23.0	NA
BL6/C_TF_pool4(Sox2_6_7)_20230609_D08	BS22101A	EnhancerCluster_TF_Sox2DHS24~2xNuclearreceptorandSoxG	Sox2_24L=13.0,Sox2_24R=6.0,Sox2_NRG=11.0	NA
BL6/C_TF_pool4(Sox2_6_7)_20230609_D09	BS22102A	EnhancerCluster_TF_Sox2DHS24~2xNuclearreceptorandSoxG	Sox2_24L=11.0,Sox2_24R=12.0,Sox2_NRG=11.0	NA
BL6/C_TF_pool4(Sox2_6_7)_20230609_D10	BS22103A	EnhancerCluster_TF_Sox2DHS23andSox2DHS24~2xNuclearreceptorandSoxG	Sox2_23L=9.0,Sox2_24R=17.0,Sox2_NRG=17.0,23_24=11.0	NA
