## Supplementary material for "Synthetic genomic dissection of enhancer context sensitivity and synergy": Table S14

Kmer	Sequence
Sox2_19L	CCGACCACATGGGATTAAAAG
Sox2_19R	ATGTGCGTACGCACTACCAGAGC
Sox2_19del	GGGTGCTGGTGAGTCCTCCTCT
Sox2_23L	GACCACATATTAGGGTTTGTATG
Sox2_23R	GTATGTATATTACGCACTACCAG
Sox2_2x23	GTATATTACGCCTATTAGGGTTT
Sox2_24L	GACCACACTCATTTACATTTCCA
Sox2_24R	TTAGACATTTTATAGCACTACCA
Sox2_NRA	TCCGCAATGTTAAGGGCAAGTA
Sox2_NRB	AACCACAAAGTAAGGGCAAGT
Sox2_NRC	GAGGTGTCAGTAAGGGCAAGT
Sox2_NRD	GCAGGCTCCTCTAAGGGCAAG
Sox2_NRE	ATTTATTTACCGAGCCGGGAGG
Sox2_NRF	ATTTATTTCTCCCTCCCGGCTG
Sox2_NRG	ATTTATTTGGTTTCACCACCCA
Sox2_dNR	AGGACTCTGCTTAGCCCCATT
Sox2_dESRRB	CCCCGCACGTAAGTTATTTTC
Sox2_dESSRA	ACCCAGAAGGTTCTTTAATACCG
Sox2_dFH	GCAGATTTAGAAGACAGGGTTTC
Sall1_27R	AGGAGAAACACAGAGTGCACTAC
Sall1_32R	CAAATCTCAGCTCCTGCACTACC
Sall1_36R	CTCCAAGCTGCCCCGCACTACCA
Sall1_39R	AAAATGGGGTGGGGCACTACCAG
Sall1_42R	TTCCTTTGACCCAGCAGCACTAC
Sall1_46R	GACCCAAAATGACTGCACTACCA
Sall1_53R	CCCTCTTTGTCAAAGCACTACCA
Prdm14_22R	ATAAAAATTTTGCACTACCAGAG
Prdm14_50R	CCACCTTGTTCGCACTACCAGAG
Prdm14_52R	GGGGGCATTTGTGCACTACCAGA
Prdm14_57R	TCGTGGTCATGGCACTACCAGAG
Nanog_47R	GTCTTTGCTTAGCACTACCAGAG
Nanog_48R	CCAAAGTCGGACTTGAGCACTAC
Nanog_55R	AGAGAAACCCTGCACTACCAGAG
Nanog_57R	ATTTCCTGGCCGCACTACCAGAG
Nanog_58R	TTACAGCCTCTCCGCACTACCAG
570-BSWI_24	AAAAGGCACGTACGCTCATTTAC
23_BSWI570-	GTATATTACCGTACGACTTTTGG
23_BSWI_24	TACCGTACGCTCATTTACATTTC
19_AvrII_24	GTGCGTACCCTAGGCTCATTTAC
19_AvrII56+	GTGCGTACCCTAGGATGTAGTGC
19_AvrII56-	GTGCGTACCCTAGGAGCTCCACA
24_AvrII53+	TTTTATACCTAGGTCCCTTGGAA
24_AvrII53-	TTTTATACCTAGGGAACAAAAAT
19ext_24	ATGTGCGTACGCCTCATTTACAT
23_Nanog-47	TGTATATTACGCCTAAGGAACTG
23_Nanog-48	TGTATATTACGCCTGAATATTTC
23_Nanog+55	TGTATATTACGCCTGGTCTATTA
23_Nanog+57	TGTATATTACGCCTACCTTTTAC
23_Nanog+58	TGTATATTACGCCTCTTTTTCTT
23_Prdm14+22	TGTATATTACGCCTAAGCCCATC
23_Prdm14+50	TGTATATTACGCCTTGTGATCAT
23_Prdm14+52	TGTATATTACGCCTCCGACATAC
23_Prdm14+57	TGTATATTACGCCTGATGTGGAA
23_Sall1-28	TGTATATTACGCCTTCTCTGGCT
23_Sall1-32	ATGTATATTACGCCTCGGAGGAT
23_Sall1-37	TGTATATTACGCCTTCAACTTCC
23_Sall1-40	TGTATATTACGCCTATGGGGAAT
23_Sall1-42	TGTATATTACGCCTTGGCCCAAG
23_Sall1-46	TGTATATTACGCCTTGCACAGAT
23_Sall1-53	TGTATATTACGCCTTCTCAGGTG
23_24	TGTATATTACGCCTCATTTACAT
24_Nanog-47	ACATTTTATAGCCTAAGGAACTG
24_Nanog-48	ACATTTTATAGCCTGAATATTTC
24_Nanog+55	ACATTTTATAGCCTGGTCTATTA
24_Nanog+57	ACATTTTATAGCCTACCTTTTAC
24_Nanog+58	ACATTTTATAGCCTCTTTTTCTT
24_Prdm14+22	ACATTTTATAGCCTAAGCCCATC
24_Prdm14+50	ACATTTTATAGCCTTGTGATCAT
24_Prdm14+52	ACATTTTATAGCCTCCGACATAC
24_Prdm14+57	ACATTTTATAGCCTGATGTGGAA
24_Sall1-28	ACATTTTATAGCCTTCTCTGGCT
24_Sall1-32	AACATTTTATAGCCTCGGAGGAT
24_Sall1-37	ACATTTTATAGCCTTCAACTTCC
24_Sall1-40	ACATTTTATAGCCTATGGGGAAT
24_Sall1-42	ACATTTTATAGCCTTGGCCCAAG
24_Sall1-46	ACATTTTATAGCCTTGCACAGAT
24_Sall1-53	ACATTTTATAGCCTTCTCAGGTG
24_23	ACATTTTATAGCCTATTAGGGTT
UNSL_Nanog-47	CTACCCCGACCACAAAGGAACTG
UNSL_Nanog-48	CTACCCCGACCACAGAATATTTC
UNSL_Nanog+55	CTACCCCGACCACAGGTCTATTA
UNSL_Nanog+57	CTACCCCGACCACATACCTTTTA
UNSL_Nanog+58	CTACCCCGACCACACTCTTTTTC
UNSL_Prdm14+22	CTACCCCGACCACAAAGCCCATC
UNSL_Prdm14+50	CTACCCCGACCACATGTGATCAT
UNSL_Prdm14+52	CTACCCCGACCACACCGACATAC
UNSL_Prdm14+57	CTACCCCGACCACAGATGTGGAA
UNSL_Sall1-28	CTACCCCGACCACATCTCTGGCT
UNSL_Sall1-32	CTACCCCGACCACACGGAGGAT
UNSL_Sall1-37_SNV	CTACCCCGACCACATCTACTTCC
UNSL_Sall1-40	CTACCCCGACCACAATGGGGAAT
UNSL_Sall1-42_SNV	CTACCCCGACCACATGGCCCAAA
UNSL_Sall1-46	CTACCCCGACCACATGCACAGAT
UNSL_Sall1-53	CTACCCCGACCACATCTCAGGTG
24_HPRT1RnoCpGAvrII5161-	ACATTTTATACCTAGGGATCTTT
HPRT1RnoCpGAvrII929-_26	GAGTAAACCTAGGGCAGACTGCA
24_HPRT1RnoCpGAvrII1874-	ACATTTTATACCTAGGAATTGGA
HPRT1RnoCpGAvrII4837-_26	GACTTAACCTAGGGCAGACTGCA
24_HPRT1RnoCpGAvrII2733+	ACATTTTATACCTAGGGTTTAAT
HPRT1RnoCpGAvrII856+_26	AGAAAATCCTAGGGCAGACTGCA
24_HPRT1RnoCpGAvrII231-	ACATTTTATACCTAGGAGATTAT
HPRT1RnoCpGAvrII724-_26	GGTAAGATCCTAGGGCAGACTGCA
Sox2_26R	GTGACTAGGATGCACTACCAGAG
24_AvrII_26	ACATTTTATACCTAGGGCAGACT
23_AvrII_24	TGTATATTACCCTAGGCTCATTT
24_AvrII	CTCTTAGACATTTTATACCTAGG
AvrII_26	CCTAGGGCAGACTGCAAACTCAC
AvrII_Sall1_53	CCTAGGTCTCAGGTGCTTTTCAA
AvrII53+_26	ATTTTTGTTCCCTAGGGCAGACT
AvrII53-_26	TTCCAAGGGACCTAGGGCAGACT
