## Supplementary material for "Synthetic genomic dissection of enhancer context sensitivity and synergy": Table S15

Payload	Kmers
EnhancerCluster_HPRT1RnoCpGspacer_Sox2DHS24andSox2DHS26_53_-	Sox2_24L,24_AvrII53-,Sox2_26R,24_AvrII,AvrII_26,AvrII53-_26
EnhancerCluster_HPRT1RnoCpGspacer_Sox2DHS24andSox2DHS26_53_+	Sox2_24L,24_AvrII53+,Sox2_26R,24_AvrII,AvrII_26,AvrII53+_26
EnhancerCluster_HPRT1Rspacer_Sox2DHS23toSox2DHS24_0_.	23_BSWI_24
EnhancerCluster_HPRT1Rspacer_Sox2DHS23toSox2DHS24_570_-	570-BSWI_24,23_BSWI570-
EnhancerCluster_Pair_2xSox2DHS23	Sox2_23L,Sox2_23R,Sox2_2x23
EnhancerCluster_Pair_Sox2DHS19extAndSox2DHS24	Sox2_19L,Sox2_24R,19ext_24
EnhancerCluster_Pair_Sox2DHS23andNanogDHS47up	Sox2_23L,Nanog_47R,23_Nanog-47
EnhancerCluster_Pair_Sox2DHS23andNanogDHS48up	Sox2_23L,Nanog_48R,23_Nanog-48
EnhancerCluster_Pair_Sox2DHS23andNanogDHS55dn	Sox2_23L,Nanog_55R,23_Nanog+55
EnhancerCluster_Pair_Sox2DHS23andNanogDHS57dn	Sox2_23L,Nanog_57R,23_Nanog+57
EnhancerCluster_Pair_Sox2DHS23andNanogDHS58dn	Sox2_23L,Nanog_58R,23_Nanog+58
EnhancerCluster_Pair_Sox2DHS23andPrdm14DHS22dn	Sox2_23L,Prdm14_22R,23_Prdm14+22
EnhancerCluster_Pair_Sox2DHS23andPrdm14DHS50dn	Sox2_23L,Prdm14_50R,23_Prdm14+50
EnhancerCluster_Pair_Sox2DHS23andPrdm14DHS52dn	Sox2_23L,Prdm14_52R,23_Prdm14+52
EnhancerCluster_Pair_Sox2DHS23andPrdm14DHS57dn	Sox2_23L,Prdm14_57R,23_Prdm14+57
EnhancerCluster_Pair_Sox2DHS23andSall1DHS27dnAndSall1DHS28dn	Sox2_23L,Sall1_27R,23_Sall1-28
EnhancerCluster_Pair_Sox2DHS23andSall1DHS32dn	Sox2_23L,Sall1_32R,23_Sall1-32
EnhancerCluster_Pair_Sox2DHS23andSall1DHS36dnAndSall1DHS37dn	Sox2_23L,Sall1_36R,23_Sall1-37
EnhancerCluster_Pair_Sox2DHS23andSall1DHS39dnAndSall1DHS40dn	Sox2_23L,Sall1_39R,23_Sall1-40
EnhancerCluster_Pair_Sox2DHS23andSall1DHS42dn	Sox2_23L,Sall1_42R,23_Sall1-42
EnhancerCluster_Pair_Sox2DHS23andSall1DHS46dn	Sox2_23L,Sall1_46R,23_Sall1-46
EnhancerCluster_Pair_Sox2DHS23andSall1DHS52dnAndSall1DHS53dn	Sox2_23L,Sall1_53R,23_Sall1-53
EnhancerCluster_Pair_Sox2DHS23andSox2DHS24	Sox2_23L,Sox2_24R,23_24
EnhancerCluster_Pair_Sox2DHS24andNanogDHS47up	Sox2_24L,Nanog_47R,24_Nanog-47
EnhancerCluster_Pair_Sox2DHS24andNanogDHS48up	Sox2_24L,Nanog_48R,24_Nanog-48
EnhancerCluster_Pair_Sox2DHS24andNanogDHS55dn	Sox2_24L,Nanog_55R,24_Nanog+55
EnhancerCluster_Pair_Sox2DHS24andNanogDHS57dn	Sox2_24L,Nanog_57R,24_Nanog+57
EnhancerCluster_Pair_Sox2DHS24andNanogDHS58dn	Sox2_24L,Nanog_58R,24_Nanog+58
EnhancerCluster_Pair_Sox2DHS24andPrdm14DHS22dn	Sox2_24L,Prdm14_22R,24_Prdm14+22
EnhancerCluster_Pair_Sox2DHS24andPrdm14DHS50dn	Sox2_24L,Prdm14_50R,24_Prdm14+50
EnhancerCluster_Pair_Sox2DHS24andPrdm14DHS52dn	Sox2_24L,Prdm14_52R,24_Prdm14+52
EnhancerCluster_Pair_Sox2DHS24andPrdm14DHS57dn	Sox2_24L,Prdm14_57R,24_Prdm14+57
EnhancerCluster_Pair_Sox2DHS24andSall1DHS27dnAndSall1DHS28dn	Sox2_24L,Sall1_27R,24_Sall1-28
EnhancerCluster_Pair_Sox2DHS24andSall1DHS32dn	Sox2_24L,Sall1_32R,24_Sall1-32
EnhancerCluster_Pair_Sox2DHS24andSall1DHS36dnAndSall1DHS37dn	Sox2_24L,Sall1_36R,24_Sall1-37
EnhancerCluster_Pair_Sox2DHS24andSall1DHS39dnAndSall1DHS40dn	Sox2_24L,Sall1_39R,24_Sall1-40
EnhancerCluster_Pair_Sox2DHS24andSall1DHS42dn	Sox2_24L,Sall1_42R,24_Sall1-42
EnhancerCluster_Pair_Sox2DHS24andSall1DHS46dn	Sox2_24L,Sall1_46R,24_Sall1-46
EnhancerCluster_Pair_Sox2DHS24andSall1DHS52dnAndSall1DHS53dn	Sox2_24L,Sall1_53R,24_Sall1-53
EnhancerCluster_Pair_Sox2DHS24andSox2DHS23	Sox2_23R,Sox2_24L,24_23
EnhancerCluster_RP11~158F22spacer_Sox2DHS19andSox2DHS24_0_.	Sox2_19L,Sox2_24R,19_AvrII_24
EnhancerCluster_RP11~158F22spacer_Sox2DHS19andSox2DHS24_56_-	Sox2_19L,Sox2_24R,19_AvrII56-
EnhancerCluster_RP11~158F22spacer_Sox2DHS19andSox2DHS24_56_+	Sox2_19L,Sox2_24R,19_AvrII56+
EnhancerCluster_Single_NanogDHS47up	UNSL_Nanog-47,Nanog_47R
EnhancerCluster_Single_NanogDHS48up	UNSL_Nanog-48,Nanog_48R
EnhancerCluster_Single_NanogDHS55dn	UNSL_Nanog+55,Nanog_55R
EnhancerCluster_Single_NanogDHS57dn	UNSL_Nanog+57,Nanog_57R
EnhancerCluster_Single_NanogDHS58dn	UNSL_Nanog+58,Nanog_58R
EnhancerCluster_Single_Prdm14DHS22dn	UNSL_Prdm14+22,Prdm14_22R
EnhancerCluster_Single_Prdm14DHS50dn	UNSL_Prdm14+50,Prdm14_50R
EnhancerCluster_Single_Prdm14DHS52dn	UNSL_Prdm14+52,Prdm14_52R
EnhancerCluster_Single_Prdm14DHS57dn	UNSL_Prdm14+57,Prdm14_57R
EnhancerCluster_Single_Sall1DHS27dnAndSall1DHS28dn	UNSL_Sall1-28,Sall1_27R
EnhancerCluster_Single_Sall1DHS32dn	UNSL_Sall1-32,Sall1_32R
EnhancerCluster_Single_Sall1DHS36dnAndSall1DHS37dn	UNSL_Sall1-37_SNV,Sall1_36R
EnhancerCluster_Single_Sall1DHS39dnAndSall1DHS40dn	UNSL_Sall1-40,Sall1_39R
EnhancerCluster_Single_Sall1DHS42dn	UNSL_Sall1-42_SNV,Sall1_42R
EnhancerCluster_Single_Sall1DHS46dn	UNSL_Sall1-46,Sall1_46R
EnhancerCluster_Single_Sall1DHS52dnAndSall1DHS53dn	UNSL_Sall1-53,Sall1_53R
EnhancerCluster_Single_Sox2DHS19ext	Sox2_19L,Sox2_19R
EnhancerCluster_Single_Sox2DHS23	Sox2_23L,Sox2_23R
EnhancerCluster_Single_Sox2DHS24	Sox2_24L,Sox2_24R
EnhancerCluster_TF_Sox2DHS19~d3TFBSandSox2DHS24	Sox2_19L,Sox2_19del,Sox2_24R,19ext_24
EnhancerCluster_TF_Sox2DHS23~NuclearreceptorandSoxA	Sox2_23L,Sox2_23R,Sox2_NRA
EnhancerCluster_TF_Sox2DHS23~NuclearreceptorandSoxAandSox2DHS24	Sox2_23L,Sox2_24R,Sox2_NRA,23_24
EnhancerCluster_TF_Sox2DHS23~NuclearreceptorandSoxAandSox2DHS24~dNuclearreceptorandSox	Sox2_23L,Sox2_24R,Sox2_NRA,Sox2_dNR,23_24
EnhancerCluster_TF_Sox2DHS23~NuclearreceptorandSoxB	Sox2_23L,Sox2_23R,Sox2_NRB
EnhancerCluster_TF_Sox2DHS23~NuclearreceptorandSoxBandSox2DHS24	Sox2_23L,Sox2_24R,Sox2_NRB,23_24
EnhancerCluster_TF_Sox2DHS23~NuclearreceptorandSoxBandSox2DHS24~dNuclearreceptorandSox	Sox2_23L,Sox2_24R,Sox2_NRB,Sox2_dNR,23_24
EnhancerCluster_TF_Sox2DHS23~NuclearreceptorandSoxC	Sox2_23L,Sox2_23R,Sox2_NRC
EnhancerCluster_TF_Sox2DHS23~NuclearreceptorandSoxCandSox2DHS24	Sox2_23L,Sox2_24R,Sox2_NRC,23_24
EnhancerCluster_TF_Sox2DHS23~NuclearreceptorandSoxCandSox2DHS24~dNuclearreceptorandSox	Sox2_23L,Sox2_24R,Sox2_NRC,Sox2_dNR,23_24
EnhancerCluster_TF_Sox2DHS23~NuclearreceptorandSoxD	Sox2_23L,Sox2_23R,Sox2_NRD
EnhancerCluster_TF_Sox2DHS23~NuclearreceptorandSoxDandSox2DHS24	Sox2_23L,Sox2_24R,Sox2_NRD,23_24
EnhancerCluster_TF_Sox2DHS23~NuclearreceptorandSoxDandSox2DHS24~dNuclearreceptorandSox	Sox2_23L,Sox2_24R,Sox2_NRD,Sox2_dNR,23_24
EnhancerCluster_TF_Sox2DHS23andDHS24~d4TFBS	Sox2_23L,Sox2_24R,Sox2_dNR,Sox2_dESRRB,Sox2_dESSRA,Sox2_dFH,23_24
EnhancerCluster_TF_Sox2DHS23andDHS24~dESRRA	Sox2_23L,Sox2_24R,Sox2_dESSRA,23_24
EnhancerCluster_TF_Sox2DHS23andDHS24~dESRRAandESRRB	Sox2_23L,Sox2_24R,Sox2_dESRRB,Sox2_dESSRA,23_24
EnhancerCluster_TF_Sox2DHS23andDHS24~dESRRAandForkhead	Sox2_23L,Sox2_24R,Sox2_dESSRA,Sox2_dFH,23_24
EnhancerCluster_TF_Sox2DHS23andDHS24~dESRRAandNuclearreceptorandSox	Sox2_23L,Sox2_24R,Sox2_dNR,Sox2_dESSRA,23_24
EnhancerCluster_TF_Sox2DHS23andDHS24~dESRRB	Sox2_23L,Sox2_24R,Sox2_dESRRB,23_24
EnhancerCluster_TF_Sox2DHS23andDHS24~dESRRBandESRRAandForkhead	Sox2_23L,Sox2_24R,Sox2_dESRRB,Sox2_dESSRA,Sox2_dFH,23_24
EnhancerCluster_TF_Sox2DHS23andDHS24~dESRRBandForkhead	Sox2_23L,Sox2_24R,Sox2_dESRRB,Sox2_dFH,23_24
EnhancerCluster_TF_Sox2DHS23andDHS24~dForkhead	Sox2_23L,Sox2_24R,Sox2_dFH,23_24
EnhancerCluster_TF_Sox2DHS23andDHS24~dNuclearreceptorAndSOX	Sox2_23L,Sox2_24R,Sox2_dNR,23_24
EnhancerCluster_TF_Sox2DHS23andSox2DHS24~2xNuclearreceptorandSoxE	Sox2_23L,Sox2_24R,Sox2_NRE,23_24
EnhancerCluster_TF_Sox2DHS23andSox2DHS24~2xNuclearreceptorandSoxF	Sox2_23L,Sox2_24R,Sox2_NRF,23_24
EnhancerCluster_TF_Sox2DHS23andSox2DHS24~2xNuclearreceptorandSoxG	Sox2_23L,Sox2_24R,Sox2_NRG,23_24
EnhancerCluster_TF_Sox2DHS24~2xNuclearreceptorandSoxE	Sox2_24L,Sox2_24R,Sox2_NRE
EnhancerCluster_TF_Sox2DHS24~2xNuclearreceptorandSoxF	Sox2_24L,Sox2_24R,Sox2_NRF
EnhancerCluster_TF_Sox2DHS24~2xNuclearreceptorandSoxG	Sox2_24L,Sox2_24R,Sox2_NRG
EnhancerCluster_HPRT1RnoCpGspacer_Sox2DHS24andSox2DHS26_6084_-	Sox2_24L,24_HPRT1RnoCpGAvrII5161-,HPRT1RnoCpGAvrII929-_26,Sox2_26R,24_AvrII,AvrII_26
EnhancerCluster_HPRT1RnoCpGspacer_Sox2DHS24andSox2DHS26_6705_-	Sox2_24L,24_HPRT1RnoCpGAvrII1874-,HPRT1RnoCpGAvrII4837-_26,Sox2_26R,24_AvrII,AvrII_26
EnhancerCluster_HPRT1RnoCpGspacer_Sox2DHS24andSox2DHS26_3583_+	Sox2_24L,24_HPRT1RnoCpGAvrII2733+,HPRT1RnoCpGAvrII856+_26,Sox2_26R,24_AvrII,AvrII_26
EnhancerCluster_HPRT1RnoCpGspacer_Sox2DHS24andSox2DHS26_2635_-	Sox2_24L,24_HPRT1RnoCpGAvrII231-,HPRT1RnoCpGAvrII724-_26,Sox2_26R,24_AvrII,AvrII_26
EnhancerCluster_HPRT1Rspacer_Sox2DHS24~AvrII~Sox2DHS26	Sox2_24L,Sox2_26R,24_AvrII,24_AvrII_26,AvrII_26
